# easyClock: A User-Friendly Desktop Application for Circadian Rhythm Analysis and Visualization

**DOI:** 10.1101/2025.07.08.663749

**Authors:** Binbin Wu, William W. Ja

## Abstract

Circadian rhythms regulate a wide range of biological processes, and their precise characterization is essential for understanding behavioral and physiological fluctuations. However, existing tools to analyze circadian data often require coding expertise or rely on specific data acquisition software, limiting their general applicability. Here, we present easyClock, an intuitive and interactive application designed to streamline circadian rhythm analysis and visualization. The easyClock application enables simultaneous processing of multiple files, allowing users to preview, batch-analyze, and plot diverse sets of time series generated from high-throughput experiments. To enhance data analysis efficiency and provide comparable results, this application integrates four different analysis methods for handling data with various waveforms. Results are easily viewed and exported for any selected range of data. This free-to-use application is open-source and can be deployed on macOS computers by users without coding experience.

**Availability:** The source code for the latest version of easyClock is available at https://github.com/HungryFly/easyClock_for_CircadianRhythms. To download the installation package and access version updates, please refer to https://github.com/Dr-WUBINBIN/easyClock/releases.
