## Supplementary material for "easyClock: A User-Friendly Desktop Application for Circadian Rhythm Analysis and Visualization": Dataset_1.csv

Time	fly_1	fly_2	fly_3	fly_4	fly_5	fly_6	fly_7	fly_8
0	0.005040472345011219	-0.010828372881949183	0.5533321674312449	0.06386434038745539	2.982638082327165	-15.35428879908183	1047.8427383819053	882.5014607358354
1	-0.0011738229789274943	0.004926457803437434	0.19709758135587	0.4323796652308247	-0.661132258483252	56.98112194556298	-147.15355703637226	7871.7850525139365
2	0.00045222324431687345	-0.043718497858981215	0.23262309053232666	-0.18986219581476838	18.661458750540184	53.83756356949519	427.3752610565013	-7604.990225641772
3	0.0016685576700454351	0.09808275961728913	-0.07030145735795251	1.3945356385845114	8.271212558478783	43.892145568144116	1222.8863034076292	1465.6681426756077
4	0.011737932606027193	0.0376140296246857	0.8309545110509962	1.5795485227126687	18.962953396757243	33.84610437520959	1357.1756175533715	4526.344902075163
5	0.006434558832748339	0.10813932826420573	1.2274897985582227	1.7221747128415754	36.224097241457876	322.0871966650383	2674.160397652419	41188.21635913775
6	0.020456615223414285	0.16730824182238974	1.4973955486317465	2.666920922418101	25.100055397774668	373.1783218274311	3055.0107511764527	40922.46683839163
7	0.01140971645375587	0.09957472896619485	1.1812335125969637	3.120606716552275	24.06479617413675	185.30056749937188	1708.6270283645956	40841.95382905529
8	0.010933815856328948	0.06802841911570638	0.9845244061229869	2.2386266668209167	21.518385827571596	302.2851297017553	2649.8714506530346	25161.732308639792
9	0.005712866058307602	0.03733954339959285	0.5029323093661325	0.6832689658989081	11.738329709985804	111.38187838623871	1732.054055217926	19576.076035067603
10	0.00912305872441662	0.06391097046920971	0.07951406531936511	1.4538840793090937	3.670234984398812	266.14506002512564	707.4248815129092	3726.259774931561
11	-0.001196064787542291	0.11860981379395544	0.7638224482449425	1.160344478015947	10.902107286675598	157.42299849936296	1110.2076783026796	23629.548013413998
12	0.005692432683212311	0.06784302474248044	0.9303638421875423	1.9116327643017395	14.412919582087806	145.50603574441794	1959.7689509275776	9825.932460788434
13	0.008037316538276915	0.05835703266941613	1.4318198793241006	2.4950811694553043	26.578122437976006	303.83719881672914	2138.915433116915	18973.080004814405
14	0.015536953461135653	0.1375282009587171	1.2285746060659926	2.3395699300099135	20.347865688783834	310.03365866218974	2888.010239357872	28066.445443402637
15	0.011797719219862324	0.13308913922385018	1.3883360778001745	3.984916498327121	33.542107838636305	385.180895521971	2902.373358983127	32993.490435798
16	0.017132709342564816	0.17592602475652672	1.6013914122357533	4.048363326438537	51.033303019892806	445.81722636261804	4745.243883432111	49282.24561805203
17	0.016751093561042183	0.22909672473307172	1.4745236868057394	5.7743545981407545	59.60565605070106	475.3090105596151	4920.495543903541	47076.93603439967
18	0.020126642001645767	0.177563879136174	2.2947103064273464	5.434005132778491	40.93292432916758	538.0535373430532	5164.676121785755	49606.03550666902
19	0.021133115713199813	0.1941174582497232	1.6081467181717917	4.873848655380929	52.33075821578497	533.2560317098471	3930.2525959209247	47209.85574203536
20	0.014348141819351195	0.15015675671268935	1.409485976992944	3.8227020506893177	38.24132311609264	462.53822081238377	5402.916857452322	52206.18184808868
21	0.01853158484585326	0.14628111205180547	1.4480464018066792	3.8069830234291966	32.60211487280447	486.1877568396116	3866.9247013839163	34101.51701695828
22	0.014840491828513224	0.12905431022738725	1.659416473195861	3.12961408075635	25.105508097593813	221.97928371455473	2801.3943537409405	29291.293915259932
23	0.010697214761014177	0.062233945979997075	0.9899880545989309	1.5704234222611535	20.42287560241069	201.76131382037056	3513.235650195173	25502.231703575395
24	0.009363053448981725	0.056440197031009	0.35891301814090854	2.9908057830401416	22.546535490414573	215.1581959679878	1629.5580349770528	6691.955899991834
25	0.002935566021097479	0.04278197506062675	0.28477699982843296	1.4503118282661989	16.411874619635043	50.78758111872985	343.32747994961903	9236.101294583897
26	0.0043747734892835505	0.028304791283865906	0.6619179064327982	2.0997742081753064	11.198461249638381	202.3053374782079	841.2228657758023	14056.405290418716
27	0.003671345408101294	0.029158168517226475	0.599711362131773	0.7084867848885992	11.581875501117125	180.3797133922034	3.185016017829412	20758.58369025093
28	0.009216784151643257	0.05756796708608928	0.7713939339563616	3.031662627926769	20.52187408606318	194.1610144128495	2679.8520324518045	21472.239680929
29	0.015386124941275992	0.13334572954030585	1.3104966374227616	1.9703126032250156	27.233336930924576	310.7411673679106	2537.0073672149006	23831.916020827823
30	0.013369377606353766	0.14637188980881652	1.7679528660745802	2.720354465384543	35.86921957059605	275.91221894914656	2665.557850259682	39766.04444392466
31	0.012604797960493502	0.20489158907721247	1.9723390890440342	3.1123627433689096	24.079489804515823	189.77799970537927	3430.374037272209	26540.03591767817
32	0.007958930290162513	0.027161456609581802	0.6288078403653501	2.079017851160266	20.46497157754397	256.45626739082405	1059.5687492023494	20689.726910575406
33	0.003943036786382375	0.06816833225328481	0.4599402977313426	-0.038670102606063184	13.155335101153245	194.20334696247934	1697.431690996526	14853.318300189336
34	0.0027297057733292906	0.058547777758294506	0.23321458821100188	0.42100915274083683	10.529746885213621	115.30244395938561	-154.28930284022772	10466.023411130001
35	0.004948755801865588	0.09065651186640081	-0.22704999209137167	1.716436511790097	13.63265294576962	120.0560689281877	816.439095637932	8887.93623445861
36	0.003308554555294859	0.08166057221544633	0.38891095361133265	2.9095121738663625	17.753857075219905	38.050292499171476	934.2577455366518	19415.00703627462
37	0.00989297883783698	0.0665709063289612	0.611810446185719	2.8446968924381983	30.967014623027378	179.51478368348225	3172.977694085903	15970.376144837028
38	0.017115126198522394	0.12135748951607575	1.550765354406519	2.867956307268237	29.81552956060679	275.4373333857872	4093.3748465848603	27331.326854844036
39	0.017323546200620644	0.1672447143533573	1.4701671020485936	4.252230519983616	47.11242756817991	391.4549735208221	3576.6751296008183	35291.86805284159
40	0.017074492707288287	0.16709474773392904	1.278014302686739	3.726217902978495	42.28985233386251	524.3518181663213	4916.936991372351	38518.88031784554
41	0.01672178324567212	0.2169770535213486	2.1324696494737143	5.15211920129353	45.59528481144473	453.4391079506923	4738.17549075999	48968.73423921268
42	0.017758526184846073	0.14395729102407293	1.8931188787758344	4.191524066624796	50.604431569313874	453.1908960505939	5340.837376076465	50862.148544844444
43	0.02446203394100987	0.24578224135868032	1.415524702706625	4.840551271133455	50.59430414921012	541.9533085843484	4394.465013658521	48914.96996312795
44	0.017802422628701214	0.22053033396093372	1.5860050439320532	4.334074262933334	45.74264489954251	433.6455219272402	3387.4935241859957	43191.09988236318
45	0.01318642677918058	0.14090381703317098	1.333163057982391	4.255575348926273	45.495014107814356	295.31556867545737	2692.4641856608123	41048.33414532453
46	0.012708466121195182	0.13969742005913938	0.9514072773905888	2.8518999395501763	37.172841071224305	376.47667073888863	3263.5514308817674	40548.962932297065
47	0.015490497153822232	0.09333643519990269	0.9278873190468753	3.0169938716450106	25.924565566304416	178.12914547897913	3644.3493494424083	28994.485392845312
