## Supplementary material for "easyClock: A User-Friendly Desktop Application for Circadian Rhythm Analysis and Visualization": Dataset_2.csv

Time	fly_1	fly_2	fly_3	fly_4	fly_5	fly_6	fly_7	fly_8
0	0.004162195766410048	0.028191155918735313	-0.3624721740307713	-0.33100130222504415	-9.026839491085001	-51.95352798261615	544.125761082835	11734.390777905568
1	0.0028072831852179484	0.012490413281356664	0.524516231693805	0.05672701652427263	1.1382230320390279	-21.938171523053242	239.06181998839747	2576.906372720784
2	-0.0025994623752265637	0.031093480487631008	-0.08753943129193364	-0.0030806523734304703	0.35126108521069854	110.60826496265148	-104.14066405787207	9448.097841382187
3	0.00486231198672838	-0.02142322180406686	0.6299142384173224	1.5356053827657967	0.9962824248875943	23.33421576900318	712.0367268540849	2699.390397918338
4	0.0110057176397246	0.05887211956101161	0.8839619568638593	0.7238888142986479	26.776971078009375	63.93913014501118	1708.766656891768	19946.48958485486
5	0.011178918241232495	0.1501826379160094	1.4250554477567559	2.3927195994625845	23.868817678220793	345.6946397669177	3333.2303958560565	30346.4140023973
6	0.016018714687841204	0.18040587980333078	1.0044292645578743	4.431039188582142	25.87263454353222	349.8229218164179	1234.4632916046187	26587.24523477272
7	0.014018982733586087	0.10757894030085094	1.84486232634878	3.0547476448091953	34.03622253259661	298.89283811349344	2512.7247413693185	21352.95168790772
8	0.009989572860959752	0.1148598908848523	1.0379588347540485	2.4654368416513366	12.69901089721228	203.98701677732942	1233.423944664564	16905.87263638158
9	0.005937176552961008	0.07680220591424236	0.3140410784814209	2.005075611600686	5.752676050492791	70.87340544187198	907.8506030223352	11579.431457664414
10	0.006035813483142492	0.05707117943028628	0.9471411560755499	1.115126126100436	11.584848496454363	51.66979596751149	77.55810577678199	12591.265536523397
11	0.008593469462387308	0.035041246952240306	0.5306851169329765	1.367908684825295	17.30452864292634	78.09143785268205	1696.303251210099	1349.5425242285073
12	0.0037644872837025436	0.04283633922921289	0.4367540815214991	2.0095583162314323	20.746315047553757	302.5362966712312	1359.6408156016296	14228.95229957223
13	0.012274301836230274	0.06662375799866711	0.6863914074183699	2.82687582539949	20.949901712946822	231.67096436843855	1993.398556981439	25652.13828489738
14	0.012821535524503321	0.08297137149117531	1.6287186630507091	2.4234554720372636	24.351440479900795	262.89184843898715	2675.9294832699475	27493.2013303189
15	0.01643280586029546	0.1583453853033812	1.7378548276673276	3.6941023877076056	47.33663182814409	390.5200899881827	3999.014161372688	44726.03136446327
16	0.014240187329722993	0.17517409563165273	1.6793057423602264	4.149584395497574	64.00940903604226	511.2626109396093	4660.389880106391	36746.084134729346
17	0.019790079450152206	0.24087566473477223	2.099977124449816	5.142233097388221	54.388292773525436	501.42559826723004	4736.003607883276	54381.98538021504
18	0.024453611767008734	0.23153326800338517	1.3748310865182296	4.880594695620789	50.74319922026109	533.6511828727873	5391.173903573395	45103.30929047439
19	0.016145255414696517	0.2060377534894749	2.2198015202339785	4.081177150649541	52.91838550816367	488.0735933058168	5490.96898109628	37912.57020107596
20	0.011716814509016238	0.17144061047266107	1.7632665362425983	4.588593535403161	41.76123532307684	457.1522781452855	3641.3619633354865	48302.243717336656
21	0.009867296828637694	0.05528305348658631	1.3694976814988922	3.839693567206099	38.63192870771559	244.77428253697036	3017.5850016573277	37614.861547349465
22	0.01293393015873649	0.15496116444444458	1.086667376961093	3.0527143912281938	27.863376480343682	301.6481454843636	4887.558219379796	33347.731829428936
23	0.016344633736441863	0.13188066368709303	1.2383178023794614	3.0593762355561807	21.99363281131977	213.76966623327962	1552.9677708686622	38908.553953507595
24	0.01003155936141676	0.059304693028395826	-0.20496171886431713	2.2996583925618572	17.405085377527516	244.40438650648383	1331.5004731715926	23084.487268236324
25	0.010004616238543962	0.045966574646908086	0.9837420723482749	1.463225506732708	13.85016320636307	177.97735859935014	1526.3962936001217	11158.409382311167
26	0.005040891813345226	0.0441639205182758	0.9019973823269347	2.0147671178585322	9.156023834678848	158.82161577285143	613.5966471263409	14160.409295017902
27	0.010672642842159227	0.11147213028672408	0.4484388354559652	1.1893467271026943	24.02718466847125	90.84516953793208	556.7047585324611	27498.568976005598
28	0.009206704426623963	0.1040678344871189	1.2975501969420251	1.2226701584312036	19.603541194597803	207.31878110512326	1997.2369748082417	20251.484905522302
29	0.015634671095640353	0.07594212373095488	0.8693662745814127	3.6097372303328417	32.010759891975404	309.5280964378658	2971.8381732150833	23366.574153318605
30	0.014642408295508986	0.12787880397679582	1.2143928440260567	3.12771695675071	37.68215672798282	310.8547046208539	2260.882335513673	32157.0821407722
31	0.012147131498744997	0.1048132009070115	0.9848126268618074	2.5946522122807534	35.89937180257176	109.89463748021157	2741.503050668475	18421.560297658565
32	0.010418573277801164	0.12819047430351585	1.245195112115719	1.5425118597959693	12.288251018723539	160.69373300098917	2469.0616167438147	22081.31429691649
33	0.005050227666096523	0.1265816771546304	0.3344318588882369	1.116116725557137	16.68030653712769	204.78212484884085	1000.8814834834874	10758.51815956353
34	0.008668863408430181	0.019386302915969527	0.2675756045899198	0.28213887672163795	15.364725867797889	131.59909386878323	656.6568299732398	3787.069154823829
35	0.005571789436321571	0.0014777894436952058	0.24284790048723676	1.3392380018421026	14.318134555783516	55.54895939782716	616.5325218080588	14270.77795273147
36	0.007861115565957737	0.08241694755489362	1.0000901923915624	0.8021968718470581	14.679633643313432	238.16170805287024	1544.9775936223325	10641.304814750747
37	0.00817683473312911	0.04536429538465179	0.3426222591106184	1.9637062061134163	31.19761019137757	265.0538087030304	695.2017203936214	28268.636077122283
38	0.01590513645845825	0.13124559684828718	1.0031512412444732	3.07855750620578	26.590280215133088	306.99129673427433	2835.561023521303	29211.822718443764
39	0.012901505212885014	0.11687834098596248	1.764467726775146	3.470951480666907	39.9977577921993	409.15795090736776	3599.4117272095555	43631.285504022846
40	0.01963069401805207	0.16634527550717357	2.0802098729070235	5.043941716407386	42.922472569646395	559.7464670714909	4325.988490720456	49378.243221396915
41	0.018332054463607014	0.20347582491185826	1.7774046771018628	5.429007576125153	52.91990167666738	466.35345714743426	4271.384774000782	55161.05528700312
42	0.017181700986810933	0.18193077011919978	1.991242291272604	5.046099166479022	55.14417418020565	567.1320955754572	6361.583106005783	50804.055904378416
43	0.017916658487272672	0.2401885522055581	2.356683809270281	4.58516686644808	39.42453759791606	540.5454414166218	5244.304268162969	51427.39956126377
44	0.015236225937563266	0.19591101615322642	1.64563970390499	4.744293684936853	34.1268574361052	490.9440788081246	4951.958187180813	49568.74535043838
45	0.014459320802757105	0.1687706535662329	1.8154795873452954	3.9343531643677867	36.429264992396696	379.01018967089857	3554.8428153799637	48893.93060644157
46	0.01111829892900248	0.13449793158250228	1.7832363567329774	3.039071964853794	28.183632623319948	243.5352136740351	3311.2923421014657	26125.679557958378
47	0.01012624155332537	0.1326309878952963	0.8125182813311717	2.680453969407281	25.229089339430764	101.69235912234294	2343.7167148627723	25608.718038029518
