## Supplementary material for "easyClock: A User-Friendly Desktop Application for Circadian Rhythm Analysis and Visualization": Dataset_3.csv

Time	fly_1	fly_2	fly_3	fly_4	fly_5	fly_6	fly_7	fly_8
0	0.0015863937484914305	-0.0010841350557408026	-0.08792470989467818	0.33155580790843125	3.4521282047018897	2.6132060319469796	224.65461554118258	5379.175577553112
1	-0.0013828313762956036	-0.037286056964123064	0.36125565620781286	0.04945028458541657	-6.288413631648141	-18.413974110812774	-275.32679541511834	-6818.794282829018
2	0.0027640569911786743	0.052821135387022156	0.37795069932586633	0.7962962857097662	5.519351785670768	23.512844484869976	-917.3499188485326	11798.450687744795
3	-0.00021474336560104758	0.04169488031921233	0.5098316859086297	1.8921944474545396	4.960020745309334	165.24167629299222	1332.520631264265	13224.617660451579
4	0.011401138219900759	0.07668322309337869	1.1474307747522208	1.6900374098948132	18.409358945049654	97.71950496594002	2835.3890609914333	21781.995273202723
5	0.008735010902765055	0.10332358892504508	1.5085051159005443	2.532438879739342	29.095573524971496	320.9336406680613	1673.3474700222682	26563.479551558354
6	0.015237561165161662	0.17978644439760605	1.9637551511016504	4.003072671995646	38.23024341122886	213.94657520759617	2560.941740281153	28266.132843251384
7	0.013332654145972605	0.10382440853071383	1.868288018310278	3.2219224496635936	31.57303436800772	290.57065345371694	3088.6178175140976	25761.924346821208
8	0.007555752932438798	0.11856178937105888	0.9193167204176057	1.7575920156939668	17.66048121570799	165.4020944518062	2039.9883631636355	28719.302752379503
9	0.015076435369706582	0.04776435843048815	0.43949467460305824	1.6972909718177747	22.512283615409373	232.7076320144783	917.5366323067813	24016.54594864061
10	0.0029432661550626658	0.04823300268241855	0.26519651262278665	0.8046316502054875	8.313262305703004	114.49186784258723	1460.4093810076847	17153.090971575555
11	0.006401728321557944	0.042920557778344824	1.0805627719748938	0.9336987828779582	20.929201774019887	147.22054820800523	1155.7575757064137	8751.327732514525
12	0.009947552649278518	0.08422940938779144	1.207592986643129	1.801766689349147	17.866588399624327	163.39848109116014	751.8729365921878	19242.887835592555
13	0.005543973199005518	0.11446432340010544	1.0558421158455165	1.1477611354372246	26.003747785186263	240.90465419613696	1995.72147303584	34953.55933740278
14	0.01616271424844329	0.08960137470847285	1.041120901443945	1.9987089870535797	36.175029244928886	320.77912256714933	4062.065850067678	31770.632788281357
15	0.014730943658799449	0.18265310263284318	1.5439934532270465	3.4369456889330188	35.60333239647201	309.1158063284392	3040.0578474408794	43799.51413252489
16	0.020687540396147643	0.19893244761818962	2.219073627226138	3.804797024096324	39.39518924844512	350.60302492475165	5250.038746432139	42796.628938948335
17	0.016643061374688694	0.22578698579010456	2.043806433596662	5.034715400288483	47.0662037076794	433.82681803912726	5094.8528066057725	44853.66184795723
18	0.016911410139375492	0.24560389525043017	1.9733201119737516	4.45518572221705	44.91499417094585	498.49630514355914	5911.800227693701	46146.93259681201
19	0.023014059420947405	0.1491886126423417	2.213553275673606	3.9987850942416547	37.97215769732537	462.72693605148953	5680.205357446868	47959.6695691383
20	0.01915561626232706	0.23229969026397798	1.9166934727471867	5.291886304093369	48.9733998504505	378.34254894443905	3762.0964793420176	43519.73117205149
21	0.015513952247803116	0.10301574634914529	1.2651600386711825	3.6388575998181807	45.18200630321758	365.2667773674112	3519.1024739991503	37966.561369824725
22	0.014058003006759853	0.10197498828594229	1.3303172519759425	3.0741952425255277	33.70059832790812	216.85971350684213	2660.5848381521023	37246.63681724599
23	0.010771729739640558	0.10201706748893513	0.791484433313271	1.4409434060104318	19.701020981525033	274.6210044058572	3170.952627215811	20495.492856074365
24	0.003197404895538424	0.09800671777189335	0.6779355057020641	1.3301600181783308	13.662999701427985	117.88175953880483	891.7929238024545	14777.820436898888
25	-0.001653250839569991	0.06874179619756886	0.3402857832851064	1.2802882532634836	20.056313939942697	157.46872480815162	1890.9003905741915	16324.003232068173
26	-0.0003018253653458876	0.058326214499937995	0.3212533127952325	0.39376343257903246	19.51683578003444	49.3700268007887	2158.7054958786975	7165.369891660267
27	0.0011143709576920255	0.0814590280190345	0.3813798262511919	1.6015928882082662	14.072644663135275	75.97596058885087	1064.963961689574	11380.489640523518
28	0.003364843555427102	0.06754799794511585	1.3283322593277895	1.6898308888945688	30.2742175784333	61.459142113048784	1647.5659566207855	15377.266801773823
29	0.01185276620056464	0.13866142856573377	1.5815235332253297	2.611875708450946	25.672918118554076	300.86362497908056	3228.9484314931838	31535.05861849772
30	0.013859146899086607	0.22941889783563912	1.2242408751134164	2.7500659980447844	30.96544712036365	352.0710505460932	3635.631647397413	32506.26000928749
31	0.013677431016575195	0.06324967362155055	1.744920849294949	3.8982588690322744	22.909527101363192	242.83256760749452	3000.808831812296	32767.020707846932
32	0.010665376235768563	0.09315861228274332	2.0111586035252715	2.042115768003092	11.169750874620439	251.90100938711612	1814.6634453205975	20429.665126056945
33	0.005325577303218023	0.061859633320490985	0.3981893501887712	0.7415475198273308	11.350518392202703	165.45727207901382	1191.9182401557318	12757.19342820076
34	0.00398173193156409	0.020838561412653955	0.37223990242286875	1.5778865262943906	7.190237642010719	23.16629467189152	1927.7827441137242	14332.336388596872
35	0.005206505822434117	0.04576609885528436	-0.05889650351318787	0.4812285094554041	11.740403291012957	50.73839728245261	548.5322522467391	2447.347825392968
36	0.003668874088926663	0.06966422381559234	0.6662954797999002	1.7821078098993444	23.481001106636985	221.44731217945275	1511.2450046247257	14268.026750897236
37	0.007048162881565564	0.08436943134985862	1.0244455192201283	1.1199902434299234	22.914135008995636	242.64792059341724	3045.816471435319	30370.35740055737
38	0.012241968705614227	0.11899282753915927	1.6700246208820566	2.2367666904882015	34.504336145892715	338.8495993584152	3628.9656166447057	27693.70986146984
39	0.013063577623520528	0.1184192122017281	1.305599130743425	3.892440122270132	36.029011728727575	442.32586336390494	4162.768014677476	35880.45888541664
40	0.015934356179613602	0.19434784716672207	2.0464172488262222	4.855576994083476	47.956364927871256	456.5071235414947	3787.7481716751436	51448.60896937463
41	0.019067083191929624	0.1746794592080405	1.734042600028546	4.948988300225382	55.13738997537212	371.68455432344626	3940.904608780341	43090.15705711282
42	0.02400749508211389	0.16676490491481896	1.9396706818215717	4.930611274246731	51.88886208122004	468.23136613822373	4450.246237883678	55025.34978009728
43	0.020340666001975035	0.25703107406874814	1.933220420606087	4.665505114157827	59.05730058251318	453.64153523128823	5418.900492326153	45075.70130665846
44	0.016637213614223018	0.15947836053559813	1.2286262977232294	3.5253838518657736	49.7267135139021	456.5622987473291	3926.902342470037	47732.902860868875
45	0.013341608884866418	0.13657564340229245	1.2542193035730609	3.3424168557118326	37.35104999395376	472.22737996627785	3227.1742576102924	38203.272799429404
46	0.011790959844823519	0.06366030100351802	0.7250809736593994	2.7572950572513872	33.360524426038516	295.14617267556054	2015.163406185312	24221.996647568543
47	0.015915185127571403	0.1038849737093454	1.2090724958971888	2.930065653489138	9.302282954504143	238.71745592918046	2981.9292639398504	15384.254923403134
