## Supplementary material for "easyClock: A User-Friendly Desktop Application for Circadian Rhythm Analysis and Visualization": Dataset_4.csv

Time	fly_1	fly_2	fly_3	fly_4	fly_5	fly_6	fly_7	fly_8
0	-0.0019697357321302707	0.02168400423081899	-0.07891242613028973	0.18796727130850766	1.570462362120684	-124.9859876009165	379.6151468876562	5431.150477238908
1	0.0029227453980018407	0.007388855052215533	-0.4147495405258524	-0.41267999438026925	8.324658907949791	79.96456075478555	1411.074143169247	-5412.394649369291
2	0.00190322926609308	-0.002961197384682125	-0.25689151115993697	0.18058129921405675	-8.359007042952628	42.916409441550535	1871.8149635311252	10935.339784459155
3	0.006242900552751316	0.07733365003998777	0.3176260852039333	0.657427174344382	5.987642297639262	60.02818885262957	1136.3726571997108	13833.621249993299
4	0.013177014843406188	0.11246725101995698	0.8491524814465541	2.34537344237179	24.288053042596466	183.05506777984425	932.857045813593	15516.333943833706
5	0.014936188588272826	0.10185930231667832	1.4103797825419462	2.4251150645200137	41.09653330966792	194.7546602058381	2650.879869261672	33099.842426119736
6	0.019272743629932428	0.14119535582413348	1.4773830119549192	3.3544581333835812	27.308047790863156	323.05218275629557	3313.9624543622	39135.08029343284
7	0.016276971278949143	0.10280958084266098	1.972568487726301	3.9675811607150395	32.130848644738194	177.1068523853491	1843.7770138601418	23622.314898142795
8	0.014412755780465341	0.060102560003850766	0.9686346093227908	2.7969935739655307	7.490655708163613	113.49991924254995	1601.1208419584302	14485.742985813711
9	0.00332484579312423	0.11777752019662124	0.7727582166184194	1.1082260315456156	11.884906239463017	153.09240459848462	2002.544087457152	7479.6074155936885
10	0.0023697678384270514	0.03694357940216107	0.40603502230787053	0.8748195300997745	8.415446723564985	102.18405656437609	2054.5578673838727	7357.432208222926
11	0.001199539504993464	0.06994777829642126	0.3070528061315307	1.4863284307544602	8.459170502442422	69.39020986505498	250.1286132149229	12698.1961866514
12	0.008348224651095928	0.0762649885630075	0.6610825384165606	0.6553917022013473	15.825440462369933	208.7795445768309	1855.1950455139438	23271.345780720672
13	0.008459500846625475	0.09370508404793627	1.2322129937419657	1.7784779852260155	19.788570438411725	294.3041698210394	2169.157868130039	20694.281209572768
14	0.014876867248708375	0.09005295128889168	0.8881004148227146	3.329406195435644	35.803500016656145	294.8576228981797	3212.5657070302127	23853.197938124573
15	0.016049445790013425	0.1206756739204088	0.8479618540327994	3.6997301687903104	25.37184980531881	444.18999133047356	3086.6740956945223	38109.88053907645
16	0.018031903805837066	0.18975203082362746	1.479633694953428	5.5735774687371835	54.52951176413376	437.7939539252527	4757.712910455159	51549.62779646765
17	0.025835817716949636	0.22771299375146703	2.1883588377428365	4.475101407740685	42.12458610868694	485.10173001040755	4627.823019784397	46492.79238380171
18	0.021818866732187886	0.14485797458225136	1.699937626370477	4.371896775800742	60.8361469276188	512.6422997530995	5021.839684069279	53876.703645977206
19	0.019304355122093025	0.1656836417869196	2.041505830559611	4.312396761846708	59.49822605113768	545.4138672721514	4533.828924036413	47013.49493226683
20	0.014697517005672215	0.17044477783695813	2.228809013946242	4.420921365058714	58.51344633942159	483.28241482699724	4403.0384429194555	48858.08400617811
21	0.018669529533852362	0.18233527548396794	1.716765655259221	3.677825568410632	41.00064860777975	397.01700576811896	3746.8185427828143	32082.69436521844
22	0.014994211499870421	0.13750205564178353	0.5998159574987268	4.3718941090119365	28.97095597640772	335.926589370456	2662.6316064142407	33177.47451869122
23	0.005928186972055816	0.11626087753625333	1.0193132233410074	2.0563228866231915	21.323490033289772	196.59229368814132	1803.8906526932187	13081.680757167118
24	0.00622485160343043	0.07383804503077063	0.47361095765319705	1.6894563909121836	23.161121111999527	237.06290154401938	1962.6747958575897	9147.199903588345
25	0.00570032311347551	0.021292210056115063	0.4319259366383647	1.7442437885546354	11.066278741917882	171.22436860065199	1844.098364618114	15492.70459179586
26	-0.0001738360677662502	0.043346438968835846	0.10523209638316094	1.0195712422266539	9.501154531700045	102.90553417408934	1171.3787225615151	5949.499697886709
27	0.005644250161352176	0.10280398336547018	0.7096198437092738	1.709538267751955	15.727756188970483	163.33846146400975	1171.6604389766085	21372.137464032276
28	0.014218163651025878	0.10541349324291847	1.2484562605522462	2.287158084415958	8.242053615565258	199.28962445491837	2796.6891676450023	13352.350798907028
29	0.008949734651304936	0.10125294218440005	1.2313717373087858	3.2892149719152903	13.826169713431373	159.35734785495043	3780.38295018501	21024.238655971545
30	0.016916975359058242	0.1969031980488295	1.1217979314453004	2.2663630631444764	33.748976172702726	333.40910702362066	2947.2918593268087	33675.93369320413
31	0.019473285197391596	0.15168191480409415	1.0146087099953323	3.2716016065078533	27.452073992275185	168.70598118180936	2570.9363450669944	23471.502949378395
32	0.008157509283574785	0.12207075919195688	1.522334554681566	1.9672439160612467	23.768256230440777	145.35708459693006	64.89096055244863	27281.479171288924
33	0.005117396567153676	0.12383957903607987	0.5858284125983411	1.4884812284012685	18.956143147112243	90.8804757865439	2007.1934347141068	23330.72209727626
34	0.005395799144190329	0.031000801423647063	0.25438784378037743	0.8523646977244383	5.942936856581829	47.89932810314582	948.5689608512835	11306.584544344669
35	0.00652973616405665	0.029484947836677787	0.7309238326367022	2.209163937313213	9.403860972486957	200.28368707414	816.22912515565	12137.234815770244
36	0.007852209580423293	-0.008582053498595588	0.4328356943963171	0.4285481742409776	21.499943755748635	302.54929835551275	2204.624778131914	19408.698914059747
37	0.004651196398603389	0.09630613229106749	0.7945826490055063	3.1353825095414933	17.016403715153338	174.60060418699243	2848.493621298735	24673.510836116304
38	0.009843617758219195	0.13954306138553424	0.8698796086613991	2.626274047105945	34.14792436026106	289.65489910191195	3576.9497659447334	39852.14970712149
39	0.015401223075819903	0.1502979704872963	1.6072535217607546	4.691714461506233	35.328736186378386	323.08043308530335	3483.822719650383	39515.45785162203
40	0.016698201451365	0.17690266136513574	1.765178220692452	5.145226624038311	39.72460800854448	478.62477202859753	3983.567329808127	36672.20940530051
41	0.02279966928040308	0.22192504819163536	2.3640434230642238	5.455160441581019	44.24966297460495	394.3666991539096	4955.599707481822	51589.54898756875
42	0.01903363009516636	0.21261869046610887	1.9553524224672234	5.496878233089497	49.97471540757525	540.3669870270883	5346.030285522069	47908.66134831189
43	0.018274321903612365	0.20619529060642616	1.756586037569953	6.205942956437514	45.563263972754655	489.9260643106805	3908.027807145216	53809.84907053401
44	0.02319883706299051	0.1743602759008671	1.4092595834521557	4.055523644006173	38.912165346915266	501.19106458699235	5544.306266818411	40071.59390383463
45	0.01485245905039591	0.1496110099223499	1.6463926378862728	3.4255616582316084	45.53174558178173	475.2762395039625	3134.8997936919645	38167.41998610614
46	0.009194896711615181	0.15258377586162417	0.9622784829118018	2.64014183211694	34.740400539235004	359.5119072328732	3101.37695663397	29866.690214474653
47	0.00918256466758416	0.08907627540419098	0.8748847395111207	2.8508816297719126	19.554564696823952	89.13314033296805	1942.1802520780134	11255.193685126964
