## Supplementary material for "easyClock: A User-Friendly Desktop Application for Circadian Rhythm Analysis and Visualization": Dataset_1.csv

Time	fly_1	fly_2	fly_3	fly_4	fly_5	fly_6	fly_7	fly_8
0	0.000973789568530619	0.00973789568530619	0.0973789568530619	0.973789568530619	9.73789568530619	97.3789568530619	973.789568530619	9737.89568530619
1	0.0009257966057755635	0.009257966057755635	0.09257966057755634	0.9257966057755633	9.257966057755633	92.57966057755633	925.7966057755634	9257.966057755635
2	0.0005280008257953733	0.005280008257953732	0.05280008257953733	0.5280008257953732	5.2800082579537335	52.80008257953733	528.0008257953732	5280.008257953732
3	0.0005482230859044454	0.005482230859044453	0.05482230859044454	0.5482230859044452	5.482230859044453	54.82230859044453	548.2230859044453	5482.230859044454
4	0.0008056003326235577	0.008056003326235576	0.08056003326235577	0.8056003326235576	8.056003326235576	80.56003326235576	805.6003326235575	8056.0033262355755
5	0.0007061001263886639	0.00706100126388664	0.0706100126388664	0.7061001263886639	7.06100126388664	70.6100126388664	706.100126388664	7061.001263886639
6	-0.0005223023898361641	-0.0052230238983616405	-0.05223023898361641	-0.5223023898361641	-5.223023898361641	-52.23023898361641	-522.302389836164	-5223.023898361641
7	-0.00010561716695786045	-0.0010561716695786044	-0.010561716695786044	-0.10561716695786041	-1.0561716695786045	-10.561716695786043	-105.61716695786046	-1056.1716695786042
8	-0.0001507663984122974	-0.0015076639841229743	-0.015076639841229748	-0.1507663984122974	-1.5076639841229742	-15.076639841229749	-150.7663984122974	-1507.663984122974
9	-0.0010449346312965476	-0.010449346312965475	-0.10449346312965474	-1.0449346312965475	-10.449346312965474	-104.49346312965474	-1044.9346312965474	-10449.346312965474
10	-0.0009192630995128768	-0.009192630995128768	-0.0919263099512877	-0.9192630995128769	-9.192630995128768	-91.92630995128769	-919.2630995128768	-9192.630995128768
11	-0.0012557097751100864	-0.012557097751100862	-0.12557097751100862	-1.2557097751100863	-12.557097751100862	-125.57097751100864	-1255.7097751100864	-12557.097751100862
12	-0.0011876530623561548	-0.011876530623561548	-0.11876530623561549	-1.1876530623561548	-11.876530623561548	-118.76530623561547	-1187.6530623561548	-11876.530623561548
13	-0.0009810260180678448	-0.009810260180678447	-0.09810260180678447	-0.9810260180678446	-9.810260180678446	-98.10260180678446	-981.0260180678447	-9810.260180678448
14	-0.0010063768458157863	-0.010063768458157863	-0.10063768458157864	-1.0063768458157862	-10.063768458157863	-100.63768458157863	-1006.3768458157863	-10063.768458157863
15	-0.0007392343848638886	-0.007392343848638885	-0.07392343848638885	-0.7392343848638885	-7.392343848638885	-73.92343848638885	-739.2343848638885	-7392.343848638885
16	-0.0005453834834668052	-0.005453834834668052	-0.05453834834668052	-0.5453834834668052	-5.453834834668052	-54.538348346680515	-545.3834834668052	-5453.834834668052
17	-0.0003452094222756742	-0.003452094222756742	-0.03452094222756742	-0.3452094222756742	-3.4520942227567417	-34.52094222756742	-345.20942227567417	-3452.0942227567416
18	-6.795880992484045e-05	-0.0006795880992484045	-0.006795880992484044	-0.06795880992484044	-0.6795880992484045	-6.795880992484045	-67.95880992484044	-679.5880992484044
19	0.00024879250032612044	0.002487925003261204	0.024879250032612044	0.2487925003261204	2.487925003261204	24.87925003261204	248.7925003261204	2487.925003261204
20	0.0009009957340058158	0.009009957340058158	0.09009957340058158	0.9009957340058158	9.009957340058158	90.09957340058159	900.9957340058158	9009.957340058158
21	0.0006164686529155014	0.006164686529155013	0.06164686529155013	0.6164686529155013	6.164686529155014	61.64686529155014	616.4686529155013	6164.686529155013
22	0.0010776155766496	0.010776155766496001	0.10776155766496	1.0776155766496	10.776155766496	107.76155766496	1077.6155766496	10776.155766496
23	0.001089220726779364	0.010892207267793642	0.10892207267793641	1.089220726779364	10.89220726779364	108.92207267793641	1089.2207267793642	10892.20726779364
24	0.00112789310787069	0.011278931078706901	0.11278931078706901	1.12789310787069	11.2789310787069	112.78931078706901	1127.89310787069	11278.9310787069
25	0.001189477606665268	0.01189477606665268	0.11894776066652679	1.189477606665268	11.894776066652678	118.94776066652679	1189.477606665268	11894.77606665268
26	0.0008952018169137084	0.008952018169137085	0.08952018169137085	0.8952018169137085	8.952018169137084	89.52018169137085	895.2018169137084	8952.018169137085
27	0.0009389244154645162	0.009389244154645163	0.09389244154645161	0.9389244154645162	9.389244154645162	93.89244154645162	938.9244154645162	9389.244154645163
28	0.0005356930600905716	0.005356930600905715	0.05356930600905716	0.5356930600905716	5.356930600905716	53.56930600905716	535.6930600905716	5356.930600905715
29	-2.0136202343449855e-05	-0.00020136202343449833	-0.002013620234344985	-0.02013620234344987	-0.20136202343449838	-2.013620234344984	-20.13620234344984	-201.3620234344985
30	-0.00035947452281935355	-0.003594745228193535	-0.035947452281935355	-0.35947452281935355	-3.5947452281935353	-35.94745228193535	-359.4745228193535	-3594.7452281935352
31	-0.00024704878312398665	-0.002470487831239867	-0.02470487831239867	-0.2470487831239867	-2.470487831239867	-24.70487831239867	-247.0487831239867	-2470.487831239867
32	-0.0002584845650329366	-0.0025848456503293656	-0.025848456503293663	-0.2584845650329366	-2.5848456503293655	-25.848456503293658	-258.48456503293653	-2584.8456503293655
33	-0.0005312249918741761	-0.00531224991874176	-0.05312249918741761	-0.531224991874176	-5.3122499187417604	-53.1224991874176	-531.2249918741761	-5312.24991874176
34	-0.0006985787813201471	-0.006985787813201472	-0.06985787813201472	-0.6985787813201472	-6.985787813201473	-69.8578781320147	-698.5787813201471	-6985.787813201471
35	-0.0006408409475822851	-0.006408409475822852	-0.06408409475822852	-0.640840947582285	-6.40840947582285	-64.0840947582285	-640.8409475822851	-6408.409475822851
36	-0.00088597328865315	-0.0088597328865315	-0.088597328865315	-0.88597328865315	-8.8597328865315	-88.59732886531499	-885.97328865315	-8859.7328865315
37	-0.0011834384415187814	-0.011834384415187813	-0.11834384415187814	-1.1834384415187813	-11.834384415187813	-118.34384415187813	-1183.4384415187812	-11834.384415187813
38	-0.0010637762668926	-0.010637762668926	-0.10637762668926001	-1.0637762668926	-10.637762668926	-106.37762668926001	-1063.7762668926	-10637.762668926001
39	-0.00099684187916538	-0.009968418791653801	-0.099684187916538	-0.9968418791653799	-9.9684187916538	-99.684187916538	-996.84187916538	-9968.4187916538
40	-0.0004247112493091167	-0.004247112493091168	-0.04247112493091168	-0.42471124930911675	-4.2471124930911675	-42.47112493091168	-424.71124930911674	-4247.112493091167
41	-0.00029675554974468966	-0.002967555497446897	-0.02967555497446897	-0.2967555497446897	-2.967555497446897	-29.675554974468973	-296.7555497446897	-2967.555497446897
42	0.0001263645701634767	0.0012636457016347669	0.012636457016347668	0.12636457016347669	1.2636457016347669	12.636457016347668	126.36457016347669	1263.6457016347667
43	0.0005051911157523603	0.005051911157523603	0.05051911157523603	0.5051911157523603	5.051911157523603	50.519111575236025	505.19111575236025	5051.911157523602
44	0.0006915587967782277	0.006915587967782277	0.06915587967782277	0.6915587967782276	6.915587967782276	69.15587967782277	691.5587967782276	6915.587967782276
45	0.0004583348158568568	0.004583348158568567	0.045833481585685676	0.45833481585685676	4.583348158568568	45.83348158568568	458.3348158568568	4583.348158568568
46	0.0008627551449079274	0.008627551449079274	0.08627551449079275	0.8627551449079275	8.627551449079276	86.27551449079274	862.7551449079275	8627.551449079274
47	0.0007420132506091156	0.007420132506091156	0.07420132506091157	0.7420132506091156	7.420132506091155	74.20132506091156	742.0132506091156	7420.132506091156
