## Supplementary material for "easyClock: A User-Friendly Desktop Application for Circadian Rhythm Analysis and Visualization": Dataset_2.csv

Time	fly_1	fly_2	fly_3	fly_4	fly_5	fly_6	fly_7	fly_8
0	0.0008479627707650946	0.008479627707650947	0.08479627707650947	0.8479627707650946	8.479627707650947	84.79627707650947	847.9627707650947	8479.627707650947
1	0.00054560902411986	0.005456090241198601	0.054560902411986016	0.54560902411986	5.4560902411986	54.560902411986	545.6090241198601	5456.090241198602
2	0.0007040740668690606	0.007040740668690605	0.07040740668690607	0.7040740668690606	7.040740668690606	70.40740668690606	704.0740668690605	7040.740668690605
3	0.0007056033293484236	0.007056033293484236	0.07056033293484236	0.7056033293484235	7.056033293484235	70.56033293484235	705.6033293484236	7056.033293484236
4	0.0001591278466771789	0.0015912784667717885	0.015912784667717894	0.15912784667717889	1.5912784667717887	15.912784667717894	159.12784667717892	1591.2784667717888
5	0.000375099840313266	0.00375099840313266	0.0375099840313266	0.375099840313266	3.7509984031326598	37.509984031326596	375.099840313266	3750.99840313266
6	-0.00019382881202874126	-0.0019382881202874124	-0.019382881202874125	-0.19382881202874128	-1.9382881202874125	-19.382881202874124	-193.82881202874125	-1938.2881202874125
7	-0.0005549992657938737	-0.0055499926579387375	-0.055499926579387376	-0.5549992657938737	-5.549992657938738	-55.49992657938737	-554.9992657938737	-5549.9926579387375
8	-0.0006046685092656511	-0.006046685092656511	-0.06046685092656512	-0.6046685092656511	-6.046685092656511	-60.466850926565115	-604.6685092656511	-6046.685092656511
9	-0.0004536938613993385	-0.004536938613993385	-0.045369386139933854	-0.4536938613993385	-4.536938613993385	-45.36938613993384	-453.69386139933846	-4536.938613993385
10	-0.0008315428152231523	-0.008315428152231522	-0.08315428152231524	-0.8315428152231523	-8.315428152231524	-83.15428152231524	-831.5428152231523	-8315.428152231523
11	-0.001211357101736702	-0.01211357101736702	-0.1211357101736702	-1.211357101736702	-12.113571017367018	-121.1357101736702	-1211.3571017367021	-12113.57101736702
12	-0.001142166048901921	-0.011421660489019209	-0.11421660489019209	-1.1421660489019207	-11.421660489019208	-114.21660489019209	-1142.166048901921	-11421.660489019208
13	-0.0007668920294543084	-0.007668920294543084	-0.07668920294543084	-0.7668920294543083	-7.668920294543083	-76.68920294543082	-766.8920294543084	-7668.920294543084
14	-0.0011288594754510386	-0.011288594754510387	-0.11288594754510389	-1.1288594754510388	-11.288594754510388	-112.88594754510387	-1128.8594754510386	-11288.594754510388
15	-0.0005097092755071836	-0.005097092755071835	-0.05097092755071836	-0.5097092755071835	-5.097092755071835	-50.97092755071834	-509.7092755071835	-5097.092755071835
16	-0.0005947166411596841	-0.00594716641159684	-0.0594716641159684	-0.594716641159684	-5.94716641159684	-59.471664115968395	-594.7166411596841	-5947.16641159684
17	-0.00040757137326151655	-0.004075713732615166	-0.04075713732615166	-0.4075713732615166	-4.075713732615165	-40.75713732615166	-407.57137326151656	-4075.713732615165
18	0.0003050338880020133	0.003050338880020133	0.030503388800201328	0.3050338880020133	3.0503388800201328	30.50338880020133	305.03388800201327	3050.338880020133
19	0.0006805885955419116	0.006805885955419116	0.06805885955419116	0.6805885955419115	6.805885955419115	68.05885955419114	680.5885955419116	6805.885955419115
20	0.0003779499182248909	0.0037794991822489086	0.03779499182248909	0.3779499182248909	3.779499182248909	37.794991822489095	377.9499182248909	3779.4991822489083
21	0.0007807780412738428	0.007807780412738428	0.07807780412738428	0.7807780412738428	7.8077804127384285	78.07780412738428	780.7780412738427	7807.780412738428
22	0.0005433768684323469	0.00543376868432347	0.054337686843234694	0.5433768684323469	5.43376868432347	54.337686843234685	543.3768684323469	5433.76868432347
23	0.0009859539637907778	0.00985953963790778	0.09859539637907777	0.9859539637907777	9.859539637907778	98.59539637907778	985.9539637907778	9859.539637907777
24	0.0005345060028518254	0.005345060028518254	0.05345060028518254	0.5345060028518254	5.345060028518254	53.45060028518254	534.5060028518253	5345.060028518254
25	0.0009860895264426686	0.009860895264426685	0.09860895264426686	0.9860895264426686	9.860895264426684	98.60895264426685	986.0895264426686	9860.895264426685
26	0.0006449249730025534	0.006449249730025534	0.06449249730025533	0.6449249730025534	6.449249730025533	64.49249730025534	644.9249730025533	6449.249730025534
27	0.000327376561182072	0.0032737656118207196	0.03273765611820719	0.3273765611820719	3.27376561182072	32.7376561182072	327.37656118207195	3273.7656118207196
28	0.0008677302343606525	0.008677302343606525	0.08677302343606524	0.8677302343606524	8.677302343606524	86.77302343606524	867.7302343606525	8677.302343606523
29	0.0005488072372265703	0.005488072372265703	0.054880723722657024	0.5488072372265702	5.4880723722657025	54.880723722657024	548.8072372265704	5488.072372265702
30	0.00024048035211185766	0.0024048035211185767	0.024048035211185766	0.24048035211185767	2.4048035211185765	24.048035211185766	240.48035211185766	2404.8035211185766
31	-0.00022926321877315606	-0.0022926321877315605	-0.02292632187731561	-0.22926321877315609	-2.292632187731561	-22.926321877315605	-229.2632187731561	-2292.632187731561
32	-0.0005888948386563764	-0.005888948386563763	-0.05888948386563764	-0.5888948386563764	-5.888948386563763	-58.88948386563763	-588.8948386563764	-5888.948386563763
33	-0.0007530499023250355	-0.007530499023250354	-0.07530499023250355	-0.7530499023250355	-7.530499023250355	-75.30499023250354	-753.0499023250355	-7530.499023250354
34	-0.0010976987633493278	-0.01097698763349328	-0.10976987633493279	-1.0976987633493278	-10.976987633493279	-109.76987633493277	-1097.6987633493277	-10976.987633493278
35	-0.0008345198686803184	-0.008345198686803184	-0.08345198686803185	-0.8345198686803184	-8.345198686803183	-83.45198686803182	-834.5198686803184	-8345.198686803184
36	-0.0010748998079384909	-0.01074899807938491	-0.1074899807938491	-1.074899807938491	-10.74899807938491	-107.4899807938491	-1074.899807938491	-10748.99807938491
37	-0.0007291450012788873	-0.007291450012788872	-0.07291450012788873	-0.7291450012788873	-7.291450012788873	-72.91450012788873	-729.1450012788872	-7291.450012788872
38	-0.0007398899154239454	-0.007398899154239454	-0.07398899154239455	-0.7398899154239454	-7.398899154239453	-73.98899154239454	-739.8899154239455	-7398.899154239454
39	-0.0006529322504927689	-0.006529322504927689	-0.0652932250492769	-0.6529322504927689	-6.529322504927689	-65.29322504927688	-652.9322504927688	-6529.32250492769
40	-0.00042130631767288825	-0.004213063176728883	-0.04213063176728883	-0.4213063176728883	-4.213063176728882	-42.13063176728883	-421.30631767288827	-4213.063176728882
41	-0.00022612743793814214	-0.0022612743793814214	-0.022612743793814217	-0.22612743793814216	-2.2612743793814216	-22.612743793814218	-226.12743793814218	-2261.2743793814216
42	1.3856767218985924e-05	0.00013856767218985922	0.0013856767218985923	0.013856767218985924	0.13856767218985924	1.3856767218985924	13.856767218985924	138.56767218985922
43	0.0003427339872368166	0.0034273398723681666	0.03427339872368167	0.34273398723681664	3.4273398723681665	34.273398723681666	342.7339872368167	3427.3398723681667
44	0.0004454351461230159	0.004454351461230159	0.04454351461230159	0.4454351461230159	4.454351461230159	44.54351461230159	445.43514612301584	4454.351461230159
45	0.0007136702960082972	0.007136702960082971	0.07136702960082972	0.7136702960082971	7.136702960082972	71.36702960082972	713.6702960082971	7136.702960082972
46	0.0009679071557465837	0.009679071557465837	0.09679071557465836	0.9679071557465837	9.679071557465837	96.79071557465836	967.9071557465836	9679.071557465835
47	0.0010323003572747856	0.010323003572747855	0.10323003572747856	1.0323003572747855	10.323003572747854	103.23003572747855	1032.3003572747855	10323.003572747855
