## Supplementary material for "easyClock: A User-Friendly Desktop Application for Circadian Rhythm Analysis and Visualization": Dataset_3.csv

Time	fly_1	fly_2	fly_3	fly_4	fly_5	fly_6	fly_7	fly_8
0	0.0006661432957210553	0.006661432957210552	0.06661432957210553	0.6661432957210552	6.661432957210552	66.61432957210553	666.1432957210552	6661.432957210553
1	0.0010785693252329364	0.010785693252329365	0.10785693252329365	1.0785693252329362	10.785693252329363	107.85693252329362	1078.5693252329363	10785.693252329364
2	0.0009501020902046403	0.009501020902046402	0.09501020902046403	0.9501020902046403	9.501020902046402	95.01020902046403	950.1020902046403	9501.020902046403
3	0.0003868349591034759	0.0038683495910347594	0.038683495910347594	0.3868349591034759	3.8683495910347587	38.68349591034759	386.83495910347585	3868.349591034759
4	0.0006264673404816077	0.006264673404816076	0.06264673404816076	0.6264673404816076	6.264673404816076	62.646734048160766	626.4673404816076	6264.673404816076
5	2.040560862487785e-05	0.0002040560862487783	0.002040560862487783	0.020405608624877836	0.20405608624877836	2.0405608624877836	20.405608624877857	204.05608624877868
6	-0.00024700981102046673	-0.0024700981102046674	-0.02470098110204667	-0.24700981102046674	-2.4700981102046673	-24.70098110204667	-247.0098110204667	-2470.098110204667
7	9.564148004675358e-05	0.0009564148004675356	0.009564148004675355	0.0956414800467536	0.9564148004675355	9.564148004675353	95.64148004675354	956.4148004675358
8	-0.0007244643651278978	-0.007244643651278979	-0.07244643651278979	-0.7244643651278979	-7.244643651278978	-72.44643651278979	-724.4643651278978	-7244.643651278979
9	-0.0011460404243736914	-0.011460404243736913	-0.11460404243736914	-1.1460404243736915	-11.460404243736914	-114.60404243736913	-1146.0404243736914	-11460.404243736913
10	-0.0009685199660146224	-0.009685199660146223	-0.09685199660146224	-0.9685199660146224	-9.685199660146225	-96.85199660146225	-968.5199660146224	-9685.199660146223
11	-0.0010405057221957855	-0.010405057221957855	-0.10405057221957856	-1.0405057221957856	-10.405057221957854	-104.05057221957856	-1040.5057221957857	-10405.057221957855
12	-0.0010131529586646345	-0.010131529586646345	-0.10131529586646344	-1.0131529586646344	-10.131529586646344	-101.31529586646344	-1013.1529586646344	-10131.529586646344
13	-0.001158419004719254	-0.01158419004719254	-0.11584190047192541	-1.158419004719254	-11.58419004719254	-115.84190047192538	-1158.419004719254	-11584.19004719254
14	-0.0009344311802284952	-0.009344311802284953	-0.09344311802284953	-0.9344311802284953	-9.344311802284954	-93.44311802284952	-934.4311802284952	-9344.311802284952
15	-0.0008305687447692275	-0.008305687447692275	-0.08305687447692274	-0.8305687447692274	-8.305687447692275	-83.05687447692273	-830.5687447692274	-8305.687447692273
16	-0.0005980490422959968	-0.005980490422959969	-0.059804904229599685	-0.5980490422959969	-5.980490422959968	-59.804904229599686	-598.0490422959969	-5980.490422959969
17	-8.046190698606987e-05	-0.0008046190698606987	-0.008046190698606986	-0.08046190698606984	-0.8046190698606988	-8.046190698606985	-80.46190698606986	-804.6190698606983
18	2.5761367154014222e-05	0.0002576136715401422	0.0025761367154014223	0.025761367154014222	0.2576136715401422	2.576136715401422	25.761367154014216	257.6136715401422
19	0.0002444664364958438	0.0024446643649584376	0.02444664364958438	0.24446643649584376	2.4446643649584376	24.446643649584374	244.46643649584377	2444.6643649584375
20	0.0003870586470172335	0.0038705864701723347	0.03870586470172335	0.38705864701723347	3.8705864701723343	38.70586470172335	387.05864701723345	3870.5864701723344
21	0.0009183798437951924	0.009183798437951925	0.09183798437951923	0.9183798437951924	9.183798437951925	91.83798437951924	918.3798437951923	9183.798437951924
22	0.0005591518039742682	0.005591518039742683	0.05591518039742682	0.5591518039742682	5.591518039742683	55.91518039742682	559.1518039742682	5591.518039742683
23	0.0009563493712336878	0.00956349371233688	0.09563493712336878	0.9563493712336878	9.563493712336879	95.63493712336879	956.3493712336879	9563.493712336878
24	0.0013900174738468575	0.013900174738468574	0.13900174738468574	1.3900174738468574	13.900174738468573	139.00174738468573	1390.0174738468572	13900.174738468573
25	0.0007883257978314751	0.00788325797831475	0.07883257978314752	0.788325797831475	7.8832579783147505	78.83257978314751	788.3257978314751	7883.257978314751
26	0.0008521740941661519	0.00852174094166152	0.0852174094166152	0.8521740941661519	8.521740941661518	85.2174094166152	852.1740941661519	8521.74094166152
27	0.000812813423687333	0.00812813423687333	0.08128134236873329	0.812813423687333	8.12813423687333	81.28134236873329	812.8134236873329	8128.134236873329
28	0.0008994208410856325	0.008994208410856325	0.08994208410856325	0.8994208410856325	8.994208410856324	89.94208410856325	899.4208410856324	8994.208410856325
29	8.542648222055065e-05	0.0008542648222055061	0.008542648222055062	0.0854264822205506	0.8542648222055063	8.542648222055064	85.42648222055064	854.2648222055063
30	2.2934453425266664e-05	0.00022934453425266663	0.0022934453425266657	0.022934453425266663	0.2293445342526666	2.2934453425266663	22.93445342526666	229.3445342526666
31	-8.981840102086997e-05	-0.0008981840102086998	-0.008981840102087	-0.08981840102086999	-0.8981840102087002	-8.981840102086998	-89.81840102087	-898.1840102087001
32	-0.0009811024681469136	-0.009811024681469136	-0.09811024681469135	-0.9811024681469136	-9.811024681469135	-98.11024681469135	-981.1024681469135	-9811.024681469135
33	-0.0004065173864385585	-0.004065173864385585	-0.04065173864385585	-0.4065173864385585	-4.065173864385585	-40.65173864385584	-406.5173864385585	-4065.1738643855847
34	-0.0007718627467693474	-0.007718627467693475	-0.07718627467693476	-0.7718627467693474	-7.718627467693475	-77.18627467693474	-771.8627467693475	-7718.6274676934745
35	-0.0009370823429134266	-0.009370823429134265	-0.09370823429134266	-0.9370823429134265	-9.370823429134266	-93.70823429134265	-937.0823429134266	-9370.823429134265
36	-0.0014398300423781856	-0.014398300423781856	-0.14398300423781857	-1.4398300423781856	-14.398300423781857	-143.98300423781856	-1439.8300423781857	-14398.300423781857
37	-0.0011517397427371347	-0.011517397427371347	-0.11517397427371348	-1.1517397427371348	-11.517397427371348	-115.17397427371347	-1151.7397427371347	-11517.397427371347
38	-0.0005535077615454011	-0.005535077615454012	-0.05535077615454012	-0.5535077615454012	-5.535077615454011	-55.35077615454012	-553.5077615454012	-5535.077615454013
39	-0.0004982421768472918	-0.004982421768472918	-0.04982421768472918	-0.4982421768472918	-4.982421768472918	-49.82421768472917	-498.2421768472917	-4982.421768472917
40	-0.0006535552838107946	-0.006535552838107948	-0.06535552838107948	-0.6535552838107948	-6.535552838107947	-65.35552838107947	-653.5552838107947	-6535.5528381079475
41	-4.54690235080243e-05	-0.00045469023508024325	-0.004546902350802431	-0.045469023508024314	-0.4546902350802431	-4.5469023508024335	-45.46902350802432	-454.6902350802434
42	-0.00018611749056581865	-0.0018611749056581864	-0.018611749056581865	-0.18611749056581864	-1.8611749056581863	-18.611749056581864	-186.11749056581863	-1861.1749056581864
43	0.0001309216813921965	0.0013092168139219654	0.013092168139219654	0.13092168139219654	1.3092168139219653	13.092168139219652	130.92168139219655	1309.2168139219652
44	0.0006984501844761099	0.0069845018447611	0.069845018447611	0.69845018447611	6.984501844761099	69.845018447611	698.4501844761099	6984.501844761099
45	0.0004929865379099566	0.004929865379099566	0.049298653790995656	0.4929865379099566	4.929865379099566	49.298653790995665	492.9865379099566	4929.865379099566
46	0.0008212180549521871	0.00821218054952187	0.0821218054952187	0.821218054952187	8.212180549521872	82.1218054952187	821.218054952187	8212.180549521869
47	0.0010851218078071349	0.010851218078071347	0.10851218078071348	1.0851218078071347	10.851218078071346	108.51218078071348	1085.1218078071347	10851.218078071348
