## Supplementary material for "easyClock: A User-Friendly Desktop Application for Circadian Rhythm Analysis and Visualization": Dataset_4.csv

Time	fly_1	fly_2	fly_3	fly_4	fly_5	fly_6	fly_7	fly_8
0	0.013781794546197056	0.13781794546197057	1.3781794546197057	2.7563589092394114	9.187863030798038	91.87863030798039	918.7863030798038	9187.863030798038
1	0.014960703631079856	0.14960703631079855	1.4960703631079855	2.992140726215971	9.973802420719903	99.73802420719903	997.3802420719904	9973.802420719903
2	0.014117756227522654	0.14117756227522654	1.4117756227522653	2.8235512455045306	9.411837485015104	94.11837485015104	941.1837485015103	9411.837485015103
3	0.006443201874046869	0.06443201874046868	0.6443201874046869	1.2886403748093738	4.295467916031246	42.95467916031245	429.5467916031245	4295.467916031246
4	0.010052146471286579	0.10052146471286579	1.0052146471286578	2.0104292942573156	6.701430980857719	67.0143098085772	670.143098085772	6701.430980857719
5	-0.0007985252958354096	-0.007985252958354103	-0.07985252958354105	-0.1597050591670821	-0.5323501972236069	-5.32350197223607	-53.235019722360676	-532.3501972236068
6	-0.0006915417815607176	-0.006915417815607175	-0.06915417815607175	-0.1383083563121435	-0.4610278543738117	-4.610278543738117	-46.10278543738117	-461.0278543738117
7	-0.00032795252997712366	-0.003279525299771234	-0.032795252997712354	-0.06559050599542471	-0.21863501998474932	-2.1863501998474923	-21.86350199847493	-218.63501998474885
8	-0.013017971308988342	-0.1301797130898834	-1.301797130898834	-2.603594261797668	-8.67864753932556	-86.78647539325561	-867.8647539325561	-8678.64753932556
9	-0.014872633162508773	-0.14872633162508775	-1.4872633162508775	-2.974526632501755	-9.91508877500585	-99.1508877500585	-991.508877500585	-9915.08877500585
10	-0.01555382379545187	-0.1555382379545187	-1.555382379545187	-3.110764759090374	-10.369215863634581	-103.69215863634582	-1036.9215863634581	-10369.215863634581
11	-0.018886063360475998	-0.18886063360475996	-1.8886063360476	-3.7772126720952	-12.590708906983998	-125.90708906984	-1259.0708906984	-12590.708906984
12	-0.018467842700325976	-0.1846784270032598	-1.8467842700325978	-3.6935685400651956	-12.311895133550653	-123.11895133550652	-1231.1895133550652	-12311.895133550652
13	-0.014640588205876711	-0.14640588205876712	-1.4640588205876712	-2.9281176411753425	-9.760392137251142	-97.60392137251141	-976.0392137251142	-9760.392137251141
14	-0.017638247660014168	-0.17638247660014167	-1.7638247660014168	-3.5276495320028336	-11.758831773342779	-117.58831773342777	-1175.883177334278	-11758.83177334278
15	-0.005465678522724031	-0.0546567852272403	-0.546567852272403	-1.093135704544806	-3.64378568181602	-36.43785681816019	-364.378568181602	-3643.78568181602
16	-0.010244001034593633	-0.10244001034593633	-1.0244001034593633	-2.0488002069187266	-6.829334023062422	-68.29334023062422	-682.9334023062422	-6829.334023062423
17	0.0027300880644072064	0.027300880644072066	0.27300880644072073	0.5460176128814415	1.8200587096048046	18.200587096048046	182.00587096048042	1820.0587096048048
18	0.006717054765322496	0.06717054765322497	0.6717054765322498	1.3434109530644995	4.478036510214998	44.78036510214998	447.8036510214998	4478.036510214998
19	0.0070643492020392865	0.07064349202039287	0.7064349202039287	1.4128698404078575	4.709566134692858	47.09566134692858	470.9566134692858	4709.566134692858
20	-0.0008632061549322494	-0.008632061549322487	-0.0863206154932249	-0.1726412309864498	-0.5754707699548325	-5.754707699548327	-57.54707699548328	-575.4707699548326
21	0.004438794747721739	0.04438794747721738	0.4438794747721738	0.8877589495443476	2.959196498481159	29.591964984811597	295.91964984811585	2959.1964984811584
22	0.011504902311123862	0.11504902311123863	1.1504902311123861	2.3009804622247723	7.669934874082575	76.69934874082574	766.9934874082575	7669.934874082575
23	0.007670082637911101	0.07670082637911099	0.76700826379111	1.53401652758222	5.113388425274067	51.13388425274067	511.33884252740677	5113.388425274066
24	0.020400270836196978	0.20400270836196976	2.0400270836196976	4.080054167239395	13.60018055746465	136.0018055746465	1360.018055746465	13600.180557464651
25	0.00628710124894224	0.0628710124894224	0.628710124894224	1.257420249788448	4.191400832628159	41.9140083262816	419.140083262816	4191.40083262816
26	0.01420261149290256	0.14202611492902562	1.4202611492902562	2.8405222985805123	9.46840766193504	94.6840766193504	946.8407661935041	9468.407661935042
27	0.008597692027385872	0.08597692027385871	0.859769202738587	1.719538405477174	5.731794684923915	57.31794684923914	573.1794684923914	5731.794684923914
28	0.012514411200414704	0.12514411200414705	1.2514411200414703	2.5028822400829407	8.34294080027647	83.42940800276469	834.2940800276469	8342.940800276469
29	-0.0023313260152609374	-0.02331326015260938	-0.23313260152609383	-0.46626520305218766	-1.5542173435072923	-15.542173435072922	-155.4217343507292	-1554.2173435072923
30	0.004569410328999464	0.045694103289994646	0.4569410328999465	0.913882065799893	3.04627355266631	30.4627355266631	304.62735526663096	3046.2735526663096
31	-0.0028739199017431393	-0.028739199017431397	-0.28739199017431394	-0.5747839803486279	-1.9159466011620931	-19.15946601162093	-191.5946601162093	-1915.946601162093
32	-0.010400480014218148	-0.10400480014218148	-1.0400480014218147	-2.0800960028436295	-6.933653342812098	-69.33653342812099	-693.3653342812098	-6933.653342812098
33	-0.007629709246143597	-0.07629709246143597	-0.7629709246143597	-1.5259418492287193	-5.086472830762398	-50.86472830762397	-508.6472830762398	-5086.472830762397
34	-0.007172039253643926	-0.07172039253643925	-0.7172039253643926	-1.4344078507287852	-4.781359502429285	-47.81359502429284	-478.13595024292846	-4781.3595024292845
35	-0.018517791598224122	-0.1851779159822412	-1.8517791598224123	-3.7035583196448245	-12.34519439881608	-123.45194398816079	-1234.5194398816082	-12345.194398816082
36	-0.01755739793903693	-0.17557397939036928	-1.755739793903693	-3.511479587807386	-11.704931959357953	-117.04931959357953	-1170.4931959357953	-11704.931959357953
37	-0.0239911700049873	-0.23991170004987303	-2.3991170004987303	-4.798234000997461	-15.994113336658204	-159.94113336658202	-1599.4113336658202	-15994.113336658203
38	-0.016672765791027336	-0.16672765791027336	-1.6672765791027335	-3.334553158205467	-11.115177194018223	-111.15177194018224	-1111.5177194018224	-11115.177194018226
39	-0.014937327973285234	-0.14937327973285233	-1.4937327973285235	-2.987465594657047	-9.958218648856823	-99.58218648856823	-995.8218648856823	-9958.218648856824
40	-0.006939742471503885	-0.06939742471503885	-0.6939742471503886	-1.3879484943007772	-4.62649498100259	-46.26494981002591	-462.64949810025905	-4626.49498100259
41	-0.0033939965503290135	-0.033939965503290134	-0.3393996550329014	-0.6787993100658029	-2.262664366886009	-22.626643668860094	-226.26643668860092	-2262.6643668860092
42	-0.001976855683570116	-0.01976855683570116	-0.1976855683570116	-0.3953711367140232	-1.3179037890467438	-13.17903789046744	-131.79037890467438	-1317.903789046744
43	0.0006712639970432466	0.006712639970432463	0.0671263997043246	0.1342527994086492	0.4475093313621641	4.475093313621642	44.75093313621642	447.5093313621642
44	0.011703814316533667	0.11703814316533667	1.1703814316533667	2.3407628633067334	7.8025428776891115	78.02542877689112	780.2542877689111	7802.542877689111
45	0.010870551613222883	0.10870551613222883	1.087055161322288	2.174110322644576	7.247034408815255	72.47034408815256	724.7034408815255	7247.034408815255
46	0.020234095314192145	0.20234095314192144	2.0234095314192144	4.046819062838429	13.489396876128097	134.89396876128097	1348.9396876128096	13489.396876128096
47	0.018358467741573983	0.18358467741573983	1.8358467741573985	3.671693548314797	12.238978494382655	122.38978494382657	1223.8978494382657	12238.978494382656
