## Supplementary material for "easyClock: A User-Friendly Desktop Application for Circadian Rhythm Analysis and Visualization": Dataset_5.csv

Time	fly_1	fly_2	fly_3	fly_4	fly_5	fly_6	fly_7	fly_8
0	0.019539175416525327	0.19539175416525328	1.953917541652533	3.907835083305066	13.02611694435022	130.26116944350218	1302.611694435022	13026.116944350219
1	0.013034832309994866	0.13034832309994868	1.3034832309994866	2.606966461998973	8.689888206663245	86.89888206663244	868.9888206663245	8689.888206663245
2	0.013565239925576865	0.13565239925576866	1.3565239925576864	2.713047985115373	9.043493283717911	90.4349328371791	904.349328371791	9043.49328371791
3	0.011865579822607563	0.11865579822607561	1.1865579822607564	2.3731159645215127	7.910386548405041	79.10386548405042	791.0386548405041	7910.386548405042
4	0.013299292102425	0.13299292102425	1.3299292102425002	2.6598584204850004	8.86619473495	88.6619473495	886.619473495	8866.19473495
5	0.01119611908608073	0.11196119086080729	1.1196119086080731	2.2392238172161463	7.464079390720487	74.64079390720487	746.4079390720487	7464.079390720486
6	-0.0021113568071494905	-0.021113568071494903	-0.21113568071494906	-0.42227136142989813	-1.4075712047663271	-14.075712047663272	-140.7571204766327	-1407.571204766327
7	-0.0095045870301901	-0.09504587030190101	-0.9504587030190101	-1.9009174060380203	-6.336391353460067	-63.36391353460068	-633.6391353460067	-6336.391353460067
8	-0.00867191357198053	-0.0867191357198053	-0.8671913571980532	-1.7343827143961064	-5.781275714653687	-57.81275714653688	-578.1275714653688	-5781.275714653688
9	-0.011270578530608267	-0.11270578530608266	-1.1270578530608266	-2.2541157061216532	-7.513719020405511	-75.1371902040551	-751.3719020405512	-7513.719020405511
10	-0.015151202869745884	-0.15151202869745886	-1.5151202869745886	-3.030240573949177	-10.100801913163924	-101.00801913163924	-1010.0801913163923	-10100.801913163923
11	-0.022176801325645992	-0.22176801325645992	-2.2176801325645994	-4.435360265129199	-14.784534217097328	-147.84534217097328	-1478.453421709733	-14784.534217097329
12	-0.010041526791910851	-0.10041526791910851	-1.004152679191085	-2.00830535838217	-6.6943511946072345	-66.94351194607235	-669.4351194607234	-6694.351194607234
13	-0.014714291840493644	-0.14714291840493646	-1.4714291840493645	-2.942858368098729	-9.809527893662429	-98.09527893662428	-980.952789366243	-9809.52789366243
14	-0.001551648110554929	-0.015516481105549276	-0.15516481105549285	-0.3103296221109857	-1.034432073703286	-10.344320737032845	-103.44320737032854	-1034.4320737032858
15	-0.005163211167075322	-0.05163211167075322	-0.5163211167075322	-1.0326422334150644	-3.4421407780502147	-34.421407780502136	-344.2140778050215	-3442.1407780502145
16	0.0012258383773985741	0.012258383773985748	0.12258383773985759	0.24516767547971519	0.817225584932384	8.17225584932384	81.72255849323835	817.2255849323838
17	-0.005219733812172246	-0.052197338121722454	-0.5219733812172246	-1.0439467624344492	-3.479822541448164	-34.79822541448164	-347.9822541448164	-3479.822541448164
18	0.005944108635478861	0.05944108635478861	0.5944108635478862	1.1888217270957724	3.962739090319241	39.627390903192406	396.2739090319241	3962.739090319241
19	0.003971097273607834	0.03971097273607834	0.3971097273607834	0.7942194547215669	2.647398182405223	26.473981824052228	264.7398182405223	2647.398182405223
20	0.009688899230989392	0.09688899230989391	0.9688899230989392	1.9377798461978784	6.459266153992927	64.59266153992928	645.9266153992928	6459.266153992927
21	0.0022058645461808107	0.022058645461808107	0.22058645461808102	0.44117290923616204	1.4705763641205403	14.705763641205408	147.05763641205397	1470.5763641205403
22	0.014851921373080034	0.14851921373080035	1.4851921373080035	2.970384274616007	9.90128091538669	99.0128091538669	990.1280915386691	9901.280915386691
23	0.015127535435945357	0.15127535435945355	1.5127535435945356	3.0255070871890712	10.085023623963572	100.85023623963572	1008.5023623963572	10085.02362396357
24	0.01479211639695918	0.1479211639695918	1.479211639695918	2.958423279391836	9.86141093130612	98.6141093130612	986.141093130612	9861.41093130612
25	0.016406621177522857	0.16406621177522857	1.6406621177522858	3.2813242355045715	10.937747451681904	109.37747451681906	1093.7747451681905	10937.747451681906
26	0.015899005862804436	0.15899005862804436	1.5899005862804438	3.1798011725608877	10.599337241869623	105.99337241869625	1059.9337241869625	10599.337241869625
27	0.014418551794956656	0.14418551794956655	1.4418551794956656	2.883710358991331	9.612367863304438	96.12367863304436	961.2367863304437	9612.367863304436
28	0.008354519384794949	0.08354519384794949	0.835451938479495	1.67090387695899	5.569679589863299	55.696795898633	556.9679589863299	5569.679589863299
29	0.007029217448540069	0.07029217448540068	0.7029217448540068	1.4058434897080136	4.686144965693379	46.861449656933786	468.6144965693379	4686.144965693379
30	-0.003022411896060081	-0.030224118960600812	-0.30224118960600815	-0.6044823792120163	-2.014941264040054	-20.14941264040054	-201.4941264040054	-2014.941264040054
31	-0.007265658016321569	-0.07265658016321569	-0.7265658016321569	-1.4531316032643138	-4.843772010881047	-48.43772010881045	-484.3772010881046	-4843.772010881046
32	-0.0003932323851949344	-0.003932323851949346	-0.039323238519493375	-0.07864647703898675	-0.2621549234632887	-2.6215492346328944	-26.215492346328915	-262.15492346328847
33	-0.013298770964443412	-0.1329877096444341	-1.3298770964443412	-2.6597541928886823	-8.86584730962894	-88.6584730962894	-886.5847309628941	-8865.84730962894
34	-0.0035114426473629393	-0.035114426473629376	-0.3511442647362939	-0.7022885294725878	-2.340961764908627	-23.40961764908625	-234.0961764908626	-2340.961764908626
35	-0.01997655740564786	-0.1997655740564786	-1.9976557405647861	-3.9953114811295722	-13.317704937098574	-133.17704937098574	-1331.7704937098574	-13317.704937098575
36	-0.014028200291182886	-0.14028200291182885	-1.4028200291182886	-2.8056400582365773	-9.352133527455258	-93.52133527455258	-935.2133527455258	-9352.133527455258
37	-0.015650662305081452	-0.1565066230508145	-1.565066230508145	-3.13013246101629	-10.433774870054302	-104.337748700543	-1043.37748700543	-10433.774870054302
38	-0.013532095175781383	-0.13532095175781383	-1.3532095175781382	-2.7064190351562765	-9.021396783854255	-90.21396783854256	-902.1396783854256	-9021.396783854256
39	-0.01097974324886458	-0.1097974324886458	-1.0979743248864582	-2.1959486497729164	-7.319828832576387	-73.19828832576387	-731.9828832576387	-7319.828832576387
40	-0.011681361805526362	-0.11681361805526362	-1.1681361805526362	-2.3362723611052725	-7.787574537017575	-77.87574537017575	-778.7574537017575	-7787.5745370175755
41	-0.011372224745345785	-0.11372224745345785	-1.1372224745345787	-2.2744449490691574	-7.581483163563856	-75.81483163563857	-758.1483163563857	-7581.483163563857
42	-0.01159953066079579	-0.1159953066079579	-1.1599530660795792	-2.3199061321591583	-7.7330204405305265	-77.33020440530527	-773.3020440530527	-7733.020440530527
43	0.0008853494177403463	0.008853494177403456	0.08853494177403459	0.17706988354806918	0.5902329451602308	5.902329451602306	59.02329451602307	590.2329451602307
44	0.010140786394795475	0.10140786394795474	1.0140786394795476	2.028157278959095	6.7605242631969835	67.60524263196984	676.0524263196984	6760.524263196983
45	0.002810949848158206	0.028109498481582063	0.2810949848158205	0.562189969631641	1.8739665654388036	18.73966565438804	187.39665654388034	1873.9665654388036
46	0.007068227177351938	0.07068227177351936	0.7068227177351936	1.4136454354703871	4.712151451567958	47.12151451567957	471.21514515679576	4712.151451567957
47	0.011249412399389992	0.11249412399389992	1.1249412399389993	2.2498824798779986	7.499608266259994	74.99608266259995	749.9608266259995	7499.608266259995
