## Supplementary material for "easyClock: A User-Friendly Desktop Application for Circadian Rhythm Analysis and Visualization": Dataset_6.csv

Time	fly_1	fly_2	fly_3	fly_4	fly_5	fly_6	fly_7	fly_8
0	0.01421368705591857	0.1421368705591857	1.421368705591857	2.842737411183714	9.475791370612379	94.7579137061238	947.5791370612379	9475.79137061238
1	0.013285010778930876	0.13285010778930878	1.3285010778930877	2.6570021557861754	8.856673852620585	88.56673852620584	885.6673852620585	8856.673852620585
2	0.002849643717094617	0.028496437170946187	0.28496437170946187	0.5699287434189237	1.8997624780630789	18.997624780630787	189.9762478063078	1899.7624780630777
3	0.005840090859335146	0.05840090859335145	0.5840090859335146	1.1680181718670293	3.89339390622343	38.9339390622343	389.339390622343	3893.393906223431
4	0.016668009978706724	0.16668009978706724	1.6668009978706726	3.333601995741345	11.11200665247115	111.1200665247115	1111.200665247115	11112.006652471151
5	0.017300718115122106	0.17300718115122107	1.7300718115122107	3.4601436230244214	11.533812076748072	115.33812076748072	1153.3812076748072	11533.812076748072
6	-0.015669071695084923	-0.15669071695084924	-1.5669071695084924	-3.133814339016985	-10.446047796723283	-104.46047796723283	-1044.6047796723283	-10446.047796723284
7	0.0007137706678019967	0.007137706678019967	0.07137706678019962	0.14275413356039923	0.47584711186799744	4.758471118679978	47.58471118679972	475.8471118679977
8	0.002977008047631075	0.029770080476310745	0.29770080476310734	0.5954016095262147	1.9846720317540498	19.846720317540488	198.46720317540502	1984.6720317540503
9	-0.02074143722109821	-0.20741437221098208	-2.074143722109821	-4.148287444219642	-13.827624814065473	-138.27624814065473	-1382.7624814065473	-13827.624814065473
10	-0.014587511928619724	-0.14587511928619726	-1.4587511928619725	-2.917502385723945	-9.72500795241315	-97.25007952413151	-972.500795241315	-9725.007952413149
11	-0.023182405858966564	-0.23182405858966565	-2.3182405858966564	-4.636481171793313	-15.454937239311043	-154.54937239311045	-1545.4937239311043	-15454.937239311043
12	-0.02062959187068464	-0.20629591870684644	-2.062959187068464	-4.125918374136928	-13.753061247123096	-137.53061247123094	-1375.3061247123096	-13753.061247123096
13	-0.014941893147699314	-0.14941893147699314	-1.4941893147699314	-2.988378629539863	-9.961262098466209	-99.61262098466209	-996.126209846621	-9961.26209846621
14	-0.017200924317707006	-0.17200924317707006	-1.7200924317707007	-3.4401848635414014	-11.467282878471337	-114.67282878471337	-1146.7282878471337	-11467.282878471338
15	-0.011570429828118437	-0.11570429828118436	-1.1570429828118436	-2.314085965623687	-7.7136198854122915	-77.13619885412291	-771.361988541229	-7713.61988541229
16	-0.008861504504004148	-0.08861504504004149	-0.8861504504004148	-1.7723009008008297	-5.9076696693361	-59.07669669336099	-590.76696693361	-5907.669669336099
17	-0.006473996991732416	-0.06473996991732416	-0.6473996991732416	-1.2947993983464832	-4.315997994488278	-43.15997994488277	-431.59979944882775	-4315.997994488277
18	-0.00203876429774521	-0.020387642977452103	-0.20387642977452106	-0.4077528595490421	-1.359176198496807	-13.59176198496807	-135.91761984968068	-1359.176198496807
19	0.003581489333245807	0.035814893332458075	0.35814893332458075	0.7162978666491615	2.387659555497205	23.87659555497205	238.7659555497205	2387.659555497205
20	0.01952987202017447	0.1952987202017447	1.9529872020174472	3.9059744040348945	13.019914680116315	130.19914680116315	1301.9914680116315	13019.914680116315
21	0.007887457869666829	0.0788745786966683	0.788745786966683	1.577491573933366	5.258305246444554	52.58305246444554	525.8305246444553	5258.305246444553
22	0.019338086242721424	0.19338086242721425	1.9338086242721424	3.867617248544285	12.892057495147615	128.92057495147617	1289.2057495147615	12892.057495147616
23	0.0181877344090449	0.18187734409044898	1.81877344090449	3.63754688180898	12.1251562726966	121.251562726966	1212.5156272696602	12125.1562726966
24	0.0188367932361207	0.18836793236120702	1.8836793236120701	3.7673586472241403	12.557862157413801	125.57862157413801	1255.7862157413801	12557.862157413801
25	0.021195440805622013	0.21195440805622012	2.1195440805622012	4.2390881611244025	14.130293870414675	141.30293870414675	1413.0293870414675	14130.293870414676
26	0.013865673450644675	0.13865673450644675	1.3865673450644675	2.773134690128935	9.243782300429782	92.43782300429784	924.3782300429783	9243.782300429784
27	0.01756113074613727	0.1756113074613727	1.7561130746137268	3.5122261492274536	11.707420497424847	117.07420497424846	1170.7420497424846	11707.420497424846
28	0.008570791802717139	0.08570791802717138	0.8570791802717139	1.7141583605434279	5.713861201811426	57.13861201811426	571.3861201811426	5713.861201811425
29	-0.004486371746841307	-0.044863717468413056	-0.44863717468413056	-0.8972743493682611	-2.990914497894204	-29.90914497894204	-299.09144978942044	-2990.9144978942045
30	-0.010784235684580624	-0.10784235684580623	-1.0784235684580623	-2.1568471369161246	-7.189490456387083	-71.89490456387082	-718.9490456387082	-7189.490456387082
31	-0.0035291778171817976	-0.03529177817181798	-0.3529177817181798	-0.7058355634363596	-2.352785211454532	-23.52785211454532	-235.2785211454532	-2352.785211454532
32	-0.0002545369509881091	-0.0025453695098811013	-0.025453695098811013	-0.05090739019762203	-0.16969130065873905	-1.696913006587394	-16.969130065873912	-169.69130065873924
33	-0.0053301480384270634	-0.053301480384270634	-0.5330148038427064	-1.0660296076854128	-3.5534320256180423	-35.534320256180415	-355.3432025618042	-3553.4320256180417
34	-0.007966982382837832	-0.07966982382837831	-0.7966982382837832	-1.5933964765675663	-5.311321588558555	-53.11321588558554	-531.1321588558554	-5311.321588558554
35	-0.004736341033132528	-0.047363410331325295	-0.47363410331325295	-0.9472682066265059	-3.1575606887550185	-31.57560688755018	-315.7560688755019	-3157.5606887550193
36	-0.0115791986595945	-0.11579198659594499	-1.1579198659594498	-2.3158397319188997	-7.719465773063	-77.19465773063	-771.9465773062999	-7719.465773062999
37	-0.021014265851227412	-0.2101426585122741	-2.1014265851227414	-4.202853170245483	-14.009510567484941	-140.0951056748494	-1400.951056748494	-14009.510567484942
38	-0.018922906950011413	-0.18922906950011414	-1.8922906950011413	-3.7845813900022827	-12.615271300007608	-126.15271300007609	-1261.527130000761	-12615.27130000761
39	-0.019298654657163173	-0.19298654657163172	-1.9298654657163175	-3.859730931432635	-12.865769771442114	-128.65769771442115	-1286.5769771442115	-12865.769771442116
40	-0.005241337479273505	-0.05241337479273504	-0.5241337479273506	-1.0482674958547011	-3.4942249861823367	-34.94224986182337	-349.4224986182337	-3494.2249861823366
41	-0.005020380815802852	-0.050203808158028516	-0.5020380815802853	-1.0040761631605706	-3.346920543868568	-33.469205438685684	-334.69205438685685	-3346.920543868568
42	0.003790937104904307	0.037909371049043065	0.37909371049043067	0.7581874209808613	2.5272914032695377	25.27291403269538	252.7291403269538	2527.291403269538
43	0.011273447796033008	0.11273447796033007	1.1273447796033007	2.2546895592066014	7.515631864022005	75.15631864022004	751.5631864022005	7515.631864022004
44	0.013246763903346843	0.13246763903346842	1.3246763903346843	2.6493527806693686	8.831175935564563	88.31175935564562	883.1175935564561	8831.175935564563
45	0.0031434427579074865	0.03143442757907487	0.31434427579074864	0.6286885515814973	2.095628505271658	20.95628505271658	209.56285052716578	2095.6285052716576
46	0.012892273290471257	0.12892273290471257	1.2892273290471257	2.5784546580942513	8.594848860314173	85.94848860314171	859.4848860314171	8594.84886031417
47	0.007771510123937444	0.07771510123937445	0.7771510123937445	1.554302024787489	5.181006749291629	51.8100674929163	518.100674929163	5181.00674929163
