## Supplementary material for "easyClock: A User-Friendly Desktop Application for Circadian Rhythm Analysis and Visualization": Dataset_7.csv

Time	fly_1	fly_2	fly_3	fly_4	fly_5	fly_6	fly_7	fly_8
0	0.0052576133121960324	0.05257613312196033	0.5257613312196033	1.0515226624392067	3.505075541464022	35.05075541464022	350.5075541464022	3505.0755414640216
1	0.013878183800711485	0.13878183800711485	1.3878183800711485	2.775636760142297	9.252122533807658	92.52122533807656	925.2122533807658	9252.122533807658
2	0.002131634466999304	0.021316344669993062	0.21316344669993037	0.42632689339986074	1.4210896446662034	14.210896446662034	142.10896446662036	1421.0896446662027
3	0.01218252475960823	0.1218252475960823	1.218252475960823	2.436504951921646	8.121683173072153	81.21683173072154	812.1683173072154	8121.683173072154
4	0.009059716067523696	0.09059716067523696	0.9059716067523697	1.8119432135047393	6.039810711682464	60.39810711682465	603.9810711682464	6039.810711682464
5	0.0015957673790173016	0.01595767379017302	0.1595767379017302	0.3191534758034604	1.0638449193448678	10.638449193448679	106.38449193448679	1063.844919344868
6	-1.3739176933601488e-05	-0.00013739176933601487	-0.0013739176933601485	-0.002747835386720297	-0.009159451289067658	-0.09159451289067658	-0.9159451289067657	-9.159451289067658
7	-0.0018325945975650178	-0.018325945975650175	-0.1832594597565018	-0.3665189195130036	-1.2217297317100122	-12.21729731710012	-122.17297317100122	-1221.7297317100117
8	-0.002114566525727171	-0.021145665257271712	-0.21145665257271717	-0.42291330514543435	-1.4097110171514475	-14.09711017151448	-140.97110171514475	-1409.7110171514473
9	-0.012773202403333076	-0.12773202403333075	-1.2773202403333077	-2.5546404806666154	-8.515468268888718	-85.15468268888718	-851.5468268888717	-8515.468268888719
10	-0.0030517087808578577	-0.03051708780857859	-0.3051708780857858	-0.6103417561715716	-2.0344725205719056	-20.344725205719058	-203.44725205719055	-2034.472520571905
11	-0.021622942618213577	-0.21622942618213575	-2.1622942618213576	-4.324588523642715	-14.415295078809052	-144.15295078809052	-1441.5295078809054	-14415.295078809053
12	-0.0050014288264621475	-0.05001428826462148	-0.5001428826462149	-1.0002857652924297	-3.334285884308099	-33.34285884308099	-333.4285884308099	-3334.2858843080994
13	-0.02650952293924924	-0.2650952293924924	-2.6509522939249237	-5.301904587849847	-17.673015292832826	-176.73015292832827	-1767.3015292832827	-17673.015292832828
14	-0.015857617344207407	-0.15857617344207406	-1.5857617344207406	-3.1715234688414813	-10.571744896138272	-105.7174489613827	-1057.174489613827	-10571.744896138272
15	-0.0023938103006769015	-0.023938103006769004	-0.23938103006769007	-0.47876206013538014	-1.5958735337846006	-15.958735337846	-159.58735337846008	-1595.8735337846
16	-0.005950988922858514	-0.05950988922858514	-0.5950988922858514	-1.1901977845717029	-3.9673259485723427	-39.67325948572342	-396.7325948572343	-3967.325948572343
17	0.0003318257231232271	0.0033182572312322745	0.03318257231232269	0.06636514462464538	0.22121714874881793	2.212171487488181	22.121714874881775	221.2171487488181
18	0.005330291065784759	0.05330291065784758	0.5330291065784758	1.0660582131569516	3.553527377189839	35.53527377189838	355.35273771898386	3553.5273771898387
19	0.008215604517919726	0.08215604517919727	0.8215604517919727	1.6431209035839454	5.477069678613152	54.77069678613151	547.7069678613152	5477.069678613151
20	-0.0007926164015807247	-0.007926164015807244	-0.07926164015807236	-0.1585232803161447	-0.5284109343871499	-5.284109343871492	-52.841093438715006	-528.4109343871496
21	0.0046458738989671915	0.04645873898967192	0.4645873898967191	0.9291747797934382	3.097249265978128	30.97249265978128	309.7249265978128	3097.249265978128
22	0.011973585715464183	0.11973585715464184	1.1973585715464183	2.3947171430928367	7.982390476976123	79.82390476976123	798.2390476976122	7982.390476976124
23	0.01621676645616426	0.16216766456164258	1.621676645616426	3.243353291232852	10.81117763744284	108.1117763744284	1081.117763744284	10811.177637442841
24	0.016782350244886845	0.16782350244886846	1.6782350244886848	3.3564700489773696	11.18823349659123	111.88233496591232	1118.823349659123	11188.23349659123
25	0.01336342556092762	0.13363425560927622	1.3363425560927622	2.6726851121855244	8.908950373951747	89.08950373951748	890.8950373951748	8908.950373951748
26	0.010781813809818245	0.10781813809818246	1.0781813809818246	2.156362761963649	7.187875873212164	71.87875873212164	718.7875873212164	7187.875873212164
27	0.01931127816485271	0.1931127816485271	1.931127816485271	3.862255632970542	12.874185443235142	128.7418544323514	1287.418544323514	12874.18544323514
28	0.008815133803346666	0.08815133803346666	0.8815133803346666	1.7630267606693333	5.876755868897777	58.76755868897777	587.6755868897777	5876.755868897777
29	0.006553020464534541	0.06553020464534541	0.655302046453454	1.310604092906908	4.368680309689694	43.68680309689694	436.8680309689694	4368.680309689694
30	-0.0012636326888517775	-0.012636326888517775	-0.12636326888517774	-0.2527265377703555	-0.8424217925678517	-8.424217925678517	-84.24217925678516	-842.4217925678518
31	-0.006923706163736624	-0.06923706163736625	-0.6923706163736625	-1.384741232747325	-4.61580410915775	-46.158041091577495	-461.58041091577496	-4615.80410915775
32	-0.005099626722446791	-0.050996267224467914	-0.5099626722446792	-1.0199253444893583	-3.3997511482978604	-33.99751148297861	-339.97511482978604	-3399.7511482978603
33	-0.004501525656751157	-0.045015256567511576	-0.45015256567511575	-0.9003051313502315	-3.0010171045007716	-30.01017104500771	-300.1017104500771	-3001.0171045007714
34	-0.005724645256492306	-0.057246452564923056	-0.5724645256492307	-1.1449290512984613	-3.816430170994872	-38.1643017099487	-381.6430170994871	-3816.4301709948713
35	-0.011769745420569924	-0.11769745420569924	-1.1769745420569926	-2.353949084113985	-7.8464969470466155	-78.46496947046616	-784.6496947046617	-7846.496947046617
36	-0.023133516250240318	-0.23133516250240319	-2.313351625024032	-4.626703250048064	-15.422344166826878	-154.22344166826878	-1542.2344166826879	-15422.344166826879
37	-0.009717532396859446	-0.09717532396859443	-0.9717532396859445	-1.943506479371889	-6.478354931239631	-64.7835493123963	-647.835493123963	-6478.35493123963
38	-0.022417546024962327	-0.22417546024962326	-2.2417546024962327	-4.483509204992465	-14.945030683308218	-149.45030683308218	-1494.5030683308219	-14945.030683308218
39	-0.017565322377811707	-0.17565322377811707	-1.7565322377811707	-3.5130644755623415	-11.710214918541137	-117.10214918541138	-1171.0214918541137	-11710.21491854114
40	-0.011355832655968224	-0.11355832655968223	-1.1355832655968225	-2.271166531193645	-7.570555103978816	-75.70555103978816	-757.0555103978816	-7570.555103978817
41	-0.008701434899413088	-0.08701434899413088	-0.8701434899413089	-1.7402869798826177	-5.800956599608726	-58.00956599608726	-580.0956599608726	-5800.956599608726
42	0.0053915350276828415	0.05391535027682841	0.539153502768284	1.078307005536568	3.5943566851218938	35.94356685121894	359.43566851218935	3594.3566851218943
43	0.006555149860536894	0.06555149860536894	0.6555149860536894	1.3110299721073788	4.370099907024596	43.700999070245956	437.0099907024596	4370.099907024596
44	0.011270565796931108	0.11270565796931106	1.1270565796931107	2.2541131593862214	7.513710531287405	75.13710531287406	751.3710531287404	7513.710531287405
45	0.006473191821558181	0.06473191821558182	0.6473191821558181	1.2946383643116361	4.315461214372121	43.15461214372121	431.54612143721204	4315.461214372121
46	0.01388977394208897	0.1388977394208897	1.388977394208897	2.777954788417794	9.25984929472598	92.5984929472598	925.984929472598	9259.84929472598
47	0.022074486111219677	0.22074486111219677	2.2074486111219676	4.414897222243935	14.716324074146451	147.1632407414645	1471.6324074146453	14716.32407414645
