## Supplementary material for "easyClock: A User-Friendly Desktop Application for Circadian Rhythm Analysis and Visualization": Dataset_8.csv

Time	fly_1	fly_2	fly_3	fly_4	fly_5	fly_6	fly_7	fly_8
0	0.014673218325975013	0.14673218325975013	1.4673218325975013	2.9346436651950025	9.782145550650009	97.82145550650009	978.2145550650009	9782.14555065001
1	0.01853473579245698	0.18534735792456977	1.8534735792456978	3.7069471584913956	12.35649052830465	123.5649052830465	1235.6490528304653	12356.490528304652
2	0.01507026321251718	0.1507026321251718	1.5070263212517179	3.0140526425034357	10.04684214167812	100.46842141678121	1004.684214167812	10046.84214167812
3	0.0028045246920741333	0.028045246920741326	0.2804524692074134	0.5609049384148268	1.869683128049422	18.696831280494223	186.96831280494223	1869.6831280494225
4	0.016611071273248575	0.16611071273248573	1.6611071273248577	3.3222142546497153	11.07404751549905	110.7404751549905	1107.404751549905	11074.047515499049
5	0.009821227909747904	0.09821227909747904	0.9821227909747905	1.964245581949581	6.54748527316527	65.4748527316527	654.7485273165271	6547.48527316527
6	0.0016660853828179669	0.01666085382817967	0.16660853828179667	0.33321707656359334	1.1107235885453113	11.107235885453111	111.07235885453112	1110.7235885453113
7	-0.006573821802308253	-0.06573821802308252	-0.6573821802308253	-1.3147643604616506	-4.382547868205503	-43.82547868205502	-438.2547868205503	-4382.547868205502
8	-0.001728202538856173	-0.01728202538856173	-0.1728202538856174	-0.3456405077712348	-1.1521350259041157	-11.521350259041157	-115.21350259041157	-1152.1350259041155
9	-0.01557207355303615	-0.15572073553036148	-1.557207355303615	-3.11441471060723	-10.381382368690765	-103.81382368690765	-1038.1382368690765	-10381.382368690767
10	-0.00978243866476235	-0.09782438664762352	-0.9782438664762351	-1.9564877329524701	-6.521625776508234	-65.21625776508235	-652.1625776508234	-6521.625776508234
11	-0.007118570261602854	-0.07118570261602854	-0.7118570261602855	-1.423714052320571	-4.7457135077352355	-47.45713507735237	-474.5713507735237	-4745.713507735237
12	-0.01188244599946308	-0.1188244599946308	-1.188244599946308	-2.376489199892616	-7.921630666308721	-79.21630666308721	-792.1630666308721	-7921.630666308721
13	-0.01486901630847915	-0.14869016308479152	-1.486901630847915	-2.97380326169583	-9.9126775389861	-99.126775389861	-991.2677538986101	-9912.677538986101
14	-0.013199141200800337	-0.13199141200800335	-1.3199141200800337	-2.6398282401600675	-8.799427467200227	-87.99427467200225	-879.9427467200225	-8799.427467200225
15	-0.010333208435221225	-0.10333208435221226	-1.0333208435221226	-2.0666416870442452	-6.888805623480818	-68.88805623480816	-688.8805623480818	-6888.805623480817
16	0.0011881507900345575	0.011881507900345561	0.11881507900345567	0.23763015800691134	0.7921005266897048	7.921005266897048	79.21005266897043	792.1005266897046
17	0.007478747521882498	0.07478747521882498	0.7478747521882498	1.4957495043764997	4.985831681254998	49.85831681254998	498.58316812549987	4985.831681254998
18	0.0024181938294663063	0.024181938294663058	0.24181938294663058	0.48363876589326116	1.612129219644204	16.12129219644204	161.21292196442042	1612.129219644204
19	0.005036842200018349	0.05036842200018349	0.503684220001835	1.00736844000367	3.357894800012233	33.578948000122324	335.7894800012233	3357.8948000122327
20	0.005677841701402089	0.05677841701402088	0.5677841701402089	1.1355683402804178	3.7852278009347256	37.85227800934726	378.5227800934726	3785.2278009347256
21	0.005447973358902434	0.05447973358902434	0.5447973358902434	1.0895946717804867	3.6319822392682894	36.319822392682894	363.1982239268289	3631.982239268289
22	0.011386299824881914	0.11386299824881915	1.1386299824881916	2.277259964976383	7.590866549921277	75.90866549921276	759.0866549921277	7590.8665499212775
23	0.002073999822353673	0.020739998223536726	0.20739998223536737	0.41479996447073475	1.3826665482357825	13.826665482357825	138.26665482357828	1382.666548235782
24	0.01073921258373475	0.1073921258373475	1.0739212583734752	2.1478425167469504	7.159475055823167	71.59475055823168	715.9475055823168	7159.475055823168
25	0.018218189181742606	0.18218189181742606	1.8218189181742606	3.643637836348521	12.14545945449507	121.45459454495071	1214.5459454495071	12145.45945449507
26	0.020319298607672856	0.2031929860767286	2.0319298607672858	4.0638597215345715	13.546199071781906	135.46199071781905	1354.6199071781907	13546.199071781906
27	0.0003078822734142433	0.00307882273414245	0.03078822734142439	0.06157645468284878	0.20525484894282986	2.0525484894282897	20.525484894282954	205.25484894282908
28	0.005124897129091378	0.05124897129091378	0.5124897129091379	1.0249794258182758	3.416598086060919	34.165980860609196	341.65980860609193	3416.598086060919
29	0.011524940322962453	0.11524940322962451	1.1524940322962451	2.3049880645924903	7.683293548641634	76.83293548641635	768.3293548641634	7683.293548641634
30	-5.800873562846078e-05	-0.0005800873562846078	-0.005800873562846078	-0.011601747125692155	-0.03867249041897385	-0.3867249041897385	-3.8672490418973853	-38.67249041897385
31	-0.0047105324427583846	-0.04710532442758385	-0.47105324427583845	-0.9421064885516769	-3.1403549618389235	-31.403549618389228	-314.0354961838923	-3140.3549618389234
32	-0.0048350146484989285	-0.04835014648498928	-0.48350146484989287	-0.9670029296997857	-3.223343098999285	-32.233430989992854	-322.33430989992854	-3223.343098999285
33	-0.022889006353825174	-0.2288900635382517	-2.288900635382517	-4.577801270765034	-15.25933756921678	-152.5933756921678	-1525.9337569216782	-15259.33756921678
34	-0.014346756920864071	-0.1434675692086407	-1.4346756920864072	-2.8693513841728144	-9.564504613909383	-95.64504613909381	-956.4504613909382	-9564.504613909381
35	-0.004721166045976364	-0.04721166045976366	-0.4721166045976366	-0.9442332091952732	-3.1474440306509095	-31.474440306509095	-314.744403065091	-3147.4440306509105
36	-0.019758468221208747	-0.19758468221208747	-1.975846822120875	-3.95169364424175	-13.1723121474725	-131.723121474725	-1317.2312147472499	-13172.3121474725
37	-0.003934718121583266	-0.039347181215832666	-0.3934718121583267	-0.7869436243166534	-2.623145414388845	-26.231454143888442	-262.31454143888436	-2623.145414388844
38	-0.012627526919952567	-0.12627526919952567	-1.2627526919952567	-2.5255053839905135	-8.418351279968379	-84.18351279968378	-841.8351279968379	-8418.35127996838
39	-0.00846093778095387	-0.08460937780953867	-0.8460937780953869	-1.6921875561907738	-5.640625187302579	-56.40625187302578	-564.0625187302578	-5640.625187302579
40	-0.007100596034313284	-0.07100596034313283	-0.7100596034313285	-1.420119206862657	-4.733730689542189	-47.3373068954219	-473.3730689542189	-4733.73068954219
41	-0.0017071212239096203	-0.0170712122390962	-0.1707121223909621	-0.3414242447819242	-1.1380808159397469	-11.380808159397471	-113.80808159397469	-1138.080815939747
42	-0.0018066730972941228	-0.018066730972941227	-0.18066730972941225	-0.3613346194588245	-1.204448731529415	-12.04448731529415	-120.44487315294151	-1204.448731529415
43	-0.008434410468063602	-0.084344104680636	-0.8434410468063599	-1.6868820936127198	-5.622940312042401	-56.229403120424	-562.2940312042401	-5622.9403120423995
44	0.01756686492975953	0.1756686492975953	1.756686492975953	3.513372985951906	11.711243286506352	117.11243286506354	1171.1243286506353	11711.243286506353
45	0.008119821250219515	0.08119821250219514	0.8119821250219513	1.6239642500439027	5.41321416681301	54.132141668130096	541.3214166813009	5413.214166813009
46	0.018753346147126357	0.18753346147126354	1.8753346147126355	3.750669229425271	12.502230764750903	125.02230764750902	1250.2230764750902	12502.230764750902
47	0.016546574147998514	0.16546574147998513	1.6546574147998514	3.309314829599703	11.031049431999008	110.3104943199901	1103.104943199901	11031.04943199901
