## Supplementary material for "easyClock: A User-Friendly Desktop Application for Circadian Rhythm Analysis and Visualization": Dataset_9.csv

Time	fly_1	fly_2	fly_3	fly_4	fly_5	fly_6	fly_7	fly_8
0	0.003661579739472877	0.03661579739472878	0.3661579739472878	0.7323159478945755	2.441053159648585	24.410531596485853	244.1053159648585	2441.0531596485853
1	0.012007334305124476	0.12007334305124477	1.2007334305124477	2.4014668610248955	8.004889536749651	80.0488953674965	800.4889536749652	8004.889536749652
2	0.008394225007039905	0.08394225007039906	0.8394225007039905	1.678845001407981	5.59615000469327	55.961500046932706	559.615000469327	5596.15000469327
3	0.005061841717865232	0.050618417178652314	0.5061841717865233	1.0123683435730466	3.374561145243488	33.74561145243488	337.4561145243488	3374.561145243488
4	-0.0010295870086053129	-0.010295870086053135	-0.10295870086053116	-0.20591740172106232	-0.6863913390702088	-6.863913390702081	-68.63913390702089	-686.3913390702091
5	0.008713821605486494	0.08713821605486494	0.8713821605486494	1.7427643210972987	5.809214403657663	58.09214403657663	580.9214403657663	5809.214403657663
6	0.0068931705659332375	0.06893170565933238	0.6893170565933238	1.3786341131866475	4.595447043955492	45.95447043955492	459.54470439554916	4595.447043955492
7	0.003134284707379667	0.03134284707379666	0.3134284707379667	0.6268569414759334	2.089523138253111	20.895231382531115	208.95231382531108	2089.523138253111
8	-0.012312055701392266	-0.12312055701392266	-1.2312055701392266	-2.462411140278453	-8.208037134261511	-82.08037134261511	-820.8037134261511	-8208.03713426151
9	-0.006271735871816421	-0.0627173587181642	-0.6271735871816421	-1.2543471743632841	-4.181157247877614	-41.81157247877613	-418.11572478776134	-4181.157247877614
10	-0.012672458839370418	-0.12672458839370418	-1.2672458839370417	-2.5344917678740835	-8.448305892913613	-84.48305892913613	-844.8305892913612	-8448.305892913611
11	-0.021578008350758873	-0.2157800835075887	-2.157800835075887	-4.315601670151774	-14.385338900505914	-143.85338900505914	-1438.5338900505915	-14385.338900505914
12	-0.01905690695625714	-0.1905690695625714	-1.905690695625714	-3.811381391251428	-12.704604637504762	-127.04604637504761	-1270.460463750476	-12704.60463750476
13	-0.015486246940478472	-0.1548624694047847	-1.5486246940478472	-3.0972493880956944	-10.324164626985647	-103.24164626985647	-1032.4164626985648	-10324.164626985648
14	-0.010185769908060503	-0.10185769908060502	-1.0185769908060505	-2.037153981612101	-6.790513272040337	-67.90513272040334	-679.0513272040336	-6790.513272040335
15	-0.008604287062952461	-0.0860428706295246	-0.8604287062952461	-1.7208574125904923	-5.73619137530164	-57.361913753016395	-573.619137530164	-5736.191375301641
16	-0.012597946928386995	-0.12597946928386994	-1.2597946928386994	-2.5195893856773988	-8.39863128559133	-83.9863128559133	-839.863128559133	-8398.63128559133
17	-0.0034701891458840802	-0.034701891458840804	-0.34701891458840806	-0.6940378291768161	-2.313459430589387	-23.13459430589387	-231.34594305893873	-2313.459430589387
18	0.00011149183956681773	0.0011149183956681772	0.011149183956681772	0.022298367913363544	0.07432789304454515	0.7432789304454516	7.432789304454515	74.32789304454515
19	0.011775484188785873	0.11775484188785872	1.1775484188785872	2.3550968377571744	7.850322792523915	78.50322792523914	785.0322792523916	7850.322792523915
20	0.014488647368553563	0.14488647368553564	1.4488647368553564	2.897729473710713	9.659098245702376	96.59098245702376	965.9098245702376	9659.098245702375
21	0.00856462969144832	0.08564629691448321	0.856462969144832	1.712925938289664	5.709753127632214	57.097531276322144	570.9753127632214	5709.753127632213
22	0.01332778093198234	0.13327780931982341	1.332778093198234	2.665556186396468	8.885187287988227	88.85187287988227	888.5187287988227	8885.187287988228
23	0.015844159298476598	0.15844159298476598	1.5844159298476599	3.1688318596953198	10.562772865651066	105.62772865651067	1056.2772865651066	10562.772865651066
24	0.012746277490784632	0.12746277490784633	1.2746277490784632	2.5492554981569264	8.497518327189756	84.97518327189755	849.7518327189755	8497.518327189755
25	0.01780876719750036	0.17808767197500358	1.780876719750036	3.561753439500072	11.872511465000239	118.7251146500024	1187.2511465000239	11872.51146500024
26	0.004764956883177931	0.047649568831779315	0.4764956883177933	0.9529913766355866	3.176637922118621	31.766379221186213	317.6637922118622	3176.6379221186216
27	0.016502461740135692	0.16502461740135693	1.650246174013569	3.300492348027138	11.001641160090461	110.01641160090462	1100.1641160090462	11001.641160090461
28	0.00923219310613856	0.09232193106138559	0.923219310613856	1.846438621227712	6.154795404092373	61.54795404092373	615.4795404092373	6154.795404092372
29	-0.005701577741141705	-0.05701577741141704	-0.5701577741141703	-1.1403155482283407	-3.801051827427803	-38.01051827427803	-380.1051827427803	-3801.0518274278024
30	-0.0020222717254850314	-0.02022271725485031	-0.2022271725485031	-0.4044543450970062	-1.348181150323354	-13.481811503233542	-134.8181150323354	-1348.181150323354
31	-0.008783055289641474	-0.08783055289641474	-0.8783055289641474	-1.7566110579282948	-5.855370193094316	-58.55370193094316	-585.5370193094316	-5855.370193094316
32	-0.0010218453639810063	-0.010218453639810068	-0.10218453639810066	-0.2043690727962013	-0.6812302426540038	-6.812302426540036	-68.12302426540037	-681.2302426540036
33	-0.008031631454444334	-0.08031631454444334	-0.8031631454444333	-1.6063262908888667	-5.3544209696295555	-53.54420969629555	-535.4420969629556	-5354.420969629556
34	-0.020478760315575776	-0.20478760315575775	-2.0478760315575775	-4.095752063115155	-13.652506877050518	-136.5250687705052	-1365.2506877050519	-13652.506877050517
35	-0.018581700906030306	-0.18581700906030305	-1.8581700906030305	-3.716340181206061	-12.387800604020203	-123.87800604020202	-1238.7800604020204	-12387.800604020204
36	-0.012390523049326311	-0.1239052304932631	-1.2390523049326312	-2.4781046098652624	-8.260348699550875	-82.60348699550875	-826.0348699550874	-8260.348699550874
37	-0.006889499768790042	-0.06889499768790042	-0.6889499768790042	-1.3778999537580083	-4.592999845860029	-45.92999845860028	-459.2999845860028	-4592.9998458600285
38	-0.00844282449121197	-0.0844282449121197	-0.8442824491211971	-1.6885648982423942	-5.62854966080798	-56.28549660807981	-562.854966080798	-5628.549660807981
39	-0.010673492898334079	-0.10673492898334079	-1.067349289833408	-2.134698579666816	-7.115661932222719	-71.15661932222719	-711.566193222272	-7115.66193222272
40	0.00041117029252485306	0.004111702925248525	0.04111702925248517	0.08223405850497034	0.27411352834990144	2.7411352834990126	27.41135283499017	274.11352834990157
41	0.0028904123452840424	0.02890412345284043	0.28904123452840413	0.5780824690568083	1.926941563522695	19.269415635226945	192.6941563522695	1926.9415635226947
42	-0.00436586911171165	-0.043658691117116497	-0.43658691117116505	-0.8731738223423301	-2.910579407807767	-29.10579407807767	-291.0579407807767	-2910.5794078077665
43	0.001717598937440802	0.017175989374408018	0.1717598937440802	0.3435197874881604	1.145065958293868	11.45065958293868	114.50659582938681	1145.0659582938679
44	0.010217198829337176	0.10217198829337173	1.0217198829337175	2.043439765867435	6.811465886224783	68.11465886224784	681.1465886224782	6811.465886224783
45	0.0070830631766823585	0.0708306317668236	0.7083063176682358	1.4166126353364716	4.72204211778824	47.2204211778824	472.20421177882395	4722.04211778824
46	-0.005109466371638718	-0.051094663716387184	-0.510946637163872	-1.021893274327744	-3.406310914425813	-34.063109144258135	-340.63109144258135	-3406.310914425814
47	0.02038273685415013	0.20382736854150132	2.0382736854150134	4.076547370830027	13.588491236100088	135.8849123610009	1358.849123610009	13588.49123610009
