## Supplementary material for "easyClock: A User-Friendly Desktop Application for Circadian Rhythm Analysis and Visualization": Dataset_10.csv

Time	fly_1	fly_2	fly_3	fly_4	fly_5	fly_6	fly_7	fly_8
0	0.016235189201103766	0.16235189201103767	1.6235189201103766	3.247037840220753	10.823459467402511	108.23459467402512	1082.345946740251	10823.459467402512
1	0.02148945764940454	0.21489457649404542	2.1489457649404544	4.297891529880909	14.326305099603028	143.26305099603027	1432.6305099603028	14326.305099603029
2	0.0005545423853204456	0.005545423853204473	0.055454238532044675	0.11090847706408935	0.3696949235469642	3.6969492354696456	36.9694923546964	369.69492354696376
3	0.00681047867934023	0.0681047867934023	0.681047867934023	1.362095735868046	4.540319119560154	45.403191195601536	454.0319119560154	4540.319119560154
4	0.013482758695308322	0.13482758695308322	1.3482758695308323	2.6965517390616647	8.988505796872214	89.88505796872215	898.8505796872214	8988.505796872214
5	0.018249608447117233	0.1824960844711723	1.8249608447117232	3.6499216894234463	12.166405631411488	121.66405631411487	1216.6405631411487	12166.405631411488
6	-0.003247402036048959	-0.03247402036048959	-0.3247402036048958	-0.6494804072097916	-2.164934690699306	-21.649346906993056	-216.49346906993057	-2164.934690699306
7	0.0006339468464819017	0.0063394684648190175	0.06339468464819015	0.1267893692963803	0.4226312309879341	4.226312309879344	42.263123098793415	422.6312309879345
8	-0.020402110764385768	-0.20402110764385767	-2.0402110764385766	-4.080422152877153	-13.601407176257178	-136.0140717625718	-1360.1407176257178	-13601.407176257178
9	-0.012439244934997153	-0.12439244934997154	-1.2439244934997153	-2.4878489869994307	-8.29282995666477	-82.92829956664768	-829.2829956664768	-8292.82995666477
10	-0.015401756992131243	-0.15401756992131244	-1.5401756992131244	-3.0803513984262487	-10.267837994754164	-102.67837994754163	-1026.7837994754163	-10267.837994754162
11	-0.01816108324209472	-0.18161083242094722	-1.8161083242094722	-3.6322166484189444	-12.107388828063147	-121.0738882806315	-1210.738882806315	-12107.388828063149
12	-0.015740452801725334	-0.15740452801725333	-1.5740452801725333	-3.1480905603450666	-10.493635201150221	-104.93635201150222	-1049.3635201150223	-10493.635201150222
13	-0.017657609778243332	-0.17657609778243333	-1.7657609778243333	-3.5315219556486666	-11.77173985216222	-117.7173985216222	-1177.173985216222	-11771.739852162222
14	-0.007523477905724432	-0.07523477905724432	-0.7523477905724433	-1.5046955811448866	-5.015651937149622	-50.15651937149621	-501.56519371496216	-5015.6519371496215
15	-0.022977933977255425	-0.22977933977255424	-2.2977933977255427	-4.595586795451085	-15.318622651503617	-153.18622651503617	-1531.8622651503615	-15318.622651503618
16	0.0029045548011639687	0.02904554801163968	0.29045548011639677	0.5809109602327935	1.9363698674426457	19.36369867442646	193.6369867442645	1936.369867442646
17	-0.010219369575164054	-0.10219369575164053	-1.0219369575164055	-2.043873915032811	-6.81291305010937	-68.1291305010937	-681.291305010937	-6812.91305010937
18	0.01083614525232102	0.10836145252321021	1.083614525232102	2.167229050464204	7.22409683488068	72.2409683488068	722.409683488068	7224.09683488068
19	0.01491883857724718	0.14918838577247182	1.4918838577247182	2.9837677154494364	9.945892384831454	99.45892384831454	994.5892384831454	9945.892384831455
20	0.021888475912017223	0.21888475912017222	2.1888475912017222	4.3776951824034445	14.592317274678148	145.92317274678152	1459.2317274678148	14592.31727467815
21	0.013864016524476948	0.13864016524476946	1.3864016524476948	2.7728033048953895	9.242677682984633	92.42677682984633	924.2677682984631	9242.677682984631
22	0.011624553836046561	0.11624553836046563	1.1624553836046563	2.3249107672093126	7.749702557364375	77.49702557364374	774.9702557364375	7749.702557364376
23	0.012854454250240736	0.12854454250240735	1.2854454250240737	2.5708908500481473	8.569636166827157	85.69636166827158	856.9636166827158	8569.636166827157
24	0.021593224583065125	0.21593224583065126	2.1593224583065127	4.318644916613025	14.39548305537675	143.95483055376752	1439.548305537675	14395.483055376752
25	0.013417819141878267	0.13417819141878268	1.3417819141878269	2.6835638283756538	8.945212761252177	89.45212761252179	894.5212761252179	8945.212761252178
26	0.011647939798142484	0.11647939798142484	1.1647939798142486	2.329587959628497	7.765293198761656	77.65293198761657	776.5293198761656	7765.293198761657
27	0.012572617134760069	0.1257261713476007	1.257261713476007	2.514523426952014	8.381744756506713	83.81744756506713	838.1744756506713	8381.744756506712
28	-0.004760087412893252	-0.04760087412893252	-0.476008741289325	-0.95201748257865	-3.1733916085955016	-31.733916085955016	-317.33916085955013	-3173.3916085955016
29	-0.010160464193299933	-0.10160464193299931	-1.0160464193299932	-2.0320928386599864	-6.773642795533288	-67.73642795533289	-677.3642795533287	-6773.642795533287
30	0.0026380765188785123	0.026380765188785123	0.2638076518878512	0.5276153037757024	1.7587176792523416	17.587176792523415	175.87176792523414	1758.7176792523417
31	-0.004299131267531733	-0.04299131267531734	-0.4299131267531734	-0.8598262535063468	-2.8660875116878226	-28.660875116878223	-286.60875116878225	-2866.087511687823
32	-0.004233884798017739	-0.04233884798017739	-0.4233884798017739	-0.8467769596035478	-2.822589865345159	-28.22589865345159	-282.2589865345159	-2822.5898653451586
33	-0.005412199342694686	-0.05412199342694687	-0.5412199342694687	-1.0824398685389374	-3.608132895129791	-36.081328951297905	-360.8132895129791	-3608.1328951297905
34	-0.017891039990509526	-0.17891039990509525	-1.7891039990509525	-3.578207998101905	-11.927359993673019	-119.27359993673016	-1192.7359993673017	-11927.359993673017
35	-0.01722237341622924	-0.17222373416229242	-1.7222373416229242	-3.4444746832458484	-11.48158227748616	-114.8158227748616	-1148.1582277486161	-11481.58227748616
36	-0.010067952773216279	-0.1006795277321628	-1.006795277321628	-2.013590554643256	-6.71196851547752	-67.1196851547752	-671.196851547752	-6711.96851547752
37	-0.020430406856760577	-0.20430406856760575	-2.0430406856760577	-4.086081371352115	-13.620271237840385	-136.20271237840382	-1362.0271237840384	-13620.271237840383
38	-0.009179239894778129	-0.0917923989477813	-0.9179239894778128	-1.8358479789556257	-6.119493263185419	-61.1949326318542	-611.9493263185419	-6119.493263185419
39	-0.013021099338906411	-0.1302109933890641	-1.3021099338906412	-2.6042198677812824	-8.680732892604274	-86.80732892604274	-868.0732892604274	-8680.732892604276
40	-0.01190036245231782	-0.11900362452317818	-1.1900362452317819	-2.3800724904635637	-7.933574968211879	-79.3357496821188	-793.3574968211879	-7933.574968211879
41	-0.00809429601704689	-0.0809429601704689	-0.8094296017046891	-1.6188592034093783	-5.396197344697928	-53.96197344697927	-539.6197344697928	-5396.197344697928
42	-2.528702922151687e-05	-0.00025287029221516866	-0.002528702922151687	-0.005057405844303374	-0.016858019481011243	-0.16858019481011244	-1.6858019481011244	-16.858019481011244
43	0.0009838763341784513	0.009838763341784507	0.09838763341784512	0.19677526683569024	0.6559175561189674	6.559175561189672	65.59175561189676	655.9175561189672
44	0.0022871948860529456	0.02287194886052945	0.22871948860529456	0.4574389772105891	1.5247965907019636	15.24796590701964	152.47965907019636	1524.7965907019634
45	0.01839511349209337	0.18395113492093368	1.839511349209337	3.679022698418674	12.263408994728913	122.63408994728914	1226.3408994728914	12263.408994728914
46	0.017393998397728972	0.1739399839772897	1.7393998397728971	3.4787996795457943	11.595998931819315	115.95998931819315	1159.5998931819315	11595.998931819315
47	0.011085528913582091	0.1108552891358209	1.1085528913582092	2.2171057827164184	7.390352609054727	73.90352609054727	739.0352609054728	7390.3526090547275
