## Supplementary material for "easyClock: A User-Friendly Desktop Application for Circadian Rhythm Analysis and Visualization": arrhythmic_dataset_1.csv

Time	fly_1	fly_2	fly_3	fly_4	fly_5	fly_6	fly_7	fly_8	fly_9	fly_10
0	1.764052346	1.624345364	-0.416757847	1.788628473	0.050561707	0.441227487	-0.311783673	1.690525704	0.091204717	0.001108555
1	0.400157208	-0.611756414	-0.056266827	0.436509851	0.499951333	-0.330870152	0.729003924	-0.465937371	1.091282733	-0.289544069
2	0.978737984	-0.528171752	-2.136196096	0.096497468	-0.995908931	2.430771187	0.217820788	0.032820164	-1.946970309	-1.116066303
3	2.240893199	-1.072968622	1.640270808	-1.863492703	0.693598508	-0.25209213	-0.899091797	0.407516283	-1.386349532	-0.012882757
4	1.86755799	0.865407629	-1.793435585	-0.277388203	-0.41830152	0.109609842	-2.486780652	-0.788923029	-2.296491574	-0.378361464
5	-0.97727788	-2.301538697	-0.841747366	-0.354758979	-1.584577235	1.582481117	0.913251521	0.002065573	2.409834303	-0.481135363
6	0.950088418	1.744811764	0.502881417	-0.082741481	-0.647706767	-0.909232405	1.127063726	-0.000890386	1.727836169	-1.517331179
7	-0.151357208	-0.761206901	-1.245288087	-0.627000677	0.598575174	-0.591636658	-1.514093229	-1.754724306	2.204556285	-0.490871981
8	-0.103218852	0.319039096	-1.057952219	-0.043818169	0.332250033	0.187603226	1.639291083	1.017658006	0.794827639	-0.240680579
9	0.410598502	-0.249370375	-0.909007615	-0.47721803	-1.147476633	-0.329869958	-0.429893603	0.600498516	0.976421096	-0.64794746
10	0.144043571	1.462107937	0.551454045	-1.313864753	0.618669689	-1.192764612	2.631280557	-0.625428974	-1.183427147	0.63589108
11	1.454273507	-2.060140709	2.292208013	0.88462238	-0.087986928	-0.204876511	0.60182225	-0.171548261	1.916363611	1.740117305
12	0.761037725	-0.322417204	0.041539393	0.881318042	0.425072396	-0.358828947	-0.335881615	0.505299374	-1.123326801	0.296682218
13	0.121675016	-0.384054355	-1.117925445	1.709573064	0.332253145	0.603471603	1.237737843	-0.261356415	-0.66403547	0.707503662
14	0.443863233	1.133769442	0.539058321	0.050033642	-1.156816261	-1.664788529	0.111128167	-0.242749079	-0.37835857	1.822815763
15	0.333674327	-1.099891267	-0.5961597	-0.404677415	0.350997153	-0.700179038	0.129151248	-1.453241412	-0.791615271	0.430769029
16	1.494079073	-0.172428208	-0.019130497	-0.545359948	-0.606887283	1.151391009	0.076127612	0.554580312	0.859548109	1.542729625
17	-0.205158264	-0.877858418	1.17500122	-1.546477316	1.546979329	1.857331007	-0.155128159	0.123880905	-0.230788995	-0.900721171
18	0.313067702	0.042213747	-0.747870949	0.982367434	0.723341609	-1.511179558	0.634225343	0.274459924	-0.065661028	-0.13712501
19	-0.854095739	0.582815214	0.009025251	-1.10106763	0.046135567	0.644847511	0.810655003	-1.526524532	-0.208636235	1.297579012
20	-2.552989816	-1.100619177	-0.878107893	-1.185046527	-0.982991653	-0.980607885	0.354808609	1.650699691	1.34686857	0.675271167
21	0.653618595	1.14472371	-0.15643417	-0.205649899	0.054432739	-0.856853155	1.812590314	0.154335535	-0.606952797	0.031958117
22	0.864436199	0.901590721	0.256570452	1.486148355	0.159892935	-0.871879183	-1.356475804	-0.387139943	-0.174248214	0.918145896
23	-0.74216502	0.502494339	-0.988779049	0.236716267	-1.208948159	-0.422507929	-0.463631966	2.029072221	0.424051421	0.380509466
24	2.269754624	0.900855949	-0.338821966	-1.02378514	2.223360217	0.996439827	0.824653845	-0.04538603	-1.645990105	0.516367487
25	-1.454365675	-0.683727859	-0.236184031	-0.7129932	0.394295215	0.712421271	-1.17643148	-1.450678699	-0.48354095	-0.355239458
26	0.045758517	-0.122890226	-0.637655012	0.625244966	1.692357715	0.059144243	1.56448966	-0.405227855	0.53546825	0.208777001
27	-0.18718385	-0.935769434	-1.187612286	-0.160513363	-1.112812154	-0.363310878	0.712705095	-2.288315102	1.166140486	0.328411076
28	1.532779214	-0.26788808	-1.421217227	-0.76883635	1.635747542	0.003288843	-0.181006598	1.049396549	0.161683109	-0.498224766
29	1.46935877	0.530355467	-0.153495196	-0.230030722	-1.360965592	-0.105930442	0.534199526	-0.416474319	-0.672833927	-2.091776774
30	0.154947426	-0.691660752	-0.26905696	0.745056266	-0.651225833	0.793053319	-0.58661296	-0.742553525	1.442524132	-0.082587741
31	0.37816252	-0.396753527	2.231366789	1.976110783	0.542451308	-0.63157163	-1.481853269	1.072470132	-0.221480611	2.455182652
32	-0.887785748	-0.6871727	-2.434767577	-1.244123329	0.048006247	-0.006194908	0.857247618	-1.651075589	0.031264314	-2.672110004
33	-1.980796468	-0.845205641	0.112726505	-0.626416911	-2.358073633	-0.101067612	0.943098987	0.535429356	0.181929588	-0.913279281
34	-0.347912149	-0.671246131	0.370444537	-0.803766095	-1.105584044	-0.052308151	0.114441434	-2.064414803	-0.06292873	-0.227314357
35	0.156348969	-0.012664599	1.359633863	-2.419083173	0.837836354	0.249217659	-0.021956684	-0.66215934	-0.54156846	0.269315377
36	1.230290681	-1.117310349	0.501857207	-0.923792022	2.087870868	0.197660091	-2.127144547	-1.204219846	0.474518418	1.130461257
37	1.202379849	0.234415698	-0.844213704	-1.023875761	0.914840958	1.334848574	-0.834407468	1.461975627	-1.164591172	1.042397447
38	-0.387326817	1.659802177	9.76E-06	1.123977959	-0.276203354	-0.086875606	-0.46550831	1.766160878	-0.500909391	1.303810443
39	-0.302302751	0.742044161	0.542352572	-0.131914233	0.796511899	1.561532293	0.233710591	-0.329413752	-0.408560959	1.389400732
40	-1.048552965	-0.191835552	-0.313508197	-1.623285446	-1.143798572	-0.305853021	1.385035226	0.840733242	-0.934348357	-0.656452578
41	-1.420017937	-0.887628964	0.771011738	0.646675452	0.509919783	-0.477731417	-0.519627087	-0.179986401	0.084510154	-0.056257296
42	-1.706270191	-0.747158294	-1.868090655	-0.356270759	-1.347460295	0.100738189	-0.780152139	0.568061887	0.143691018	-0.49990262
43	1.950775395	1.692454601	1.731184666	-1.743141037	-0.009360101	0.355438472	0.955609591	-0.752837196	0.075549441	0.436419381
44	-0.509652182	0.050807755	1.467678011	-0.596649642	-0.130704639	0.269612406	-0.126736378	-1.708339203	-0.155645096	-0.375813047
45	-0.438074302	-0.636995647	-0.335677339	-0.58859438	0.802086614	1.291963383	-1.368612823	-1.803098658	0.550850056	-0.923061583
46	-1.25279536	0.190915485	0.61134078	-0.873882298	-0.302963967	1.139342979	1.218480646	0.383121852	1.702029956	1.917250242
47	0.777490356	2.100255136	0.047970592	0.029713815	1.20200259	0.494440398	-0.857501438	2.247595053	1.006093703	-0.150302842
