## Supplementary material for "easyClock: A User-Friendly Desktop Application for Circadian Rhythm Analysis and Visualization": arrhythmic_dataset_2.csv

Time	fly_1	fly_2	fly_3	fly_4	fly_5	fly_6	fly_7	fly_8	fly_9	fly_10
0	1.331586504129518	1.7494547413051793	0.47298583148997897	-0.712390662050588	1.551339111253063	-0.3123284815435444	0.12794872113393596	0.27626589002131874	0.07942844380620405	0.22100326268214895
1	0.7152789743984055	-0.28607299681629417	-0.6814258794394451	0.753766378659703	0.07918602460882154	0.3392847060461844	-1.5284734588258844	-1.854628078806505	2.1902023574142215	-0.34046500897838056
2	-1.5454002921112682	-0.4845651322211443	0.24243949669047796	-0.044503078338053455	0.17397652845616982	-0.15590853388271336	-0.594467980004639	0.6239011113263563	-0.1348921466082706	-0.577748541980522
3	-0.008383849928522256	-2.653318559261479	-1.7007356340383315	0.45181233874578974	-0.07233656616617674	-0.5017896732977485	0.06633037374591885	1.1453112895720903	0.16051798245486826	-0.4040315550542233
4	0.6213359738904805	-0.00828462937293584	0.7531428339492002	1.3451017084510097	-2.0043294001721854	0.2355688917260193	-1.2354948732406434	1.0371904682278827	0.44269784320407946	-0.6032894269371153
5	-0.7200855607188968	-0.31963136376429824	-1.534721340208044	0.5323378882945463	0.14467781319031608	-1.7636052568042102	-0.6213686084626827	1.8866389297816077	0.6233914408616125	-0.2438522786055173
6	0.2655115856921195	-0.53662936223473	0.0051270781322723565	1.3501878997225267	-1.5011686222970952	-1.0958620439447126	-0.8889477990610924	-0.11169829012876616	1.008903486104368	1.0353437375168404
7	0.10854852571496944	0.3154026684256969	-0.12022767015619135	0.8612113741693206	0.21110945095104303	-1.0877657414779511	0.4989098555426746	-0.36210133839904846	0.3942487905787076	0.5807534110858714
8	0.004291430934033236	0.42105071625547846	-0.8069818785729513	1.4786857374358966	-0.5582050553760761	-0.30517005215449283	-0.7868971019808905	0.14867504504524393	-0.3363867032016092	0.25241373645007015
9	-0.17460021059294129	-1.0656029804488336	2.8718193949889166	-1.0453771305385342	1.0845290648838053	-0.4737483719561787	0.1187435637649138	-0.4377831525146323	-0.6459064628153973	-1.4625459529766571
10	0.433026189953598	-0.886239669955473	-0.597822919406344	-0.7889890249515489	-0.18628912402400863	-0.20059453852255774	-0.7568631355331094	2.1712569975066427	0.8054577050396893	-1.5483413225144746
11	1.203037373812212	-0.4757334926833952	0.47245699353575754	-1.261605945319069	0.014661374796922139	0.35519677301463215	0.4933669087719109	1.1523102506236542	0.41644283847383096	0.2652727284547981
12	-0.9650656705167633	0.6896823102014212	1.0959561180085615	0.5628467852810314	-1.075569469436683	0.6895177232276195	-0.8394043132262593	-1.818812339302829	0.5746197488195819	-0.000896208257559434
13	1.028274077982704	0.5611921760332811	-1.2151688010922146	-0.24332625188556253	0.6422520742168762	0.41058967536886726	-1.015021854128405	-0.13804934084964166	-1.1016713326380543	-1.0159924014300328
14	0.2286301301246597	-1.3055485097805806	1.3423563714379816	0.9137407048596775	-0.18033671132843118	-0.5649784373634442	-0.3425196849798117	0.5398396138576749	-0.9947568717942923	0.11198960629123252
15	0.44513761283034786	-1.1194752615996189	-0.12214978766832274	0.31735092273633597	0.6203002533751771	0.599390690155968	1.8844640083635815	-1.7752822871082987	1.345519481702297	-1.191952052396037
16	-1.1366022118310442	0.7368373912295207	1.012515476977173	0.12730328020698067	0.8109743346181475	-0.16293630521113156	-0.2709129093815278	1.3148765358803693	0.581867813433735	1.5555438999143294
17	0.1351368784486355	1.5746340731042836	-0.9138691467058685	2.1503829673811126	0.7779358663975415	1.6002145024329846	-1.451719338499851	-0.47344804707405347	0.5372387125250798	-0.9332999210240819
18	1.4845370018365822	-0.03107508846786004	-1.029530207374499	0.6062886568962988	-0.23748967794223208	0.6816272043433873	-1.0801589611128464	-1.0922299007271854	2.067046863224518	0.5265342499792977
19	-1.079804885785276	-0.6834466274652374	1.2097964496316869	-0.026771649986440726	-1.8919123453077098	0.014880101330657022	2.565076562714212	-0.25002744173775115	-0.29032411597854957	-0.14996458142892033
20	-1.977728280657907	1.095629698519445	0.5018723037790331	-0.9841607817725814	-1.1721217938916375	-0.08777963219834264	-0.2202227550513212	-0.9822943035823575	0.6013650730775091	0.5227857461510786
21	-1.7433722958989073	-0.309576637220662	0.13884617715623349	1.190705272505982	0.8362069713479403	-0.9821178403299401	-0.08940039204866253	1.031269092479093	-0.564526820474342	1.3421548716595162
22	0.266070164000551	0.7257522247990231	0.6407611133416717	0.9528306110451948	1.0092734003321764	0.12169047854015448	0.27634147214148064	0.4913337755142121	-1.1679516582167502	1.5585212703205311
23	2.384967330711097	1.5490716333717869	0.5273326651106617	-1.0871815907509188	1.2930993609096657	-1.137437286094913	1.6122611859606084	-0.4466466042028524	-1.0220022354201272	1.255994075342753
24	1.1236912534094234	0.6300798224934151	-1.1543602352166882	-0.1452113325860197	-0.5493311655612326	0.3490025779069698	0.7159647567147126	-0.8063600819061357	0.8835195472577804	0.9086033047020459
25	1.6726222133078277	0.07349323700188944	-2.213333479396823	0.23785783828501061	-0.9817128649791274	-1.8585131607202074	0.6586322628797188	0.1312677583434561	-0.5337444913908144	-0.8409013797540228
26	0.09914921583524362	0.7322713538852552	-1.6817565103951275	-1.639093411201915	0.9146727578852016	-1.1671818859873053	0.21074116345860033	-1.2125602383837053	-1.3504321842461073	1.0055850972746416
27	1.3979963770935753	-0.6425753924333545	-1.7880942510621582	-0.27813451650877447	0.8730703782768756	1.4248968298312148	-0.5644434977129366	0.1599908534911095	0.230094016196588	-1.0238041792262857
28	-0.2712479879657808	-0.17809317531243007	-2.218534945031401	1.3992384201681904	0.022111141705110405	1.4965653623652047	0.14018591227277455	-0.7552230356349968	0.8948548338337791	0.1817739126308243
29	0.6132041848596391	-0.5739545594102069	-0.6474307801655981	-1.6151079632521659	-0.004143583522698942	1.2899320556873286	-0.3384479124006116	0.3498959924220536	1.370759922997516	-0.41668094555571383
30	-0.26731718867356863	-0.20437531566217204	-0.528404320814362	0.49087183250951594	-1.3491261505107421	-1.8117452671855132	-1.4048275589167518	0.9775417643220472	2.4637016044337834	1.978408749378274
31	-0.5493090141054789	-0.4864951001088207	-0.03920917482874638	1.8927422187767202	-0.20821784642193306	-1.4983072098218022	-2.486642176950218	-0.13858524983596474	1.1279013660934865	1.917444677360208
32	0.1327082957599512	-0.18577532395900828	0.214975948415751	-0.6209797023155086	1.3265402853386015	-1.4501432179372375	1.2735434690626177	0.10385630514150096	-0.8192141494652421	-1.031006999223607
33	-0.4761420149273371	-0.38053641675867705	-0.3843588025535037	-0.4537523812416193	-0.916260579852917	-1.6939069613868971	1.0797478580381665	0.30059103606272697	0.06746414282863078	-0.4833119139567423
34	1.3084730808634777	0.0889776353222905	-0.2539040780918859	0.21745165945019368	-0.47001314627530477	0.22726402759835213	0.6484023552050495	0.9682052956069863	1.0772162539977264	-0.6450801487907579
35	0.1950132792330928	0.06367166142477786	0.07325207460394162	0.5143288551447859	-0.1494425205651746	-0.4897347108738532	0.5564201421888277	0.8696238420501186	-0.5535449615413941	0.06034815680836667
36	0.4002099882523482	0.29634710809428044	-0.9972038374246764	0.3972413264075336	-0.32526011674230204	-0.00052850651369696	0.23353755096549764	0.5677830887425008	0.6776173172816887	0.5479304386827002
37	-0.337632337085531	1.4027711194838541	-0.7138562876067133	-1.5128451152607716	-1.8057234559112234	-0.49025261684894894	-1.0788453833102853	0.4652823435060517	1.0414936924150449	0.8451484651221661
38	1.2564722637551555	-1.5468625676023853	0.03541634614048163	-0.7640339696578627	-0.5003701887867784	-0.7932094216936223	-1.1819610279578567	-1.1653730831784992	-1.7514218469629503	-1.2071813214022997
39	-0.7319695020012079	1.2956185848026505	-0.6779453651227033	0.1012697856437548	-0.5647806455683758	2.0488987633416875	-0.7032400769369302	-2.0359947910720697	0.11866948769620189	0.37484033700986913
40	0.6602315512263132	-0.2372504457468327	-0.5718810615865102	-0.31726597100271015	-0.31442857303396227	0.6031854385394374	-0.6385158857298205	-1.1554132948246822	1.1387011422461177	0.942347828273784
41	-0.3508718914398713	-1.2323462066022715	-0.105862315332335	1.1383330474921514	-0.3966772369058986	-0.9982020779951419	-0.8420699390091161	3.3451573949029427	0.6770851403427856	-0.35126392932598044
42	-0.9394333597625512	-0.1724197671774095	1.3358313386717684	-0.3221236569774085	0.005933112077609825	1.2150415508738652	-1.3381745667833962	0.12672721124555006	0.30613517422370934	0.45973502864826427
43	-0.4893372168846516	0.09183837492938327	0.31866528801613553	-0.37011607810475444	-0.9971382461732211	-0.6675164913042717	0.5797065717801413	-0.6941788964412238	-0.01527222974340598	-0.04851666402705705
44	-0.8045911422699545	1.0675584570477854	-0.3375952500500365	1.8496125662057936	1.6910975838799307	-0.2725057770409589	0.5364144479788291	0.5576744308965906	2.0679886066040862	0.41548191148456065
45	-0.21269763871051175	-1.0616344482718332	-0.5852682780074072	-0.08165155616424355	-0.3164408708813778	1.4167744809665235	1.543034435109645	0.09914659997752008	-0.0452681694664273	-0.7018761352945425
46	-0.3391402460634347	0.21734820797221702	-0.1149199407897547	-0.9802743185258672	1.4651344208811536	-0.7826089577587946	1.6743322236042273	0.6379261742387575	-1.6031249186307228	0.18546446504814168
47	0.3121699363132221	0.11781950435342614	2.2418177943952333	-0.002389025600514556	1.4636013347031682	-0.25032069703932613	-0.6392897610926123	0.7031106810281837	-0.4677517699681402	0.46834977815203477
