## Supplementary material for "easyClock: A User-Friendly Desktop Application for Circadian Rhythm Analysis and Visualization": synthetic_arrhythmic_dataset_3.csv

Time	fly_1	fly_2	fly_3	fly_4	fly_5	fly_6	fly_7	fly_8	fly_9	fly_10
0	-1.2640526647764023	-0.41475721425159034	-0.3488944509894251	-0.3188535051081303	0.2438351006277329	-1.8897367100878537	0.6764132657544725	-0.05446361233749771	1.0087056481167398	1.4048395660218949
1	1.5279053516384395	-0.3333686686674932	0.9837034333517989	-1.6029805557604186	-0.7473181815389045	-0.4135921815352581	1.5210991859339182	0.674308066353492	-0.32312335207581294	0.2211210412399543
2	-0.9707109380088592	0.08109198556483053	0.5809228307171408	-1.5352178709022035	-1.5611769945848735	-0.7660260082877792	-0.5118762450490144	0.3466470259584332	0.12774641529117436	-0.14532730653059658
3	0.4705596158864256	-0.7910269524243271	0.07028444085744995	-0.5704008948248712	-0.4642531217894702	-0.9241266666554969	1.150194635377595	-1.3003461709540134	0.2797729121798553	0.12319916869046948
4	-0.10069671647152238	-0.21859967125215732	0.7775326764896828	-0.21672830119587264	-0.35206234403534614	-1.4215978347675524	-0.5907168066359194	1.5185118788747622	1.2887315783166664	0.6060269739057204
5	0.3037931847261239	-0.7631968433888355	0.5819587452054185	0.25487430067675804	-1.281491876841625	0.8052559881581138	-0.7687652516461853	0.9898237055350156	1.6252963132317597	2.4227700144981212
6	-1.7259624283953676	-0.7771202447051694	1.471790526750553	-0.14944993707188436	0.2892992398362853	1.1488617609888727	-0.33500916605030867	0.27768089713632765	-0.4691904015887759	-1.9166085406265887
7	1.5850953690155405	1.8493565226736028	1.6631810088871999	2.010782573607277	0.980028504824327	1.1694283973195794	0.09299944353450965	-0.448589354295074	-1.2494003008116203	-2.4225270901000844
8	0.13429659312761066	-0.7056003108460771	-0.2611771213271988	-0.09678415830991538	0.47792422238907634	-0.8020092835653783	-1.3775531120120843	0.9619662435239706	-0.2604252382178964	0.6462942175522528
9	-1.1068554666418748	-0.08604203356895121	-0.6886768129030838	0.42220166048145347	0.4508181332524882	0.7224776409969652	0.2279169662588836	-0.8275786392063229	-0.14755040284667892	0.20150063672609
10	1.578225549157934	0.28793330122833116	-0.6949232623512772	-0.22546156340099752	0.7524434495065703	0.052987036232693706	-0.5901646296568409	0.5346570653340382	-0.48018262510651216	-0.15671318238190332
11	0.10749794279303129	-0.13138652149080168	1.9404234595994223	-0.6379430932117882	-0.5105717936302331	-1.181520159403808	-1.2969398905906195	1.2283861887888614	-1.7084253180688822	0.7720457639044952
12	-0.7640478266792808	-0.9827441524821232	1.8054151903928184	-0.016286303695742424	-0.705752137119978	-0.6761511593761902	-1.5980587937681472	0.5195923334228199	1.1018829351309218	-1.35760992080276
13	-0.7751885093661547	-0.9187912867354614	0.4563138520576675	1.0442167783791647	-0.4243172524460693	-0.16622659102374113	-0.2974090121335637	-0.06335481902385438	-0.05008987692391544	0.7017173797660419
14	1.3838471654592486	1.1994344903263843	-0.5748120398966317	-1.0848803286340662	-0.23216212590030655	0.46743519145101314	-1.4515579487897605	-0.034793357338959184	2.541940654713701	1.0533246600640918
15	0.7603850849562862	-0.34137424132728583	0.11418050348868236	-2.2059248271588077	1.8151404762972325	0.3337191091409596	-0.19986179201343407	0.045565547096165414	1.2096423446050881	0.2699069220028918
16	-0.28564551387128684	-1.7586073110423939	1.5135807690150849	-0.9512190052272814	-2.094749366107952	-0.8496578213978313	-0.5527456294208377	1.4480251316724273	1.9390751949774627	-0.9708542721112963
17	0.5383674765639552	0.051117469934334574	0.35113184038677475	0.8329731875406887	1.0359561136833704	0.06868275510895482	1.9584597697310482	1.8935055330700512	-0.2972106968076526	1.047881787575985
18	-2.0838966321055628	-0.5719289917639875	-0.0889332139204892	-1.0002081659314048	-1.4341406623082171	0.018581973261136746	-1.704833909194819	0.40303230491105146	1.3209130301064143	1.2191810013041187
19	0.9377817100958132	-0.7005660413450447	0.9169542282279045	0.343462744514589	-0.278228697448582	1.315533085374678	0.9134290380043903	0.1924260872467575	0.01973591046000662	-0.051679982931552834
20	-0.005777996187991759	-0.9351062416655893	0.5056451254939701	1.5460302628241545	0.059514489620658396	1.1647745614255938	-0.6919222215231198	-0.30369304976631883	0.48642205133097544	-1.1082717118362218
21	-0.46747896711516473	1.534485996449821	-0.8152711098741969	0.6900809454192648	-1.3083121366417836	-0.34032867105831494	-0.6715514808367309	-0.8597713931492961	-1.8668304825816444	0.33130129990258456
22	-0.4230152990413028	1.9774340354808182	0.3891509510081957	-2.0458533639158567	-0.001286302044782925	0.05623331253596083	0.544516620485735	-0.2673468719807767	0.41367562584743556	-1.3617634904761577
23	1.0644820931620136	-0.4351263324597224	-0.4249624703919541	0.33446682970050046	1.2610469287792594	0.22587865069009633	2.237286852796735	-2.0691479286637247	0.14192178702429678	0.113779684174314
24	-2.9033675966105537	-0.13455189546830618	0.03962315194405024	-0.6414586748855063	-0.18632399899324484	-0.3756204182025613	0.15676169909765766	-0.7101312360442081	-0.04619635623129329	0.5600109388079717
25	1.6168903749540906	-0.20956474124172375	-0.527963921923138	-0.2224967440789436	1.4299277202655563	0.5533133005273893	-1.6201926613138578	0.6215502979010973	0.4261630629304077	1.9580267991632618
26	1.4255098858099506	-0.7668501541254211	-0.5103036792957234	-1.2303744006692952	-0.7911019774140375	-1.3709040289314411	-0.49595839030546796	1.22148625848438	0.6463610680084128	2.0635263129583072
27	-0.6647551187729498	0.03997043572927056	-0.8882851494555276	0.20584824207141222	-0.29773922010205983	0.9826433370562462	-1.022176298851135	-1.7164532407306619	0.8471000171463201	0.5809961982196509
28	0.9850178596329814	0.6117779662896069	1.087624734252196	0.8213714050003852	0.9619495966969802	0.28869885102309184	-2.197134877472761	-0.3958504784847716	0.18989319662109796	1.0010068260817988
29	-1.7004652650824355	-0.263825311578345	0.6733922637306214	-0.49378038932452495	-1.0704406686988208	-1.5973105696132526	-0.2526430666017585	1.2737757744041067	0.6993181715560572	0.5377727285953665
30	-1.1001438070897078	0.5172797518822819	-1.0673170367985092	-1.408793515692229	-1.2054682146048854	-0.3370452875808415	-1.0624604996074203	-0.009668122604746449	-0.6716470880133554	-0.9240831491190826
31	-1.3156440908144533	0.6867063593626553	1.2180499839626862	-1.2163238137027035	0.644030710405074	-0.8167949355172786	1.8427218461774244	-0.1380411277034303	-0.751860519951948	-2.661530452969075
32	0.810500910211959	1.1004558580155035	3.3637125482438006	1.734299052098116	0.056922161464855084	1.079692439336497	-0.5187833267583264	0.4441642252501767	1.579281692178901	0.7867800199639358
33	-1.0447783739987215	-0.09211155697092094	-0.8322534029969404	-0.20678986163170768	1.4185461106556954	0.42916171055898084	-1.0953806663534515	-2.0470674393378254	-0.5982598325878206	0.4978533386788726
34	-0.6892293733135166	-0.4166690060276124	-0.34034838053702027	-0.7331885760119913	-1.1429448197520193	-1.2480632098015323	1.4151937518773081	-0.2260626440162484	2.106430757645254	0.2595225502741862
35	-0.8527568645833081	-0.21981793547866377	-1.8585715445847235	0.7741629092482434	0.2158195477403249	-0.6821355852823799	-0.08321446693626006	1.6279535580599434	-1.2194822247359636	-0.8932681095536522
36	1.113472107571644	-0.017755608993488218	0.0008230655994367055	-0.7773762190791738	0.9256064022240367	0.4349128251122815	-1.3031594240442934	-0.7930780368681248	0.21595549084824733	-0.9757826484021094
37	-1.9211697177598397	-1.1903520560915544	0.351574482605193	-0.41463508477688005	0.40720440344436903	1.266564604257664	-2.0422936397555453	1.75902821212546	-0.2581722023878723	-1.0372388625167075
38	-0.701402418249351	-1.0855874060062147	1.5215088472092604	-1.1456411935262647	0.5576862501756037	0.7579260942591027	-0.24882885803411328	0.06047568946900326	-0.12038091533662133	0.4067829406180238
39	0.8490878496209407	-1.0749356524430114	-0.6804741371514632	0.32504049957296904	-0.5453242949542391	-0.0111485300893087	0.3057838083391534	0.3576106561407265	-0.08292034023696741	-0.668680234368785
40	1.0506997882323679	0.014385651310072415	0.9380577079630312	0.0005942808504631231	0.20668702631525954	1.318528382087475	0.9435962658819743	0.0665673276144522	-0.9291915123391923	0.602839932940179
41	-0.5368744556359997	-0.08918021286870034	-0.6814147125470554	1.4185880309052035	-0.6450553062114351	1.1287830036369801	1.16124917261604	0.3625274087713697	-1.6644309041795438	-0.6147593873858278
42	-0.029192717790845975	-0.675236504850814	-0.20109808262762088	-0.14882561380878107	-0.52859619959527	-0.7276448519519406	0.38384684003833913	-0.3011121828823527	-2.577673480176841	-0.8883760188822638
43	1.3940559849253946	1.5896254200125621	-0.01748864395525163	-0.6062699207423654	0.8388514220380003	-0.3607811231828332	-0.30460105887240535	-2.0527826907669002	-0.6659858352883233	1.2912460207864653
44	-0.3978674417744099	-0.44748842919919624	-1.7879121290469457	-1.185801176617191	-1.300252073561735	0.452866471556198	0.9478999512017721	1.6778108216265906	0.5868414210656642	-0.6977652898617516
45	1.0191273848547717	-0.5206182175359745	-0.8517402277193433	0.45550421999136287	-0.09694721623957908	-0.5872564235193096	1.2267440954771973	-0.4144634112631172	-1.7323670821422248	-0.7385429975639791
46	1.8988813000456628	-0.6936266808951542	-1.6283033101995974	-0.8376449460249225	0.21150597134424284	-3.016641238067548	-0.7306045415169812	0.9604941817266313	-1.3160341954254735	0.9503890266556926
47	-0.3548496436913289	1.2687288038566216	0.9669977381953953	-0.14696144975816544	0.21898485411587557	0.9823082433023517	-0.17236224361282781	0.34294779227708183	-0.719883332210229	0.09887465535315301
