## Supplementary material for "easyClock: A User-Friendly Desktop Application for Circadian Rhythm Analysis and Visualization": synthetic_arrhythmic_dataset_4.csv

Time	fly_1	fly_2	fly_3	fly_4	fly_5	fly_6	fly_7	fly_8	fly_9	fly_10
0	-0.6075476972112264	-0.2707123230673205	0.4967141530112327	0.25739992534469336	-0.7506147172558728	0.026374772849561846	0.5848758398705177	-0.84800947576614	-0.9936313199284519	-1.0431590782065956
1	-0.12613641460642458	0.10484805260974006	-0.13826430117118466	-0.9084814327806611	1.3163573247118194	0.26032170142265076	1.2311957404405667	1.3059063579489805	-1.0634008054805224	-0.8208556912152042
2	-0.6846063587046353	0.25052781572357197	0.6476885381006925	-0.37850310605882326	1.2461400286434303	-0.395145541517793	0.8219002640011869	0.9242079662180336	-0.638075915764956	0.6651458545133336
3	0.9287147485934539	-0.9251999652780767	1.5230298564080254	-0.5349155987755707	-1.6049157412585944	-0.20430090503826184	-0.7992283571964519	0.6404118012330947	1.0615886889909678	1.8226268629893403
4	-1.8444010340502783	0.567143660285906	-0.23415337472333597	0.8580733460716252	-1.468143678979905	-1.2716326547194026	0.4120532303690669	-1.0547369829274151	-0.15740415138658664	-1.441583410262023
5	-0.46700242407710885	-1.040180216082938	-0.23413695694918055	-0.41300998231472696	-1.7150704579733684	-2.596878630257014	-0.17615661421495807	1.797760715125443	1.093728478684133	0.23380803470969794
6	2.2924903431515506	-0.15367595145793744	1.5792128155073915	0.49818858448728287	1.8587836915125544	0.28968091185054645	-0.07317196963634935	-1.0127867504877557	-2.0748540185455435	0.3396193339525251
7	0.48881005439557823	0.7898518103468191	0.7674347291529088	2.0101992475719856	0.08758797626580349	-0.8733046438122272	-0.5656663894322512	0.8236233243421057	0.7006330088098139	0.23121371292738724
8	0.7102669906606637	-1.2262158464418542	-0.4694743859349521	1.2628615445176543	-0.05232219642473413	0.3940726565612827	-0.0934652427900046	-0.2946503533511206	1.674638632169539	-0.009925822624513319
9	1.05553444322415	-0.9480069877134585	0.5425600435859647	-0.43921485686763406	0.5554716366546496	0.93510554388491	0.857301082973589	-0.59247057151181	-0.39733411075788333	1.8038477850544892
10	0.05407310034578517	-0.5696539419300647	-0.46341769281246226	-0.34643789298865063	-0.963403694149563	-0.015684707555987196	-0.8622232862105843	-1.3937270586997148	2.3237969460865378	1.367843986233675
11	0.25795341634197144	-0.9771502146977724	-0.46572975357025687	0.4553196595572467	-0.18032146548022132	0.2595959662533309	0.01648109954059477	1.1041796717245638	-0.999700629875469	-0.2613621646372685
12	0.5882816497031765	-0.7706317111835508	0.24196227156603412	-1.6686627070136322	-1.1834091561095446	-1.473314241090242	1.5651110893269253	-0.9323402858995999	-0.5591467625923121	-0.447605848186663
13	0.8852442386126442	-0.03371129145348602	-1.913280244657798	-0.8620854950098128	0.6054459206938656	0.8019265960762537	-0.46912007570898917	-0.9431564368372657	-2.003435421657272	0.5698423018734655
14	-1.0170070242068927	-1.03285924516613	-1.7249178325130328	0.49291084812374153	-0.9516505534219848	-1.7507523866715193	-0.3923007314303893	0.4366062316996661	-0.3660591171284788	-1.0090200240189744
15	-0.13369303128332746	1.142427376683153	-0.5622875292409727	-0.12431339614548602	0.3608560597787542	-0.4950519314243865	0.8166669991498587	0.7949582700358503	-1.2562935248157676	-1.1289526035871496
16	-0.4381855013323405	-0.6097780076874727	-1.0128311203344238	1.9351362874003422	1.0606102561008774	-1.0086008093231145	0.07637529220256467	0.7195331527482434	2.0409194530002472	1.0595446092535696
17	0.4934434944281713	1.4694163868766703	0.3142473325952739	-0.6184426549843884	-0.11715217841264647	0.025244185874402095	-0.10009310877556027	0.08766225657021859	0.5952889529453719	1.0304410712792218
18	-0.19900911984831327	1.4926788367383332	-0.9080240755212109	-1.0468389862150573	0.8256648505413127	-0.12150685468131342	1.623757119193883	-1.3227484062579316	1.5587929235667497	0.14236629839919368
19	-1.274983607322147	0.7071252278892184	-1.4123037013352915	-0.8896175886602026	-1.2098135518142252	-1.546873181920014	-1.336541648158056	0.05179397883014758	1.8457635880697847	0.5928791881278187
20	0.2934941544378734	-1.8584902566516113	1.465648768921554	0.01404053719712835	-1.1905036163027316	-0.6069439735396445	-0.13513225343113536	-1.8347952576553537	-1.1091050907182542	-1.0106372460461182
21	0.10895031182666172	-1.3706237711281049	-0.22577630048653566	-0.16082968616578383	0.21987182103137917	-1.393812672355952	-0.4783406786582619	0.3274964731894147	-1.5352516096346953	-1.8473646417605634
22	0.03172678585903451	-0.33010638792060293	0.06752820468792384	2.2303596488319384	-0.21291913012427535	-0.6276954945614528	-1.594975027672242	0.47623723436772164	1.6579098583194198	-0.23000403744940787
23	1.2726398630294582	-1.5152899458722047	-1.4247481862134568	-0.39911571852552363	-1.4114991434051893	0.33263215435598203	-0.8689593190245839	0.1684286456146482	-0.9093602072075235	0.37689429231005567
24	1.0714478994473615	1.2000601858215505	-0.5443827245251827	0.05444456336457185	-0.4829810155422792	-1.5413668418465787	-0.03272284789327768	-0.8624113311084097	0.38054554013116176	-0.4700163741331991
25	0.41581801215857345	-1.8226191434208407	0.11092258970986608	0.8841818151951191	1.2017620823822044	1.670299820371597	-1.5274315075978817	0.9074444984812212	-0.4662511889800235	-0.2184929888683033
26	1.5506792313768636	0.26938454136355156	-1.1509935774223028	-0.10798056134293389	-0.7058030325018516	-0.4995458653113172	-0.12459806938320186	0.4228893725769041	0.10508131822770389	0.3459200797870276
27	-0.31137891683028124	-0.44642437564718757	0.37569801834567196	0.5556069842518202	0.025181354718554268	0.6731289645660609	-0.2619491605707236	-2.212428953436457	-0.42777091451241206	-0.209342662993218
28	-1.3792399073577473	1.1143136000921545	-0.600638689918805	0.3949066359501769	-0.3911281548037288	2.248089573181875	0.9953512067602945	-1.6542057409476323	0.43415572301604644	0.40688224871722983
29	1.3714087866765494	-1.3808025981774998	-0.2916937497932768	0.8372050226472976	0.1931391235190379	-1.6542627510492425	0.31754335245421506	0.3213752638054741	-0.555606825673483	1.01915480772109
30	0.027711652280479462	1.0154245175554326	-0.6017066122293969	-1.4078781703965773	0.3492909319448609	-0.47439701617327434	-0.03826044412258227	-0.4626743538735922	0.8619661465879214	-1.045690860043573
31	-0.3203995767435977	0.22408128328770296	1.8522781845089378	0.8078494136349023	0.5911883821255071	-0.30191524090065736	-0.06819798072130584	-1.0807502053506342	-0.7507590785507245	1.620748122767699
32	-0.8461704050831389	-0.6445511142707021	-0.013497224737933921	-0.13828364464101	0.5204098696903603	-0.9310263770875058	-0.4422758348678248	-0.3137741396643851	0.9363790331131555	-1.8292655267901192
33	-0.43342891940622374	0.6615316603676937	-1.0577109289559004	0.18717858533399576	0.8252223891189294	1.1109860596933736	-0.47929676958381895	-1.017851886865147	-1.3121438941357881	1.2351594441320768
34	-1.337034503851399	1.292964845138368	0.822544912103189	-0.38665813551339834	0.426203507195574	-0.18968295844613775	0.05151457799781066	0.4994226997317781	-0.4728642508488346	-2.234489854733034
35	0.2091721706734753	-0.8953120453084658	-1.2208436499710222	1.6590487297919927	0.19564002581984322	1.2784095909934245	-0.9749132933345278	-0.029946241065431776	-0.9772244733143676	-0.31685220996507996
36	-1.424321301749055	-0.5683106531193177	0.2088635950047554	-2.0470691310925226	-0.5141121782183113	-0.5540771189564024	-1.4331807699587773	0.0470901045979578	0.2674071827224673	1.295809977887763
37	-0.5534768527406204	-2.1116183579225063	-1.9596701238797756	1.3993169863061743	-3.0736888152597652	0.3543027399926362	-0.3590196476768306	-1.1708587616753219	-0.5684504556328144	0.1726099409649511
38	0.07479864396419998	-0.818307718724611	-1.3281860488984305	-0.6790071212021919	-0.3951590703425544	-0.4402761723339558	0.45429618671208954	-1.9125272913495646	0.6130050933140493	-0.12635748828641252
39	-0.5056198334695845	-0.9623836123304461	0.19686123586912352	1.5289851345959593	-0.7953991839620781	-0.4244488272880509	-0.805497996027805	0.27154221982120963	0.26954515168863685	0.01737496475255347
40	1.0524077838685928	0.12450167299913595	0.7384665799954104	1.2212159632534685	-0.703201511663048	0.22808162485144834	-2.6942045762981133	0.3220652985954529	-0.926891401950951	1.3013832433022463
41	0.9714004076895887	0.10850869471307217	0.1713682811899705	1.0149885167826984	-1.737392677038324	0.579044166957352	0.5010885359424633	-1.1310001594471233	-0.5654317810214112	0.6192679135743111
42	0.07683153799891053	-0.43930126301557987	-0.11564828238824053	0.8281299823497013	0.7508082579871227	-0.8541883532006506	-0.004634958761436227	0.15786114017840286	-0.09999422202272872	-0.2246956243559504
43	-0.4350007751055339	-0.7135603732210122	-0.3011036955892888	2.2662927082101914	-1.8639531444536526	-0.8413403335524701	-0.3929384402602132	-0.9203975559424085	-0.3583913004463718	-0.37655158262637867
44	0.552994398084371	0.9341809592297068	-1.4785219903674274	-0.5949556701334289	0.41851098438738665	-0.6557041121972961	-0.1552601702371946	-0.7459098786200933	0.08455693978670507	1.1199992022888239
45	0.26671630603188184	0.05865553231659231	-0.7198442083947086	-0.5812695375284159	-0.23533383716040462	-0.1468827015499209	0.4497047971578154	-0.20421308964444354	0.4938707815745341	0.3962175356139019
46	0.008989408377556884	1.609714279427906	-0.4606387709597875	-0.6558941461838667	0.43210717418814887	-1.4119755009508475	1.1875935326545999	1.9663848218519941	0.0452574960587073	0.639728723122664
47	0.6411027527491543	0.8599067438306581	1.0571222262189157	0.9251488533568732	0.8702919303911287	-0.2705568245552002	-0.33459034328619525	0.8233461120172331	0.9960845748731203	-1.5511462731616303
