## Supplementary material for "easyClock: A User-Friendly Desktop Application for Circadian Rhythm Analysis and Visualization": synthetic_arrhythmic_dataset_5.csv

Time	fly_1	fly_2	fly_3	fly_4	fly_5	fly_6	fly_7	fly_8	fly_9	fly_10
0	-1.5603521086836527	-0.29050317334863224	0.5194758406141622	0.20586486685062783	-1.8522107446129081	-1.6237311146339946	-1.0376431755025746	-0.13105215734690506	-0.7601861461745268	-1.6692835213947237
1	-0.030977603473707687	0.11212804706227592	-1.2687503807549025	1.1667617091780862	-1.0809989915526839	-0.10178393227075644	0.5936581571570304	-0.20064610256752466	-2.1015840108460413	0.5632174947193401
2	-0.620928423880468	1.250795122804082	0.24042002619621033	-2.0726397785743558	0.07856382551083278	-1.809791098294546	1.102680622168492	-1.6901228899453271	-0.8097566845768907	0.4203834321010078
3	-1.4645804852016084	-1.360889971122145	-0.8039574317979851	-0.6326871730763305	-1.354135591270595	0.2626538403016696	-0.5121777311755766	-0.7944184764105113	-0.00751725919062005	-1.6013591104153584
4	1.4119461217868716	0.0999328823085621	0.017344099626918144	0.9971264492180534	0.6261484601561694	0.25995267792061577	-0.26541985969745524	1.5280016631177873	-1.704360766614106	0.6323367024080374
5	-0.4767321434779508	-0.047991103088729926	0.3943938309804995	2.39455379509657	0.733387551800578	-0.3810863829200849	-1.617006013507812	2.236405406430716	0.5814039760537262	-1.1920671823882145
6	-0.7804692138966492	-0.3562296902537634	1.2791322640527907	-0.5412336726748266	-1.4709785555691692	-0.0022898628222670675	-0.2715144885795719	-2.6115119491808207	-0.9691440601437066	-1.2350490551023339
7	1.0702677351463548	-1.0885590869817245	0.6597363743815395	0.7527054205032851	-1.6754195517520871	0.3416151798287986	0.9455542500316586	0.766009390723301	-1.4809011034567654	1.772302625746371
8	-1.282292595889517	-0.3510176985582936	-0.45538087614023215	-2.150351794064295	0.58302756469105	0.8975722457121377	-0.626992786685435	1.746168007938512	-0.5233425463282564	-1.12232182563949
9	-1.3274789010281947	2.5883999536445135	1.4657890264579023	-0.30544053619982364	-0.6774610629796896	-0.3611001142558108	-0.26594728194351275	-1.6891392505499996	1.267064598936045	-2.1946682159357196
10	0.12633763958745256	-0.5056507911475129	-0.41892672553777405	-0.40189598922744385	0.6775551884718707	1.6564453793181204	0.6872935751891517	-0.26618847864219075	0.1724129428064319	-0.5124728111509183
11	0.8621937154542031	-0.5843092080840852	1.4663059039697948	-0.6120326412931166	0.18552944679147904	-1.1890092039795925	2.0484569086378546	-1.4489197441050903	-1.2271563772381688	-0.3728994795335867
12	0.6967369639097486	-1.2730993757740623	0.21678252258817657	-0.1234088002875555	-1.1568345197537906	1.6664285289229752	-0.46155895181332507	-0.9382653117807739	-0.7108302445096043	-0.06576479332317185
13	-0.3345651848953687	0.74678303972771	0.5077424938112053	-0.5281203973178844	-0.8195508243790742	-2.0034392574855358	0.6878474231684545	-0.07550095889388166	0.9951689841737998	-0.9624658921509283
14	-0.9975260642855341	-0.5583461171284797	0.9730720632191476	0.9111505251736917	-0.9034654573918031	-0.4778727145734708	1.00812262256532	-0.7017572101567373	-1.3141703583329996	-0.34202888222028227
15	1.5989082938946801	-0.11080155927666722	-0.35664161138400025	-2.0618887099095344	-0.5291856843299609	1.3687985695202196	-0.15650898157387488	-0.16063801838670302	0.9869875283968219	-0.6173098179133976
16	3.3140753455120797	-1.1873366345657792	-0.788294619087444	1.7340924668606625	-0.37405406780932515	0.25816851285691544	0.9000775303747252	-0.2269174173340237	-0.4735832057984178	-0.49024521147998196
17	0.987770461035374	-1.00822591686796	-0.2325777166056316	-1.0561806497710409	-0.3611937643423291	0.7023518999435061	1.0004713221409274	-0.4319518858657677	-0.7437616407949796	0.8917856905822539
18	0.12386625749388633	-0.6898617316047075	-0.8475012507253198	1.8060242087201706	-0.7808702381138336	0.8883818442974601	0.6883749602473159	-0.3397940496242013	1.5251694400100673	0.12880683577007201
19	0.7427853929558953	-0.08564259099946683	-1.7482525755171547	1.8394254834515629	2.508467581680685	0.7222198068969871	-1.8810957612627452	-0.050132723881999484	2.108847752196956	-0.07176304303338263
20	-0.3939558507212557	0.8227532523451342	0.8080715705076881	2.398079318669537	-1.5635627049555876	-1.3821027335967877	0.8599581489331719	2.0049786700290784	-0.6102504088755462	-0.5647067649138332
21	0.1481158177690962	0.9160238046214266	1.2397954170194267	0.5429024677797897	-0.2316779104732755	-0.9934546364718364	0.9204526774801102	-0.45319064135523013	0.3683563004364773	1.0563653130432251
22	-0.412234452797342	1.7168481119449408	0.5606358551300642	-0.22763787012000222	-0.09437519982511976	-0.16946589021706523	0.2706032464683683	1.057950864325808	-1.6132426767604573	-1.5343679990508508
23	-0.1607150610108811	0.5192600915154597	-0.5428170326433372	-0.2724055240158808	1.155012980029295	0.2879798436380399	0.02781914164998324	0.6164745024514798	0.10014068750854827	-0.04788227527690142
24	0.13953147476551944	1.8287160607876762	-0.48414947125106955	1.098870763844188	0.6245624608756769	0.29705837414780784	-2.1872576113553057	0.6394655393534503	-2.327469985740873	1.9500873692342866
25	0.2854693686645724	1.0824122945014492	1.3198278242611767	-0.1785113754096258	-0.8946907667703318	-0.18757697223473366	0.1347437754973787	1.1177589018809984	0.10081850076800151	-0.8880001422879655
26	-0.28126199260754886	0.36862427390781227	1.4455399982850496	-0.22374020977068243	-0.12269009601115201	-0.3680945411580555	-0.6814556460763626	0.1458820656463493	-1.1055021539094263	-0.06925654809143351
27	1.7109073160771038	0.2945066228491157	0.05181731518777439	0.327669236160309	1.3411974740239339	1.4507794078424159	-2.422391061307649	1.1590881713898424	-1.8986511000223787	0.5285332125039263
28	-0.14976663897678597	-1.3362037037374717	1.6286794249957977	-2.0433479021488767	-0.40606925820702333	0.21918896722444295	0.4211737518362921	0.17846530045285505	1.8386511718032594	1.9971042054281594
29	0.6903067181177148	-1.043420596683901	-0.3660002441191732	-2.340458311639624	-1.6337823062115282	0.4451224646661216	-0.6773346457454847	-1.3947762372298529	1.4499409606202476	-0.8669628144098506
30	1.0952095123597647	-1.636993969069481	-0.024242088910097482	0.4396794198130824	-0.1362194928971023	-0.2106054481419659	-1.14021442363141	-1.7973726140967736	1.2024017605592823	0.11467226712632733
31	1.3384087032171068	1.328064428788407	-0.8265654136509869	-0.06947426516565518	-1.4610064915683265	-0.5069034145331369	0.28461596123968486	0.05885130989266747	0.14777913164682055	0.8450032204082509
32	-1.3689816682891647	0.4174838946191938	-1.555398358973015	0.5443525336637083	-0.5973865275199816	0.4000622129255329	-0.542241402578149	1.2075771748353132	-0.4444741932818856	-2.4055123407345715
33	0.4864276275198297	0.7177446890260442	-0.4018703966343349	0.865733729183922	-0.47360503346944616	1.0175126768411769	0.4635194615036054	0.8794089465618592	-0.22971560569243796	1.502946973739947
34	0.7535216795788526	1.0021574417811123	-0.6088930247190091	-0.8167764889571574	-0.5404447305171145	1.2109559667123793	-0.8616880563310468	0.8372331123214585	-1.158366797824445	0.47081328507545694
35	0.36346459356722366	-0.2045271559150913	-0.06615728389453615	-0.45558100364886933	-0.450690383202393	0.4531903289610168	0.8745422712420226	1.625424393533916	0.6570297880437499	0.144217416878209
36	-0.314710480941914	-0.03291976931054731	1.1521840962786782	0.82200787113062	0.14520353436136177	-1.3555860417067198	-0.5442585420674441	0.5701335567342501	-0.3744990396924548	-2.1991502118909283
37	1.373281168966614	-0.3731369026953557	-0.007298028097041642	-0.9902532437374248	0.5331162568378858	0.7952258329127635	0.36996606263982135	-1.0875630761485644	1.1839041250509057	-0.9290695822403314
38	-0.6244171638565856	0.3157877533196415	0.6945921579366858	0.635190193664743	0.609762226305812	-1.5711941613659566	-0.43494122757718234	-0.9887543155408044	0.6306774418024687	1.5625882111951899
39	0.3757539974521219	-0.3047463218767405	-0.2857036797931659	-0.40241627018469744	0.3709324198065393	-1.1597867766689134	1.1101230491231344	-1.4486754898941576	0.27087265346889783	1.0443230216962835
40	-0.2004163152026505	0.36265652428581985	0.638565744501493	-0.7333937420529703	0.6417861122675026	-0.6426387759947045	-1.3613667588385965	0.3764437534544154	0.3934684116355578	-0.7677764190539744
41	0.7430380602588958	-0.5606506155088616	1.1126194433763528	-0.7020017234181755	1.1523980881610336	-0.803191537145875	-0.13551367506190884	-0.18968252321083562	0.16345803582190202	1.0667501079724913
42	0.857361957234815	-0.301373576098297	0.31480994073721297	-0.00421450487025174	0.32822650068337517	0.8985891712804746	-0.5520222001997066	0.6318228508173855	0.06928383609493176	-0.930587452829091
43	-1.5061892861996584	0.3217232133920398	1.765937877899862	-0.48306822372655833	0.8167615335486614	0.44547736399984883	-0.0495292247136558	1.231860353249201	0.4195747106714829	-0.6394868185516177
44	-1.666352170792852	0.3603667656786142	0.933623842173299	-0.8688008523245069	0.12023732122208285	0.6284276328218534	0.8873077520155068	0.9577939838911427	-0.27282426938491616	0.9922509223805541
45	-0.2189948025149798	-0.1954690422566582	-0.06536396892213663	1.2980852957158588	-0.42146135338476404	-0.6889016493733393	1.1546467233153208	-1.243859826648455	0.032817574108746875	-1.070601216382956
46	-0.3588584291587751	-1.3406125509219367	0.5039568712943195	0.7339362234937342	-0.3845039430989157	0.1498988142204005	0.11576695417098896	-0.016351294382551663	0.5094087598107292	-0.22403674416125385
47	0.3785276936421463	1.0946172420403366	-2.275940037178957	-0.5672264134589886	1.7922036326081905	1.2642664528139425	-1.161520327610424	-1.119562878399763	0.33187265492858653	0.5959799075903327
