## Supplementary material for "easyClock: A User-Friendly Desktop Application for Circadian Rhythm Analysis and Visualization": Dataset_1.csv

Time	fly_1	fly_2	fly_3	fly_4	fly_5	fly_6	fly_7	fly_8
0	0.013971874604410689	-0.02298562190001221	-1.0273550717445217	0.510088884149569	2.351524146072334	12.655166334677283	162.1430418574023	1124.8985925633633
1	-0.002207135124226575	0.04300087827938083	1.0424349600246006	-1.6788164117711828	6.382070397043478	59.25568695463074	710.2488159593207	-5288.127232691542
2	-0.0003528293994768837	0.05948361706144237	1.0342592017242467	2.067588408853787	2.2943514588082285	52.778889028887384	634.1573303565956	-2347.78012974559
3	0.008564125841496458	0.03284399546214796	0.6355119870494313	0.2602621980864426	11.919452300541703	-27.83061696481296	580.716578910107	4125.994818425315
4	0.006088592490491198	0.0998079372542879	0.42681761341761504	3.908119816456614	12.943734635899546	51.52447250488667	461.2851797313016	8477.777108131937
5	0.019315683440721265	0.14882356478034642	1.5839816561454283	1.8459756834245131	7.563407103103049	109.96221671376293	1443.5558011577946	9853.23250057751
6	0.0037897964000699995	0.24885234128463385	1.9986113119340918	3.373715925057011	6.33247518821922	115.48563105371025	1261.6814163008708	19473.165236319604
7	0.011357641445469545	0.07802277709275517	1.7737908328571734	2.0410540081281985	10.634014769485855	82.75932156575722	1225.7645497641618	15485.644171537544
8	0.007870997934435704	0.08790908332274461	0.9875704398762972	4.8168832794918846	12.077791320180202	115.43298393143901	692.7835265021976	9328.045066266546
9	0.012637865984172264	0.1417865941391254	2.7754904655692982	3.9595370050986904	5.702689997164601	75.44768356352523	566.5211486114534	5679.636938270684
10	0.015906456664164	0.11221184265558176	1.580208705629315	3.508597614558525	7.850647042319711	101.21052166202342	1343.2239065661606	5956.032218585316
11	0.010750265958101345	0.012594167373284545	1.4777093203250011	3.155961696380543	10.136817868151528	95.12204322559813	851.3670290309384	4752.9443403559035
12	0.017230112820230487	0.09837458064625404	1.528532410157851	2.575890029679915	9.430636090743649	118.81311584794213	723.4644646228128	11171.827403932766
13	0.002479959358221008	0.12135758319558519	0.1616402757702976	2.2346166982387636	11.342473932309227	-3.2749478033731236	510.3242796494055	11510.151770108281
14	0.012513639583641984	0.006929130509321799	1.997275157133264	0.6299034994713053	8.496811456675715	7.559585646708406	-158.78052171293393	5615.047315312857
15	0.00834388842374758	0.10412690285213436	0.2621456682960018	1.2222207559878784	-1.0404468011153902	10.152806502552636	696.0177026594378	8567.705221153556
16	0.008738500725904071	0.05744234665086129	1.1089234154942367	1.3456054261954558	2.6377803252957284	-0.4868663688379087	-282.3293042742241	5707.107592008895
17	0.002865726248250263	0.07091268281020235	-0.48781156366989076	3.3312524210698333	1.15656430654998	23.94183274971762	1108.6266208796465	10017.118680848776
18	0.010944344982343805	0.12102374432639972	-0.932921696823996	0.08366840101166961	6.407750608330451	76.31088597017774	-39.927988087980054	6185.391007403405
19	0.005570912209040074	-0.010018890961691299	0.2064113523813034	0.749324640178675	3.9695976113711833	10.088144727641641	377.24708698756024	-840.7489866621927
20	0.00826001557434844	0.011962539359364435	1.2943181360504226	-1.4100436694003773	2.800573632055939	-66.48336853925647	-469.18339083243654	-261.2633852686372
21	-0.006794361072924148	0.12413729198401127	0.8163404551861976	2.2661035105877576	0.011716667747685872	-23.569438244658834	-379.776090534902	3779.916159056853
22	0.0008996297716547645	-0.07106783722767153	-0.8587304465239315	-1.8958328042488626	3.0018123390099154	74.93636312847204	927.3945081895328	6672.646947662322
23	0.002119640565653429	0.08509096669784925	0.8186330111661341	-0.03283196700118455	2.325026141318231	49.58777245176832	970.8793896000255	-2078.2123358624967
24	-0.0031424782832098442	-0.03314560756370686	0.6949925187837738	-1.1565541861945183	1.4807481734231498	8.094579935573794	-646.1179956672588	-3371.579652593581
25	0.0075867818675937945	0.06359613921603204	0.6551061382430521	-0.8584603673448552	-0.8756068122350809	15.623737888258034	-1.7395950264759676	4211.111545502106
26	0.013421668578305667	0.0689808178073685	0.7097359942625687	-1.1652000177858404	2.087521370706111	67.08212177671845	63.797953292812	2913.857141983421
27	0.00804764296825755	0.04552412661827997	-0.1751054855575469	1.0449058181110207	5.218434869799655	17.128230028375945	469.35139769109577	626.2340535014873
28	0.010651532156331906	0.15933519554908848	-0.20219569869009502	0.8253856572277922	6.622489772175791	59.61391301694195	799.9357905254349	286.9170855356042
29	0.011158626092080851	0.2087595617266765	2.3350104802857405	3.145599736651723	8.940740181363626	157.19601669403357	314.55910196285754	14253.8382922007
30	0.019613348437304643	0.17480289715130287	1.5355319578388478	4.616386044830706	11.390781267132803	156.08825917534503	1547.6104557803098	11344.410577688392
31	0.015824082039627197	0.03950777687531595	1.6796601444817334	4.944292999746609	8.756826144505347	64.66318569716455	495.4287085385861	12644.53963475326
32	0.014801582295006688	0.05949660513502941	1.5459025145671954	3.1429176052659082	6.995198040018071	18.144461353451874	757.1943839440539	12649.425420053962
33	0.0074264834844625875	0.140970543190774	0.27510318762046304	3.2123986290985984	6.680084336724422	73.7713091679088	792.6246189360629	8823.399513649416
34	0.010533107781348514	0.1330017469228059	0.03763244328301063	1.0546784234609157	12.688403438107535	34.50793190866509	1101.7498750466432	8977.27738443108
35	0.009159921256875515	0.1758477177929231	1.2825865484838057	4.441071245313058	9.624232305397811	106.08364083546739	867.316736104354	5636.272976367498
36	0.004341291229565406	0.12034087891713702	1.2039966501108048	1.7739028005193247	4.553605455015605	85.7401761785378	764.2178180426558	2115.763750880862
37	0.013569657981807598	0.1119333780700569	1.6698268662481754	2.5694800684356887	7.468050203838845	45.457409543327586	487.86645916932787	11994.639029916976
38	0.010281978273355098	0.10530401758635888	1.3081217591654695	2.193495298809384	6.417436015938813	112.40749609395925	-72.73153671577154	3207.25214646544
39	0.014563899863420935	0.010184103263319866	1.216761366938287	2.822559438313922	2.0209646089346553	8.463088443775547	1028.9302028906882	3690.389059946902
40	0.0016633992173214701	-0.009748297497065142	0.7477801273657156	-1.139507320836521	5.769565467900598	92.95634779454303	180.22755373793007	6946.360232920704
41	-0.00628596651979847	-0.007978054538131066	-0.022330298589955833	1.6631342039185582	7.908190444984182	82.75311886619315	390.9626243201441	-1638.237393653987
42	-0.006047092747389357	-0.01884668316595227	1.067311113530018	2.664161446112545	-0.2553551129431644	114.74213456782168	-279.51465354939467	-552.4448378190054
43	0.004395511457341104	0.05995690886128468	-0.6505560229030951	-0.33221872152751386	-2.117292261182147	2.45497704090074	38.112227058363914	6980.27843610158
44	0.003919110874976221	0.07746851276085562	-0.3244662124462564	1.3538645323877057	-2.6096977659311884	18.166365871234323	147.08905764818257	14225.105265295777
45	0.007348647784463313	0.0008958408473608258	0.9438951662645201	1.839854869394151	9.505454283038164	-1.8185172680862145	858.1634530697854	7544.775116475047
46	-0.000268457522816666	0.006198616647783843	-0.5673130774768858	0.9193002662443766	-3.3740870374525183	32.07636487158268	497.7769543498118	4091.900113066397
47	0.010999615874653652	-0.014879869799208986	-0.3431037332005699	-2.0206992861959874	-1.0819719313444376	-50.81599180057604	148.80737101003254	883.0551999388658
