## Supplementary material for "easyClock: A User-Friendly Desktop Application for Circadian Rhythm Analysis and Visualization": Dataset_2.csv

Time	fly_1	fly_2	fly_3	fly_4	fly_5	fly_6	fly_7	fly_8
0	-0.003961682869318773	-0.03344331006486728	-0.4288378029178999	-1.3240256685529983	0.5376691844625395	-11.756516998751184	-583.8767703267836	-2098.763714221523
1	0.005853117951501039	0.06265239921481604	1.158359332850453	1.121684286768613	8.939206098855378	-38.415654776270095	526.8766646907718	287.6571586633456
2	0.006185580893473581	0.1684518243672358	1.080158693792884	1.2613539168057473	1.535938007380291	86.18535183891095	886.1397854681588	5647.134109183698
3	0.006277930390763034	0.0619328588425725	0.8873331080539688	2.5600277676009116	10.284949911265597	104.46693731277762	1449.2269663070706	-5294.76413230867
4	0.0032413726218158186	0.2365976876447971	1.4828421417508406	0.37428508461284893	9.30307981108437	98.93852760755458	656.6139320127606	5706.340199085174
5	0.015353053496000708	0.0044667750960935	0.43556296720467813	-0.3161123667536567	8.023537476047059	41.12513970327023	-82.07334737503652	5887.664057326592
6	0.011774597415005694	0.1662504867739037	2.7222485085804564	3.3098915275131775	9.309386593570567	92.06736103283266	311.92762193087503	17877.506604217462
7	0.015923712630857487	0.1522391021184754	2.058563885893148	3.4719525607656254	10.804604369282647	130.279568134146	1318.6068443053603	10099.352925716299
8	0.011793433988057638	0.1703709994073388	0.8457533104765973	4.130276387057586	12.582308023676084	72.25916645145375	1059.0093045464055	14107.47287364837
9	0.0139187660611115	0.1354503730741125	1.5612877583719384	4.581646201285155	10.95370862486756	57.564658143783205	599.3783140583979	12607.078537370267
10	0.011218908730932863	0.29380694256552	0.9391136904613795	2.6072085888339167	10.231210349769247	105.32753972599365	558.1731220518885	9201.17442002429
11	0.018754097700597012	0.11740083097532268	1.7463944735040822	1.1120426436666946	8.030813391119827	19.785701893883427	960.7488535047613	7244.031082236459
12	0.006642318648785014	0.05570344921388731	0.6403781398887636	2.1283496606029555	4.942368767081186	85.52773482303905	1128.3535820911113	1916.2724977945636
13	0.0028706613731533225	0.010987469854920967	0.04427338437906225	1.4645139394380216	8.614287947694153	109.01051946044136	231.26234916211632	3177.802769401802
14	0.0006873609957480323	-0.05069590747841614	1.2181661136997397	1.4806091581787428	14.00259117451875	73.41338738806321	63.949551595329524	4053.2775011041595
15	0.010545015970568547	-0.01409560459635538	0.6024279508104451	2.8435469915617864	1.8344874824212396	44.038685535405676	585.4438409938732	7355.059931050344
16	0.0076471440888492255	0.09729975489464668	2.037293409499727	1.2725514511603364	0.47412180336773035	-14.744601795103513	-228.97221556498414	1705.1004258083804
17	0.004409574431628726	-0.07292863715740489	0.9780100532401663	1.2043814502782808	5.233354574460942	-44.77455145347824	1607.460899502583	1455.3609257593143
18	0.014702006495677187	0.0536985825013941	0.8644480772506373	0.8115880010241406	4.195763088830725	68.21775547098198	65.1153639915004	8825.492810186091
19	-0.00811170727428362	0.03708455799556183	0.6381404873692045	-1.0694326928513114	7.8672094364068075	16.63903134400948	385.1510629086127	5634.050234589769
20	0.0023596051079031355	0.0512785803310314	-0.07105261639937438	-0.30161385804737173	4.997792242677093	53.60027826995601	320.1041672361488	-3246.124623395307
21	0.001511633664700911	-0.048150808545642104	0.3272159441753939	2.530240429861046	5.95476960699095	14.139184411546498	-106.73465169895243	2555.927132238723
22	-0.007378244725577853	-0.03469295871636607	-0.13350496550912577	-0.17334507277963057	-0.4326952328148743	31.127772343570065	70.33546813123559	3697.4803157210245
23	-0.010009144453623307	0.020067957498815344	-0.40103079699208616	-1.7822959321237983	6.096414438728343	51.53101281583493	-344.2272035181654	5631.131092893048
24	0.004906079022107377	-0.032170248651951824	-0.466272105067746	-1.512601039455955	3.471839700838075	-15.493651175474795	348.8454101862827	5496.464145038345
25	-0.0036238040113032288	0.08965441171258813	0.87563091778899	-0.26797574838800264	1.494408373156915	6.455194891441584	272.2609814997659	1.092548903893885
26	0.006146911403770692	0.14045500548678774	0.11759160412286496	2.261601954560187	4.773274613855321	29.905177598842897	-456.4429780105773	5146.868454065176
27	0.00581389283911138	0.016691912060168415	-0.0992747331356243	1.839906816718222	6.092658662284671	77.01181521691987	701.11840686604	2698.284523701175
28	0.0058279538750178935	0.012707471780487187	0.5074398189897118	2.159577700870485	11.979086142108846	81.03229857095096	556.1896694300258	11966.126280771914
29	0.022657335554414335	0.06877458195119229	0.8307694136471331	3.012854847137034	7.030613001809727	57.809512991821535	668.8822196595497	11777.324236330707
30	0.019886672662525275	0.1690183197582692	2.2720932134046845	1.8147964989555743	7.06261946843367	86.55247770432482	821.9250087160317	17669.852124472065
31	0.01032283548047721	0.16386404774863503	1.9040221130043158	4.317134597542276	5.695090446293921	114.56679201891839	1630.1936825799846	7421.578394428539
32	0.019967181285789438	0.11842906567321636	0.29859929808890606	3.008866225150814	10.400120094561444	49.08474751016669	1236.2113642600848	9813.418010923982
33	0.02029041520907197	0.09059673446732153	-0.8287361533355417	3.774850494027962	5.038845673732492	130.8046246854788	484.8479817280902	6932.800310671932
34	0.012671949107736969	-0.027412838515218016	0.4574491851307583	0.3518496065239276	13.422523600388477	70.54718154574813	587.3872585460011	13451.993403258057
35	0.014952303985971705	-0.04420408090874123	1.0181519119476279	0.3177902138231974	11.003223159604426	100.47927571909973	632.9440895006663	6261.280556282768
36	0.015351003138426633	0.1339746696439428	1.4162248517833576	1.8232541649837404	7.1820572572478385	71.59936730354353	379.6543100008439	11115.651766215484
37	0.008555778308074453	0.061036253840998644	0.8776428881120578	3.1608549526483825	3.1899499044090347	-4.429850002223603	949.5908628570048	11525.58669592319
38	0.00800345546229815	0.007706216439676242	-0.16812483758493424	1.2619811146549065	10.491327167361092	9.036120188664079	1157.5050411417287	2013.5345921318403
39	-0.0009539723388135701	0.11568609481519405	1.5406940598622936	0.7645265240950212	8.660781192879856	94.93279344015049	491.5255046439661	2482.133056655398
40	0.006829810395714893	0.18068738540881818	1.6652469821794498	2.713706319841479	11.895025546024886	29.061968353552697	496.40081265077504	6496.417130592801
41	0.018582018221546183	0.19574213452725994	0.44168739228385884	-1.3045472063764953	0.5202249765387781	46.63043453831746	29.52526019262342	5123.397617565441
42	0.010583454872654299	0.06806539879590207	0.8865835871649639	2.8859580356851198	3.1756208587017385	57.71495656589089	483.6244979306372	3755.513169977664
43	-0.006348361809771531	0.05711072441640324	-0.7464685063638545	0.7243522126474121	4.687671083280158	61.88001387820166	364.377095191385	3904.2105534761404
44	0.011251928673789196	0.04340599353664462	0.7008356815596837	-0.01903079554453302	6.988163624069434	39.99173006474378	129.3130450533612	3941.09090811568
45	0.007933343417088833	0.04618630976948255	-0.19476725763055408	-0.16466780136004355	-2.493979980097993	5.435069160011533	381.3607710982693	4599.546525414044
46	-0.00411314007406728	-0.013450188899534163	0.8514901390097614	1.0666884213996655	2.0647761292082087	-41.0963870874988	-346.29024381395175	1858.2907881109084
47	0.0037495400953005712	-0.04553058533665518	-0.6339984912372227	-0.2841961122938637	-1.0829525565202818	-16.318957659497116	570.2241676088418	-67.85271413579373
