## Supplementary material for "easyClock: A User-Friendly Desktop Application for Circadian Rhythm Analysis and Visualization": Dataset_3.csv

Time	fly_1	fly_2	fly_3	fly_4	fly_5	fly_6	fly_7	fly_8
0	0.0007996442086241482	0.015900216939937584	-0.504849609861418	-0.7924870493835587	-5.00327467174427	66.39147110284244	287.706174403565	68.8465528154359
1	0.01683587789587804	0.16797400275201682	1.3401453825586256	3.9901176036641006	10.440490558707	94.21804083543633	1127.9373610264054	9574.453238794418
2	0.01042768814501204	0.2011355908205583	1.7870263360831375	2.7943451168537603	8.44661924432654	101.65452199349374	988.5206794959737	7092.540183380463
3	0.015187028543823016	0.11172198940898688	1.6184463997086933	3.339980886673695	3.9040528429125168	95.52133651159082	530.0666061778718	11140.854620529984
4	0.015901939892281062	0.1275028134667373	1.1065217132765894	1.8812297231977229	10.4302617190766	95.22114331469835	960.6512922683141	6709.6752894960955
5	0.013897286189191503	0.13835254063324257	1.3341221148709321	1.198435656271174	7.687309981316399	88.94044278384212	720.4702408368906	2774.9971348416257
6	0.013986246246933173	0.11006628568452885	0.9781449794742832	2.0114069624693522	5.139955685601908	55.76653189837474	391.0653441337171	6446.692830816373
7	0.005267281047499152	0.09483647311333844	1.2854011644209036	2.6084918941439383	7.743493052543105	63.348239143768716	465.53275997436015	458.0931943530404
8	0.009333399036341736	0.11898739314979881	0.32254026010665793	2.84089114640166	4.5155047733412985	45.612443443379064	1042.0754542677248	5539.671460723109
9	0.015508788930455767	0.08308040027819676	0.592524240900771	0.6010320264108711	6.309370419203143	23.698467332511527	1017.4691294790753	11893.244606762983
10	0.004217984907685534	-0.0063996256911368204	0.8630633675833682	1.908968647168343	10.702615097573362	74.13243220611396	746.0370513274336	7491.7680794615335
11	0.0054420004717981975	0.01090773030193791	1.0509470967098906	0.8090759923522897	2.01013082496063	52.51170763650552	512.3838371685384	-247.68566477768036
12	0.004080057595290737	0.05258711857812755	0.04312844803688687	0.8055050070273974	5.855174914515345	59.634480860112774	328.7243341338276	3809.3737519515453
13	0.012144535307815528	0.14669002851363405	-0.28480296916497716	1.6048112731811688	8.131825672231447	26.862440767016356	483.71456387517077	5993.489189239585
14	0.008504979084930864	0.09738568754772442	1.2173405831726152	0.542845213278193	-6.334380983701284	25.315016403069137	816.1495789093651	4944.226129874696
15	0.010663602084493634	0.10064326358136935	0.04534562701937994	1.4135848993097246	2.6256930314628364	40.31913578472623	312.7160750778005	9108.862736314186
16	0.006416186979540125	0.042411654543354084	-0.13617086285613667	1.5573567689637593	4.776111592821805	-35.66554058891293	348.0017554831011	-3587.02487433417
17	0.004541642686596255	0.04435517713756643	0.23644628371644263	2.474272509703545	2.932413597456603	29.062040122438166	220.8677097462022	2275.0411381924646
18	0.0012655406313701219	-0.003521935678885174	-0.0022263030397065564	1.6937356036559652	1.4051929669260104	-31.688143217341842	103.24825086488174	3796.730766830553
19	0.0031593524784817298	0.049666441773750264	1.2223595932296496	-0.21318000910971635	-0.33223784167401704	-55.96440351250517	268.4380616790358	1680.5102223963127
20	0.005910489481002893	-0.0661580583618518	1.0627456148550576	0.047383793166278	1.6965502954529583	25.0425836483667	689.210570686679	5453.662163710308
21	0.003469040951454085	0.041134407224079045	0.39107458349866225	0.08066834984411048	7.006362875056437	-0.43511057386791663	-473.12921529108445	1987.4784210914988
22	0.007162263444500856	-0.02999741075372013	-0.24729887048398203	-0.9194692881428317	2.1042470810423404	-51.40425883193252	265.3222668167107	2822.482786474187
23	7.065439538829545e-05	0.0309872023570356	-0.10338211737968732	-1.068350530173516	8.043081830276856	9.011489132402984	211.28322172136862	4944.122778035795
24	0.003997645136159426	-0.06799531312679626	-0.5321103362903581	0.13262971581824753	-2.1349961377088698	-6.454618053386208	328.34637694364267	770.6888033885377
25	0.025740484756377628	0.10872020886903629	1.745797173550569	2.48236673423516	10.97093040136576	190.03746976515862	750.7653488492256	6711.888722317768
26	0.008531854397087028	0.09120797218876359	0.9498947588327047	3.3324785242176924	13.91829538586768	91.02911681566516	1385.9947284545226	10631.568284585901
27	0.015949845306601738	0.06669174931241845	0.7035981560308971	2.4118212661650578	8.000539236160602	60.54013468487998	863.9211444550369	9715.672202833754
28	0.011664042997374524	0.11997451826706218	1.5585232169455527	2.168316869314974	13.019058120631241	89.78325657609572	718.4568608993484	3312.268014004013
29	0.015869550981757338	0.13709863991637747	1.564308312430954	1.8234398199632547	12.899098718272612	103.13950204069195	920.5578614711296	10370.165608748122
30	0.00830167480533292	0.09154453942969995	0.5863761947655972	1.9411010359787586	7.594993560057448	56.54101360571771	1120.6350756682352	5531.929356235121
31	0.011612909191921112	0.15104805142302458	0.8946801397386731	1.746171458195186	7.857322987122564	54.506189625427915	968.1058474131139	3378.6928728686366
32	0.005587432138607716	0.08050316196717604	1.7423431441929016	2.354963112844008	4.355377902555393	92.96309667749671	728.2851030294723	2616.9965502273744
33	0.013728190704460245	0.11006457867536351	1.5861445487750112	1.792912860486401	7.739148357474196	102.30284460135678	870.1905558393039	9833.76371263561
34	0.0097466089291737	0.11806447244754574	0.6174920419605104	2.5824977344336615	11.753917416034042	22.716559028431398	-62.20428678447047	6861.268248647471
35	0.014781073441837444	0.06339139618769772	0.9520906251043157	-0.20247071511717762	-0.021297396369837074	-8.024687447254195	-25.63636128552662	5755.977898006928
36	0.008563029591201783	0.07476483209538978	0.8937517207888087	1.3082376554340354	4.634848173856275	26.510741443522434	129.9648692590876	6376.906660309136
37	0.009256550163560475	0.059375255362199494	0.1986759647889213	1.5340210707667947	6.056405631116648	51.239975438185795	893.398683546034	6155.5564391763955
38	0.007038957669213086	0.12063576892033653	1.004822628929845	1.2555215033280256	-0.7844821350809363	32.08799364888135	882.8277071408668	3945.0750278657406
39	4.049940829798683e-05	-0.00705645692102512	0.2609982370982209	1.7666323294852582	-2.2692850741372306	43.21935158954409	1209.4567911559848	1319.4229437802464
40	0.005661186830997539	0.0795764573489931	0.258028433109165	0.14973564450885235	-0.7363603835534773	-3.4494534155196988	164.71173213391302	4268.110703401462
41	0.015487219238512269	-0.035581349330876	0.3690432821213101	-0.01189150314087739	1.4180492378733676	-6.229155761906842	634.3860743935154	7509.957687275054
42	0.004965201411513062	0.1037977847289524	-0.5102120178988979	2.131972345442932	1.8078456617145646	-0.9917196136372439	-191.76124368360794	8285.578237338173
43	0.003934897447377663	0.10288068397007746	0.5859933170060532	0.6865381602878461	2.0357469348475004	56.16662790323373	-390.51542973566586	-1190.308877175267
44	0.0033342012556072907	0.024978770890289076	0.8585096510010783	0.30753289989842214	2.877110773666383	32.094757863106686	-183.34957212523736	7232.363743035978
45	0.003710866037656988	0.0765908554234208	-0.7961644738332095	-1.2655627128342606	2.1089456686477135	6.666776623089269	344.78355341815245	1378.465828415494
46	0.0030362133589116828	0.044336723486105574	0.2942359180482368	1.0051083270462127	-0.45649677514252507	-2.3225793939118002	-61.728243681430925	1802.3334620452056
47	-0.0065318258976668625	-0.03349024999245208	-0.9704902845483993	-0.41637775112777226	-0.2984133538896127	-75.26192298925388	-2.8942234300368668	2497.980305519163
