## Supplementary material for "easyClock: A User-Friendly Desktop Application for Circadian Rhythm Analysis and Visualization": Dataset_4.csv

Time	fly_1	fly_2	fly_3	fly_4	fly_5	fly_6	fly_7	fly_8
0	0.003795088616812449	-0.022017933569556634	0.16806402962107608	-1.4437717350980552	1.860769112417358	-3.0287368567361566	-104.05130533388255	3532.414592050899
1	0.01576908809799775	0.12475353756403217	1.7468300139035726	3.4229738735803954	9.982364840628504	107.9197678401018	1043.1972438352973	9522.740169771623
2	0.020670284671451815	0.09586717389395419	1.4789634861120922	2.9076365798005095	7.163019146472296	86.0380470763709	1070.934256798028	13232.425084381128
3	0.014720316829406641	0.17447909782256996	1.8621743477258885	2.490364982239885	8.979870405002561	110.26234745697475	247.3713080991157	11559.302623822148
4	0.010659732737460612	0.13924576438192954	0.8746494071717129	2.0281489136445225	11.415411583077676	109.59341593508312	679.7115811404383	3284.7319744866045
5	0.013295092572801762	0.19185422931157417	1.7182774465233412	3.517048319291893	12.141519341682947	46.51154601246194	1035.6707177823898	2522.261149773355
6	0.016502237151708697	0.17955598816204144	-0.3044072735376382	2.462043518577597	6.388599689154676	97.65945112389713	911.1304591806213	8480.861872222484
7	0.002044730660203043	0.1904925161407124	1.3613679096050308	2.6775319609674213	8.631299457987083	54.92199558412507	384.92245416850835	7988.504815688531
8	0.004151470573716231	0.14710334026607286	1.2211582676986135	1.538855722426269	8.089673990526368	-14.250683810326507	1046.171524256145	6925.832289199489
9	0.01065525993847036	0.07433461014737062	1.0556958368509184	1.750392273111712	11.573307045583212	61.271676200213456	656.8099950806679	4413.405661765523
10	0.005223487535614144	0.11960514344654676	1.9744367033351167	1.8919167221536235	5.620417455105118	26.258669968392624	490.6099713626105	4635.669692104412
11	0.012128700885857813	0.06308601140298567	0.9481688268956598	-0.35276313576437457	3.451411124552375	38.90827307290039	775.8798056101945	9564.132028858197
12	0.0039829551411233	0.006742815202455371	0.56529386893435	1.3538400409669207	1.8411497848007423	36.7019332465076	178.49694205844884	12269.64484311601
13	0.0023310971602702327	0.021113800965944125	0.39713528656722624	2.601666846469893	2.2953256578788954	75.08965434989148	168.7912923467706	2970.5190317132992
14	0.01152950141961303	0.0690184327226444	0.32840541636746856	1.917282853759548	3.269950716814302	-24.66480408932165	250.80172536852393	5924.671497146966
15	0.01135281846958766	0.03060506822890218	1.5919864326102042	2.287958786867586	3.6428526279199502	22.33757483089678	397.08900120457076	5612.108289956429
16	0.0013523218409066127	0.07976092927819083	0.897467296071013	0.4726366863751276	5.784912593619151	-10.231263243193283	822.3446056795535	21.804874687072243
17	9.272338297410844e-05	-0.010746181705461315	0.2582598409705011	2.077617459100904	2.5512913883752675	68.49960455776178	-435.8680817036123	4467.389238957945
18	0.008938251609496397	0.0516584563905598	0.9516844017972486	1.3371991586219991	1.7772090018271198	57.423390834631874	301.24659888359844	2189.5347516828
19	0.003332602198988151	0.013533768022544863	0.1299021778567771	1.2170320018305154	-0.5342340920881103	8.511750168385932	-16.063515455921134	3186.1495031955164
20	0.001172092605132828	-0.073039750322937	-0.5149120416887139	0.9137594882182934	-1.506148974964444	-83.28817598606562	-659.697883395026	-2228.2370860701667
21	0.0017891142936782803	-0.004288480455684456	0.17000517117758465	0.5657378728991121	2.1375569035068893	32.93938441315147	145.99187069749826	8049.257937402094
22	0.005999452942485264	-0.06390244942197466	0.32239398534644237	1.5854264352640108	1.8935204619166282	24.258228890447462	-34.39185936600596	-2381.343900030838
23	0.0018061014285594662	0.022290047119440062	-0.01038950975138658	0.2615354603093458	-3.2183972611579708	21.573966048376672	-44.309794658122634	1369.8357434375685
24	-0.005314701307574199	-0.012444290554990153	-0.18162967262773824	0.17111698276893142	-3.807871258573967	-8.255109765448552	167.6410571624755	1738.9959879590824
25	0.020878780567019632	0.12284430926202417	1.2087654103829888	3.326117690062937	11.946931763192058	52.3800173023227	1333.660189169123	6593.08193078981
26	0.013518466536108347	0.12534945861488125	1.7123401279869668	5.698201469077254	2.539162477569908	67.55041713890334	1089.891789769596	11404.453794099543
27	0.010775552609709003	0.1241022627425342	1.741818163736192	2.3530389311844937	7.937610407452511	93.3897911133946	792.2797655612164	5337.563104405257
28	0.00929932721617852	0.11079379887562113	1.2031643906578193	1.7581308278230277	7.871944400660519	72.29340515023387	779.1932965750449	8459.515071087993
29	0.008357495976994832	0.18014145252097313	0.6587272045711962	1.6497849262199646	13.746104396006093	81.64307102599061	1446.8516069528578	13905.213166996848
30	0.0031085384695989024	0.0723136818532413	0.32001999054524266	0.5320899474829939	4.552883297296595	41.377456689298874	970.9142605269317	12990.021588427853
31	0.007017027215832304	0.15737455693137448	0.9819975989726949	1.8727438895486572	9.867279012875406	82.28855323662036	477.49462029249753	5526.534716169228
32	0.009436504917762028	0.10827721835491359	0.8533403627475218	0.3740917941406685	2.8426889775756163	31.029025031046167	845.2220123056635	7745.335901158061
33	0.005545803458400594	0.1092508686714951	0.2188250040303834	1.8360335939574173	14.458720215354465	80.55059202639694	505.8609213020163	4639.889406449284
34	0.01218218300013326	0.14666112612037452	0.7821942611363973	2.0120328144657886	5.085565781375504	72.90145417569045	642.6896044255745	11218.731923179555
35	0.010341081907169076	0.07891108292410964	0.8758446938931819	0.6379130409454814	3.555564506985817	106.96382101034428	455.52350067639406	5164.087871833725
36	0.008816346473615245	0.008263295226977177	1.0246002445929452	0.16532576880357297	15.119323805715817	32.10223976441287	745.9123005738834	4363.264461297314
37	0.0034941394924619283	0.0348167907627065	0.3622423229001888	1.5550870802863348	5.156052336745345	37.40514634158359	695.7354972401137	6456.321746106016
38	0.004596633679188932	0.03884571115584538	0.4646352749147216	0.438365509356725	1.783029385988859	57.26604543313299	233.05287182959307	6104.587538407315
39	0.007853455044419356	0.09310135610600558	0.8038412332107798	0.38028145471510666	-0.6437492971811807	11.943295524892758	109.72983794451409	6906.9549743202715
40	0.009630772412964443	0.0425015918180315	-0.1481250912298041	0.3552593532323627	-1.786626973870424	35.32181752237067	490.72095694687005	5182.654463857264
41	-0.00025131639454815946	0.14683477999540281	0.713448604538553	-0.2785959480579665	4.061710615099771	-3.655724609253131	443.4880234883832	1672.7737519752877
42	0.003952219953695198	0.108523047557818	-0.4202152587071073	2.8702166618801686	1.1734560605670759	-12.082776963119148	259.77590150573616	67.20433595015811
43	0.0025039288932847056	0.03119440424001522	0.08768598752719842	0.9808849382723571	8.736104625204048	-19.662280040682727	372.9750412666973	1465.5525595531878
44	0.0004986466575120816	0.10769370999269948	0.5875174772805369	-0.6496866724420164	-5.347248712273581	40.17801314325221	460.3905417093787	2497.9897572485906
45	0.00845669246033413	0.037896954673919916	-0.637699924252282	-1.1775779915326074	4.791771233658885	-42.83760399852494	-122.58061085479031	-7577.944876651714
46	-0.003832794195542593	0.021383869491012578	-0.3384422628286152	0.45128125265045127	0.9144756128546425	32.97941350306306	-547.1563157584948	2762.438340870526
47	-0.0015363487792921034	0.044140549266555446	-0.5800271700022943	0.17299834962319496	0.5626986192201221	-11.141598117151164	-290.8308694481309	-4190.889510817797
