## Supplementary material for "easyClock: A User-Friendly Desktop Application for Circadian Rhythm Analysis and Visualization": Dataset_5.csv

Time	fly_1	fly_2	fly_3	fly_4	fly_5	fly_6	fly_7	fly_8
0	-0.00298856332076579	0.012777954298147837	0.36447916201354935	0.4322408582095852	-4.456231694999401	-46.92489946418786	280.1924657180534	-3574.8713944954443
1	0.008025249466545413	0.10423397373278662	2.2639049134896716	1.9636275937901777	9.952734380707195	141.0708174509802	885.3197909007076	7551.478541530585
2	0.00805866081821266	0.0600541610596738	0.913110943406998	4.38480965623244	12.932502137559148	44.03876075667177	1243.8707651987008	10912.428799631283
3	0.016124700896638224	0.06538635793200255	2.065131616361307	3.9204087190966384	10.877767348075356	96.80663693346662	646.3966586863984	2644.9433136290772
4	0.006882874416632895	0.17132506508120635	1.4145196417493069	1.645631835528585	9.582416204431933	44.60217427357648	1300.7876244839315	2029.191800203237
5	0.007824897029211554	0.1711794223925015	1.7533231199669979	3.0117179813704524	8.676147132459208	134.0671310542131	473.9630878854043	8715.482478035376
6	0.010842075195410684	0.09366068848254396	0.9425711665787609	1.6678293793828471	2.781747887196592	84.94646197579625	989.7024505431519	14272.862163800028
7	0.008392380094286694	0.08524090017146108	1.236884890409674	0.65861238001181	9.76252074651253	43.87216398410334	944.8099657563655	4614.688984128661
8	0.010054520134251121	0.113670462889139	2.0649699797642853	0.6201001087104365	6.605178630172617	92.9907146276185	-38.399315009640645	10090.889139605366
9	0.01000635702949249	0.12530942318816882	0.37397004522290744	0.9654543826412989	9.105930165690307	67.03692937011124	434.37609588280577	3746.2305026799495
10	0.016530528808320025	0.04518491500478986	1.122736842766634	0.9394321648201556	3.7210930640440067	28.943350196671798	251.30559068629464	6493.638894309695
11	0.0030981422156217842	-0.017483224829755353	0.3264493732046493	2.2844098992297477	2.3928501588913798	60.815457384806535	668.7346519394818	2108.3279980389907
12	0.014123511688413817	0.10567788140377385	0.6536915579816978	1.04974885218921	-1.0946108656134186	48.50783268959222	363.3413594260919	4837.128854501806
13	0.0027465007563039403	0.05816723730825248	1.0808783726461817	-0.0871205014028611	6.232986340578634	67.10031227096141	606.5522944610273	885.5219740512516
14	0.004659466947388058	0.007519855198344937	0.2392490949405397	0.5495976708770691	3.5446554439783227	57.05421309780348	268.11566599930387	3267.4586309036013
15	0.012892144067460073	0.038443668644040474	0.3676717974468455	0.9680802719563308	4.071721667273554	9.24633807619253	345.7244514240105	4986.963930023206
16	0.006328489138487157	0.0891714044779281	0.7855640286227297	1.0322879507166218	3.2701197409912006	53.44715612055366	232.31226726807762	192.93259856258874
17	0.002362803725962031	0.05629279694908976	0.06500577733256974	2.1223785496749112	8.568282213362917	2.323943983545959	202.8930882970921	5665.81781167247
18	0.008105817350408707	0.02422219088004552	0.4890381004307396	1.770115477290976	2.8951465775163325	14.965929137769038	311.74116823699825	869.1123914738939
19	0.004422904610234133	0.07901397835285952	0.5234018934631954	1.8478055721186522	1.323103752047878	15.079145239305227	613.6849297618572	5559.32672479312
20	0.003537602848157858	-0.018287372705539973	0.2792245436176177	0.6363636408531179	1.9511484316123462	7.587286700868377	609.7553678364324	1135.7624213169383
21	0.00966408181016673	0.027983629580385888	-0.003691227359610333	0.37467201777674375	-0.8020852125309463	-7.0195323697642245	229.75609254748358	224.51167454526012
22	-0.008037635497305512	-0.027490090006211686	-0.07439231366773771	-0.7707594907922732	3.24116095987671	48.04189359244899	83.97357561494223	5200.610574156893
23	-0.0053855136650439945	0.0633316693699521	-0.39296643034978823	0.43907358460908474	1.3834682158903324	35.284188336022105	-355.12310719591306	-1.9319842610507385
24	-0.002560793150055417	0.017038423635025054	-0.41814524056757496	-1.0408258141588522	-3.0283276349095534	-18.94510022594965	18.437298779725204	-2069.0658568051986
25	0.02156053839736529	0.1553520819210728	2.0524832770569414	3.745069177372994	9.888985019640078	151.9093410186457	937.8139451558541	10230.570814150462
26	0.011547549286645826	0.11011318267741063	1.5183320585541416	4.503498299860456	8.071939932859763	110.27706871260894	866.4443228867532	7599.87403769935
27	0.010026246233057373	0.17350559548194416	0.680840916711232	2.6510221576652047	5.968133745957209	98.85459397729934	793.0031719968993	12605.095378425502
28	0.012981597357890373	0.09094108542342237	0.4605007945632167	2.150279477400596	7.227057993158291	100.5202065190084	424.6167932108407	4245.1053751639265
29	0.006629553316012391	0.12351226811569392	0.563889251954204	4.338267501883906	6.930108091552314	72.70831402571744	820.2941642474883	11446.261127409707
30	0.01750272527491381	0.13968745197993304	1.3769363580790812	1.639978925030547	8.177213978959047	90.58714423956796	224.3288414800902	8785.397950940911
31	0.012158741513914578	0.10599244434021933	1.5193326941672063	2.0892429593857846	2.8654160492320617	53.306092477569024	1179.897090258958	9694.038531211743
32	0.010244453502176142	0.13765921997514097	0.3659714598167674	1.675993819822812	5.449083896157207	42.41431889925326	395.52729170570274	8145.6598170669
33	0.009070129448586095	0.08405670999350673	0.3257599822746641	1.1743182715862113	1.831205353786598	80.3177846413204	730.4006275321998	3559.739696640417
34	0.008835332313923824	0.21542660245738976	0.8786482922793403	3.4599724734722703	4.895943256886708	44.70347591922646	717.6570105923839	11187.89559702885
35	0.009915909944018074	0.09236622322980205	0.4493643907185399	0.9395754482933054	4.811246220952329	44.299701945589334	617.2434627102417	3128.2383820010327
36	-0.0015911614131544176	0.053220836176998076	0.7114644210211416	1.4463378720659374	4.45205978434915	75.67657802131782	385.65546406232664	6249.403778553447
37	0.005633101231125034	0.12675735199256058	0.36150772036236545	0.847041833770338	2.097218069406623	58.04257980574344	393.8101621058612	6340.551821007206
38	-0.004207514081286055	0.0336126797754942	0.673343361780641	2.0836429158687215	2.1413488494465005	86.26737999664182	86.05824223412549	-118.48964875182128
39	0.00446190928643482	0.036719487201886586	0.49743721052678463	0.989004020358831	3.1311848777470606	55.923779300010125	728.5805439500191	4487.346273303354
40	0.0036029615000126494	0.04143178567128695	0.7036112240310266	0.14506447315933668	3.063203447419415	44.8524665811022	190.56217385266444	2322.9643749114507
41	-0.0010891850683041092	-0.017952841967705836	0.0023278454200613696	1.4087600572499108	4.746651733280091	32.9795016752626	856.8392083499512	-518.3057582334573
42	0.0018498216862010805	-0.028004398335547055	0.3407014852049509	0.2183421997750567	5.196436959403681	14.538937289030162	206.65153686603276	5341.561333406452
43	-0.0033116303234317678	-0.005027432221317813	0.3363098162456465	1.9428460914487973	1.7385457195095877	25.261814892466305	502.71506245308547	4057.4998811838404
44	-0.004960103385618916	-0.052786861427664006	-0.16361359001831366	1.1893148819077017	0.44378944163848677	23.122839228296627	385.57761521492625	1096.9290745913072
45	0.004488213843576281	-0.01673699439538249	0.3900571068982916	1.1374409647069057	2.7516835847956145	-8.81235372009272	274.75412322437603	5541.496987844885
46	0.0014307628602703527	-0.04371914659669585	-0.1896825304789982	-0.11268551986275932	-2.773803095817658	5.806244398932417	98.7534890225916	3184.33748489235
47	0.004183430897968707	-0.005599791772911593	-0.33237681541031283	-0.28909078064303145	4.364002008780728	-8.226234776788074	482.0241590294552	-4017.9076010854474
